# Regenerative capacity in *Drosophila* imaginal discs is controlled by damage-responsive, maturity-silenced enhancers

**DOI:** 10.1101/820605

**Authors:** Robin E. Harris, Michael J. Stinchfield, Spencer L. Nystrom, Daniel J. McKay, Iswar K. Hariharan

## Abstract

Like tissues of many organisms, *Drosophila* imaginal discs lose the ability to regenerate as they mature. This loss of regenerative capacity coincides with reduced damage-responsive expression of multiple genes needed for regeneration. Our previous work showed that two such genes, *wg* and *Wnt6*, are regulated by a single damage-responsive enhancer, which becomes progressively inactivated via Polycomb-mediated silencing as discs mature. Here we explore the generality of this mechanism, and identify numerous damage-responsive, maturity-silenced (DRMS) enhancers, some near genes known to be required for regeneration such as *Mmp1*, as well as near genes that we now show function in regeneration. Using a novel GAL4-independent tissue ablation system we characterize two DRMS-associated genes, *apontic* (*apt*), which curtails regeneration and CG9752/*asperous (aspr)*, which promotes it. This mechanism of suppressing regeneration by silencing damage-responsive enhancers at multiple loci can be partially overcome by reducing activity of the chromatin regulator *extra sex combs* (*esc*).
