## Supplemental methods table 1 for "Regenerative capacity in *Drosophila* imaginal discs is controlled by damage-responsive, maturity-silenced enhancers"

### Sheet: Primers
Primers for generation of transgenic lines
Mmp1 enhancer	Forward (5'-3')	Reverse (5'-3')
Mmp1-GFP	ACCACCAAGATCTAATCGCCATC	GTGGTTCCACTTGCCGCTGGCA
Mmp1-A-GFP	GTAAGTTGATATACCAGGATGACTCA	GATCTTCAGAGCTCGCTGCCG
Mmp1-B-GFP	GTATGTGCCGAGAGCTAATTAATTAA	CTGCAAAGGGAAAGGGTGAAGG
Mmp1-A1-GFP	GTAAGTTGATATACCAGGATGACTCA	GTTCCTGATGCGCTTTATGGAGC
Mmp1-A2-GFP	TGTCGTGAAAGCAGAATGTCGC	GATCTTCAGAGCTCGCTGCCG
Mmp1-US-GFP	TCTCCCCGCGAATCTCCTGGT	TGTCCAGGGGGCTAGCACAG
DRMS regions
ftz-f1	TGGTTACATACACATATTGCGCATAC	TATTCTTAATGCTACGTTACGTATACAC
ptpmeg2	TGGATTTTCCGGAACCACTCTTG	CCACATTTTTGTGCTCTTTGCTGT
bru2	TGATTACAGCTGGGTGCACAATGA	TCATCTCGTGCGGATATTGAAAGT
aspr/CG9572	TCAAGAATATTTACGGCCTCTCAGT	ATGGGCAGATAAAAGGCAGATCG
apt	TCAGTTCTCAGTTTTCAGCTTTTTGG	CTGCGTTTTAGGACTTAGGGTGTTC
aspr RNA in situ probe generation
Anti-sense	AGGAGCAGTGCCATCCCAGTC	TAATACGACTCACTATAGCCGGGTGCAGTGGCTCAGCG
Sense	TAATACGACTCACTATAGAGGAGCAGTGCCATCCCAGTC	CCGGGTGCAGTGGCTCAGCG
