## Supplemental methods table 2 for "Regenerative capacity in *Drosophila* imaginal discs is controlled by damage-responsive, maturity-silenced enhancers"

### Sheet: Supplemental methods table 2 - 
Transcription factor	Khan et al. 2016	Narbonne-Reveau and Maurange, 2019
ab	TRUE	FALSE
BH2	TRUE	FALSE
br	FALSE	TRUE
br.PA	FALSE	TRUE
br.PE	FALSE	TRUE
br.PL	FALSE	TRUE
br.Z1	FALSE	TRUE
br.Z2	FALSE	TRUE
br.Z3	FALSE	TRUE
br.Z4	FALSE	TRUE
btd	TRUE	FALSE
chinmo	FALSE	TRUE
dm	FALSE	FALSE
Ets21c	TRUE	FALSE
fru	TRUE	FALSE
fru.PG	TRUE	FALSE
ftz.f1	TRUE	FALSE
kay_Jra	TRUE	FALSE
ken	TRUE	FALSE
klu	FALSE	FALSE
Lim1	TRUE	FALSE
lmd	TRUE	FALSE
pan	FALSE	FALSE
pdm3	TRUE	FALSE
peb.F1.3	TRUE	FALSE
PhdP	TRUE	FALSE
pho	FALSE	FALSE
sd	FALSE	FALSE
Sox15	TRUE	FALSE
sr	FALSE	FALSE
ss	TRUE	FALSE
tgo	TRUE	FALSE
Trl	FALSE	FALSE
Tup	TRUE	FALSE
twi	TRUE	FALSE
Ubx	TRUE	FALSE
z	FALSE	FALSE
