## Supplemental table 1 for "Regenerative capacity in *Drosophila* imaginal discs is controlled by damage-responsive, maturity-silenced enhancers"

### Sheet: Opening upon damage
Peak details							Young Undamaged vs. Young Damaged
Rank	Chr	Start	End	Width	Peak ID	BaseMean	log2 Fold Change	Standard Error	P Value	Adjusted P Value
1	chr3R	19918346	19919176	831	Peak_10588	504.893	-1.30234	0.278672	2.96289e-06	0.00206884
2	chr3L	8029483	8030257	775	Peak_6216	310.852	-1.22154	0.296559	3.80465e-05	0.0090728
3	chrX	18136983	18138248	1266	Peak_13716	987.55	-1.18251	0.250471	2.34513e-06	0.00206884
4	chr2R	2569231	2570294	1064	Peak_2697	637.497	-1.14027	0.315556	0.000302061	0.024773
5	chr2R	19460551	19461404	854	Peak_4931	391.2	-1.12674	0.260739	1.55099e-05	0.00519829
6	chr3L	18750108	18750734	627	Peak_7631	332.456	-1.12512	0.333087	0.000730532	0.0422147
7	chr2L	12404285	12404977	693	Peak_1457	433.031	-1.12479	0.2777	5.1132e-05	0.0112746
8	chrX	9534737	9535581	845	Peak_12747	320.901	-1.11724	0.282166	7.50996e-05	0.0136453
9	chr3L	2566658	2567756	1099	Peak_5569	744.909	-1.1092	0.280457	7.65398e-05	0.0136453
10	chrX	4317789	4318509	721	Peak_12130	440.923	-1.07187	0.275297	9.88042e-05	0.016592
11	chrX	6768914	6769458	545	Peak_12422	450.536	-1.0362	0.285231	0.000280322	0.0246726
12	chrX	20041420	20042328	909	Peak_13977	250.17	-1.02107	0.316271	0.00124459	0.0610756
13	chr3R	4781014	4781584	571	Peak_8795	429.807	-1.02035	0.281712	0.000292381	0.0246726
14	chrX	18202975	18203962	988	Peak_13736	1670.14	-1.00406	0.266473	0.000164584	0.019637
15	chr3R	17029537	17030200	664	Peak_10212	307.765	-1.00128	0.275287	0.000275616	0.0246726
16	chr2L	20242569	20243072	504	Peak_2266	287.416	-0.996086	0.269786	0.000222385	0.021922
17	chr2L	16612613	16613445	833	Peak_1914	343.701	-0.987678	0.281622	0.000453003	0.0308595
18	chr3R	8293470	8293857	388	Peak_9232	341.378	-0.977747	0.269058	0.000279092	0.0246726
19	chr2L	17702229	17702929	701	Peak_1984	380.721	-0.974047	0.214553	5.62814e-06	0.0026199
20	chr2R	20276897	20277416	520	Peak_5070	279.406	-0.962954	0.249628	0.000114522	0.0171354
21	chrX	12981403	12981905	503	Peak_13097	305.404	-0.95321	0.257902	0.000219014	0.021922
22	chr3L	7821027	7821628	602	Peak_6184	325.817	-0.943484	0.196916	1.65702e-06	0.00193395
23	chrX	5454399	5455091	693	Peak_12239	1179.94	-0.937358	0.298425	0.00168361	0.070535
24	chr2L	14418657	14419390	734	Peak_1681	483.242	-0.929222	0.281593	0.000967283	0.0516233
25	chrX	9539749	9541488	1740	Peak_12748	1017.03	-0.925631	0.244998	0.000158024	0.0195893
26	chr2L	3090311	3090852	542	Peak_397	414.862	-0.92198	0.219286	2.61699e-05	0.00756129
27	chr3R	10957185	10957893	709	Peak_9517	881.519	-0.92196	0.202886	5.51358e-06	0.0026199
28	chr3L	11003317	11004212	896	Peak_6602	1187.68	-0.919177	0.239752	0.000126143	0.0173456
29	chr2R	16801177	16802110	934	Peak_4580	1179	-0.918474	0.219356	2.8249e-05	0.00788994
30	chrX	10239842	10240396	555	Peak_12813	254.972	-0.898192	0.284634	0.00160164	0.0677784
31	chr3R	26352564	26353548	985	Peak_11289	624.817	-0.897956	0.160531	2.22337e-08	6.20987e-05
32	chr2L	5403395	5404113	719	Peak_658	1102.86	-0.894106	0.239513	0.000189206	0.0208599
33	chr3R	5705347	5706627	1281	Peak_8933	799.763	-0.893656	0.28873	0.00196725	0.0754753
34	chrX	11027981	11028686	706	Peak_12902	280.888	-0.888523	0.283222	0.00170571	0.0707533
35	chrX	19439971	19441103	1133	Peak_13907	840.25	-0.887101	0.219989	5.51911e-05	0.0118576
36	chr3R	1638855	1639939	1085	Peak_8422	726.696	-0.883492	0.303293	0.00357973	0.0950924
37	chr3R	8889572	8890465	894	Peak_9268	1465.13	-0.880383	0.274253	0.00132681	0.0625291
38	chr3R	21009960	21010921	962	Peak_10719	993.975	-0.878763	0.191554	4.48496e-06	0.00234872
39	chrX	17572272	17573062	791	Peak_13649	289.046	-0.875807	0.236183	0.00020876	0.0213318
40	chr2L	18795839	18796832	994	Peak_2089	1100.84	-0.875218	0.231971	0.000161315	0.0195893
41	chr2L	4626921	4627999	1079	Peak_561	426.044	-0.875124	0.279506	0.0017423	0.0710201
42	chr3R	7905509	7905991	483	Peak_9186	260.319	-0.8742	0.288089	0.00240957	0.0801182
43	chr3L	18764182	18765278	1097	Peak_7638	999.719	-0.870413	0.226074	0.000118059	0.0173456
44	chr2L	11445410	11446590	1181	Peak_1396	2180.05	-0.867214	0.224732	0.000113908	0.0171354
45	chrX	19243084	19243614	531	Peak_13881	364.136	-0.865266	0.258383	0.000811712	0.0453422
46	chr3R	12655675	12656175	501	Peak_9764	501.51	-0.859953	0.243839	0.000420742	0.0293448
47	chr3R	10172448	10173117	670	Peak_9421	609.136	-0.857918	0.224833	0.000135743	0.0176399
48	chrX	16419606	16420622	1017	Peak_13494	476.878	-0.855744	0.238816	0.000339316	0.0258466
49	chr3R	9843260	9843857	598	Peak_9386	404.132	-0.85333	0.206531	3.60042e-05	0.00887292
50	chr3L	11421415	11421886	472	Peak_6679	325.185	-0.8387	0.246739	0.000675998	0.0396914
51	chr2L	1642992	1643992	1001	Peak_231	952.503	-0.827853	0.183976	6.80233e-06	0.00299983
52	chr3R	12589328	12590185	858	Peak_9759	1536.52	-0.82738	0.23473	0.000423765	0.0293448
53	chr2R	5816978	5817736	759	Peak_3126	574.102	-0.82252	0.27561	0.00284175	0.0856512
54	chrX	1718246	1719191	946	Peak_11768	901.111	-0.820038	0.267843	0.00220129	0.0769812
55	chr2R	2932362	2933974	1613	Peak_2732	859.055	-0.817898	0.265133	0.00203647	0.076814
56	chrX	3664834	3665588	755	Peak_12062	394.66	-0.815404	0.213994	0.000138738	0.0176399
57	chr3L	14124347	14125167	821	Peak_7005	963.903	-0.815044	0.195817	3.15086e-05	0.00800031
58	chr2L	12617625	12618939	1315	Peak_1496	1752	-0.814003	0.221712	0.000241183	0.0229644
59	chr2R	8929449	8930072	624	Peak_3599	706.626	-0.813421	0.223456	0.000272445	0.0246726
60	chr3L	20614569	20615490	922	Peak_7869	2250.62	-0.809354	0.215415	0.000171837	0.0199364
61	chrX	7498409	7499117	709	Peak_12498	1192.61	-0.808894	0.249494	0.00118637	0.060269
62	chr2L	8424699	8425349	651	Peak_1042	304.311	-0.808568	0.270103	0.00275746	0.0843239
63	chrX	589845	590424	580	Peak_11631	299.108	-0.806084	0.277117	0.00362798	0.0955937
64	chrX	8107698	8108678	981	Peak_12577	1408.96	-0.80255	0.22238	0.000307482	0.024773
65	chr2L	3538497	3540391	1895	Peak_436	2175.01	-0.800107	0.18735	1.94901e-05	0.00583241
66	chr3L	377158	378607	1450	Peak_5247	2310.82	-0.799639	0.250085	0.00138642	0.0638393
67	chr3L	20096923	20097678	756	Peak_7799	554.972	-0.795845	0.223896	0.000378655	0.0283282
68	chr2R	15156251	15156789	539	Peak_4391	496.153	-0.786878	0.224678	0.000461348	0.0309233
69	chr3R	17683058	17683940	883	Peak_10327	373.897	-0.781558	0.26752	0.00348356	0.0943299
70	chr2R	7487322	7488115	794	Peak_3380	488.644	-0.780592	0.246487	0.00154091	0.0662312
71	chrX	4305264	4305928	665	Peak_12127	1214.07	-0.777262	0.221118	0.000439516	0.0301861
72	chrX	8700496	8701112	617	Peak_12644	726.782	-0.775498	0.226587	0.000620438	0.0379464
73	chrX	16041506	16042522	1017	Peak_13446	1202.57	-0.773915	0.21578	0.000335025	0.0258466
74	chr3L	18751895	18752795	901	Peak_7632	1454.55	-0.773612	0.208199	0.000202609	0.0211829
75	chr2R	5842169	5843174	1006	Peak_3132	1104.95	-0.772144	0.245003	0.00162397	0.0683782
76	chr3R	12672883	12673381	499	Peak_9765	500.062	-0.77079	0.260458	0.00308272	0.0893056
77	chr2L	21618625	21619307	683	Peak_2415	286.454	-0.770219	0.237351	0.00117424	0.060269
78	chr2R	5276898	5277814	917	Peak_3060	385.704	-0.767321	0.173653	9.92979e-06	0.00361747
79	chr3R	4484397	4484906	510	Peak_8742	294.83	-0.765324	0.224236	0.000642453	0.0384543
80	chrX	9623034	9623748	715	Peak_12759	956.724	-0.762581	0.24637	0.00196638	0.0754753
81	chr2L	9567432	9567960	529	Peak_1158	436.383	-0.761816	0.239861	0.00149282	0.0655137
82	chr3L	14699481	14700079	599	Peak_7096	768.904	-0.754535	0.245827	0.00214507	0.0769812
83	chr3R	6439815	6440894	1080	Peak_9034	2618.55	-0.754186	0.246696	0.00223454	0.0769812
84	chrX	4940293	4941595	1303	Peak_12210	2121.94	-0.753394	0.202273	0.000195594	0.0210113
85	chr3R	14275856	14276432	577	Peak_9923	446.804	-0.752892	0.189036	6.811e-05	0.0132719
86	chr2R	1578553	1579866	1314	Peak_2554	1542.76	-0.746325	0.244433	0.00226351	0.077412
87	chrX	4089248	4089831	584	Peak_12109	264.537	-0.745898	0.246306	0.00245901	0.080578
88	chr2L	20120813	20121429	617	Peak_2260	447.147	-0.743751	0.257872	0.00392422	0.0978603
89	chr2L	3579743	3581268	1526	Peak_449	1606.8	-0.743707	0.259343	0.00413528	0.0989911
90	chrX	13884390	13885255	866	Peak_13229	784.746	-0.738715	0.236191	0.00176231	0.0710201
91	chr3L	18022571	18023072	502	Peak_7552	399.384	-0.737301	0.219434	0.000779374	0.0446541
92	chr3L	13221412	13222187	776	Peak_6928	1172.86	-0.735232	0.203926	0.000311686	0.0248725
93	chrX	4320578	4321356	779	Peak_12132	1864	-0.734445	0.212039	0.000532758	0.033818
94	chr2R	13709495	13710358	864	Peak_4186	1081.56	-0.733827	0.202707	0.000294458	0.0246726
95	chr3L	21272907	21273527	621	Peak_7967	250.614	-0.732216	0.237477	0.00204713	0.076814
96	chr3R	8198307	8199062	756	Peak_9214	397.456	-0.729897	0.254748	0.00416776	0.0989911
97	chr2R	6505682	6506283	602	Peak_3237	462.075	-0.727138	0.190225	0.000132097	0.0175689
98	chr2R	9844793	9845921	1129	Peak_3695	1195.38	-0.72696	0.188285	0.000112946	0.0171354
99	chr3L	17599800	17600373	574	Peak_7484	354.369	-0.725624	0.219767	0.000960691	0.0516002
100	chrX	8544478	8545613	1136	Peak_12622	2118.45	-0.723252	0.228911	0.00158018	0.0672099
101	chr3R	5046044	5046497	454	Peak_8831	299.055	-0.722053	0.251702	0.00412185	0.0989598
102	chrX	16042947	16043515	569	Peak_13447	722.965	-0.721819	0.230358	0.00172751	0.0710201
103	chr3R	10108990	10110202	1213	Peak_9411	974.525	-0.719465	0.203141	0.000397545	0.0292316
104	chr2L	14094621	14095016	396	Peak_1642	253.005	-0.716098	0.244621	0.00341832	0.0943299
105	chr3R	9638295	9638990	696	Peak_9342	841.553	-0.712681	0.240354	0.00302561	0.0887207
106	chr2R	20701100	20701646	547	Peak_5121	558.469	-0.709657	0.239784	0.00308068	0.0893056
107	chr2R	10368254	10370363	2110	Peak_3782	1638.49	-0.704788	0.147769	1.84647e-06	0.00193395
108	chr2R	7524755	7525448	694	Peak_3393	476.34	-0.704499	0.218712	0.0012769	0.0616115
109	chr2L	3825353	3825768	416	Peak_486	325.997	-0.70388	0.24324	0.00380647	0.0975301
110	chr3L	881682	882356	675	Peak_5370	289.61	-0.70239	0.218828	0.00132834	0.0625291
111	chrX	3671127	3671698	572	Peak_12065	409.753	-0.701999	0.198595	0.000408047	0.0292316
112	chr3R	12145832	12146524	693	Peak_9694	525.769	-0.697336	0.238835	0.00350325	0.0943299
113	chr3L	10668821	10669294	474	Peak_6518	282.65	-0.694667	0.236955	0.00337175	0.0943299
114	chr4	527373	529487	2115	Peak_11509	3540.42	-0.69416	0.191377	0.000286529	0.0246726
115	chr2R	16771896	16772441	546	Peak_4577	609.547	-0.693622	0.226431	0.00218926	0.0769812
116	chr2R	17500213	17500877	665	Peak_4684	358.909	-0.693268	0.173491	6.44263e-05	0.012853
117	chr2R	8903011	8903622	612	Peak_3592	628.272	-0.68966	0.2158	0.00139427	0.0638393
118	chr3L	14170511	14171398	888	Peak_7011	1395.62	-0.685442	0.237231	0.00386055	0.0975301
119	chr2L	12854433	12854932	500	Peak_1523	370.584	-0.685262	0.195895	0.000468568	0.0309233
120	chr3L	5177221	5178523	1303	Peak_5904	1323.51	-0.683974	0.190824	0.00033796	0.0258466
121	chr3L	8442788	8443567	780	Peak_6272	534.51	-0.682057	0.192958	0.000408175	0.0292316
122	chrX	17662019	17662669	651	Peak_13671	1064.12	-0.681181	0.227898	0.0027992	0.085289
123	chr2R	1976466	1977057	592	Peak_2598	386.427	-0.679828	0.221218	0.00211834	0.0769812
124	chr3R	10111768	10112818	1051	Peak_9412	954.409	-0.675113	0.201011	0.000783405	0.0446541
125	chr3R	22286899	22288238	1340	Peak_10855	670.433	-0.674736	0.161891	3.07513e-05	0.00800031
126	chrX	4318811	4319673	863	Peak_12131	1669.91	-0.672943	0.211551	0.00146767	0.0655137
127	chr3R	27514711	27515574	864	Peak_11410	1133.14	-0.670558	0.215104	0.00182478	0.0724635
128	chrX	19254972	19255679	708	Peak_13885	929.939	-0.670369	0.151176	9.23466e-06	0.00351715
129	chr3R	19026704	19027347	644	Peak_10466	1093.49	-0.670043	0.201988	0.000909097	0.050114
130	chr2L	3606329	3607243	915	Peak_458	1373.26	-0.669651	0.21566	0.00190196	0.0748195
131	chr2L	16422560	16423235	676	Peak_1881	641.971	-0.668611	0.22012	0.00238561	0.0796374
132	chr2R	6046916	6047954	1039	Peak_3174	1235.95	-0.667796	0.167969	7.01725e-05	0.0133631
133	chr2L	552207	553784	1578	Peak_101	1695.95	-0.667572	0.183588	0.000276643	0.0246726
134	chr3R	3605367	3606431	1065	Peak_8634	793.27	-0.665869	0.195926	0.000677392	0.0396914
135	chr3L	5623550	5624219	670	Peak_5938	940.722	-0.664377	0.201073	0.00095262	0.0514968
136	chr2R	13149125	13150796	1672	Peak_4112	3574.69	-0.663155	0.197942	0.00080738	0.0453422
137	chr3L	3034974	3035760	787	Peak_5617	505.086	-0.657832	0.214178	0.00213037	0.0769812
138	chr2L	12545777	12546891	1115	Peak_1485	922.95	-0.657449	0.217726	0.00253089	0.0815629
139	chr3R	9700447	9701242	796	Peak_9355	1433.87	-0.655035	0.213171	0.00212049	0.0769812
140	chr3R	21561255	21561782	528	Peak_10779	308.948	-0.654053	0.220668	0.00303693	0.0887207
141	chr2R	11684688	11685572	885	Peak_3934	354.429	-0.653319	0.204789	0.00142173	0.0642675
142	chr3L	12460908	12461660	753	Peak_6800	1367.55	-0.651655	0.216769	0.0026452	0.0839552
143	chrX	16806951	16807650	700	Peak_13555	567.561	-0.651119	0.210114	0.00194247	0.0753518
144	chr2R	6115279	6115957	679	Peak_3183	943.16	-0.650979	0.187407	0.000513524	0.0330986
145	chrX	5906513	5907899	1387	Peak_12300	1537.51	-0.649871	0.157987	3.89809e-05	0.0090728
146	chrX	7585762	7586994	1233	Peak_12510	761.104	-0.649581	0.207599	0.00175395	0.0710201
147	chrX	8785108	8786171	1064	Peak_12655	1398.61	-0.6477	0.178536	0.000285796	0.0246726
148	chr3L	11480312	11481132	821	Peak_6685	575.347	-0.645561	0.210477	0.00216121	0.0769812
149	chrX	1127800	1128575	776	Peak_11697	807.675	-0.644982	0.200239	0.00127719	0.0616115
150	chr2R	11989924	11992636	2713	Peak_3983	2251.9	-0.644285	0.182501	0.000415071	0.0293448
151	chrX	18206403	18207226	824	Peak_13737	1712.72	-0.642232	0.215026	0.00281947	0.0855955
152	chr3L	2808046	2809045	1000	Peak_5592	1039.85	-0.64162	0.197914	0.00118727	0.060269
153	chrX	1942870	1944966	2097	Peak_11811	2247.13	-0.641201	0.213417	0.00266059	0.0840522
154	chr3R	6442318	6443214	897	Peak_9035	1342.27	-0.640962	0.210858	0.00236754	0.0796374
155	chr2R	3609972	3610909	938	Peak_2839	1057.87	-0.636611	0.171378	0.000203478	0.0211829
156	chr2L	547932	549063	1132	Peak_100	806.656	-0.633378	0.216558	0.0034474	0.0943299
157	chrX	3055631	3057423	1793	Peak_11987	4059.93	-0.630257	0.216209	0.0035564	0.0949016
158	chrX	18586709	18587561	853	Peak_13786	454.701	-0.628094	0.204814	0.00216463	0.0769812
159	chr3L	2576665	2577662	998	Peak_5571	439.556	-0.627879	0.219025	0.00414779	0.0989911
160	chrX	10451057	10451986	930	Peak_12834	1093.4	-0.627506	0.218241	0.00403664	0.0980653
161	chr3R	10522299	10523313	1015	Peak_9478	928.109	-0.626127	0.17455	0.000334377	0.0258466
162	chr3R	25597143	25598109	967	Peak_11175	1606.03	-0.62342	0.205886	0.00246186	0.080578
163	chr4	1000293	1001106	814	Peak_11545	571.11	-0.623279	0.20969	0.00295492	0.087799
164	chr3R	24410885	24411844	960	Peak_11024	1101.27	-0.622121	0.207188	0.00267614	0.0840522
165	chr3L	4825355	4826079	725	Peak_5887	784.638	-0.62089	0.200189	0.00192532	0.0753518
166	chr2L	7495257	7496618	1362	Peak_912	1394.57	-0.619724	0.205023	0.00250532	0.0814044
167	chr3L	1007617	1008377	761	Peak_5375	296.703	-0.619039	0.208868	0.00303889	0.0887207
168	chr3R	12528446	12529138	693	Peak_9752	1100.11	-0.614446	0.21208	0.00376466	0.0972917
169	chr3L	10729750	10730900	1151	Peak_6534	2041.77	-0.61387	0.197254	0.00185779	0.0734265
170	chr3R	10198484	10199667	1184	Peak_9428	877.143	-0.611769	0.20678	0.0030909	0.0893056
171	chr3L	10764409	10766380	1972	Peak_6544	1579.12	-0.610326	0.204995	0.00290816	0.086717
172	chrX	7501906	7502757	852	Peak_12500	1158.71	-0.609856	0.208453	0.00343759	0.0943299
173	chr3R	22014278	22014865	588	Peak_10839	566.97	-0.609501	0.191975	0.00149891	0.0655137
174	chr3R	19040624	19041677	1054	Peak_10467	600.902	-0.609065	0.19692	0.00198169	0.0754753
175	chr2R	18129331	18129933	603	Peak_4758	741.505	-0.607888	0.211538	0.00405747	0.0982588
176	chr3L	2493321	2494092	772	Peak_5563	352.867	-0.605297	0.194169	0.00182466	0.0724635
177	chr3L	20688288	20689075	788	Peak_7881	1034.01	-0.604093	0.203787	0.00303345	0.0887207
178	chr2L	5421440	5422150	711	Peak_660	788.885	-0.602775	0.210526	0.00419404	0.0989911
179	chrX	3570644	3572037	1394	Peak_12038	1918.15	-0.602299	0.198787	0.00244653	0.080578
180	chr2L	1972569	1973275	707	Peak_269	1140.9	-0.601864	0.207434	0.00371424	0.0969522
181	chrX	12678806	12679323	518	Peak_13087	419.488	-0.599736	0.204897	0.00342244	0.0943299
182	chr2L	16485580	16487106	1527	Peak_1892	2104.39	-0.598128	0.187088	0.00138842	0.0638393
183	chr3R	2826249	2827122	874	Peak_8557	2299.98	-0.592295	0.204709	0.00381161	0.0975301
184	chr3R	13769363	13769993	631	Peak_9859	723.845	-0.588797	0.194338	0.00244748	0.080578
185	chrX	7520746	7521762	1017	Peak_12503	1554.86	-0.587768	0.200603	0.00338956	0.0943299
186	chr2L	6791886	6792460	575	Peak_809	608.046	-0.586683	0.181014	0.00119074	0.060269
187	chr2R	9426907	9427716	810	Peak_3647	865.73	-0.583983	0.171297	0.000651573	0.0387201
188	chr3R	2862713	2863779	1067	Peak_8564	2085.14	-0.583612	0.19438	0.00267836	0.0840522
189	chr3R	18498799	18500100	1302	Peak_10423	388.774	-0.583572	0.183872	0.00150457	0.0655137
190	chr3L	16044810	16046125	1316	Peak_7258	909.79	-0.582433	0.20232	0.00399233	0.0980653
191	chrX	12364117	12364704	588	Peak_13032	516.482	-0.579211	0.194512	0.00290352	0.086717
192	chr2R	6315292	6316722	1431	Peak_3198	1126.08	-0.577533	0.189731	0.00233488	0.0792636
193	chr3R	5753997	5755089	1093	Peak_8942	1279.61	-0.575628	0.161153	0.000354358	0.0267492
194	chr3R	14411147	14411558	412	Peak_9938	298.588	-0.57552	0.198169	0.0036821	0.0967157
195	chr2R	9806927	9807572	646	Peak_3683	470.518	-0.575414	0.201069	0.00421274	0.0991533
196	chr2R	15042372	15042972	601	Peak_4378	381.464	-0.574772	0.196976	0.00352309	0.0943299
197	chr3L	11001914	11002769	856	Peak_6601	765.294	-0.574398	0.17794	0.00124644	0.0610756
198	chr2L	15333398	15334124	727	Peak_1799	1424.99	-0.573122	0.199177	0.00400896	0.0980653
199	chr2R	6451566	6452807	1242	Peak_3225	1224.1	-0.571355	0.186867	0.00223158	0.0769812
200	chr2L	16532685	16533771	1087	Peak_1899	1443.62	-0.571271	0.17046	0.000804201	0.0453422
201	chrX	12643931	12647180	3250	Peak_13081	5990	-0.571123	0.193437	0.00315215	0.0907624
202	chrX	13457507	13458400	894	Peak_13174	1310.1	-0.560958	0.194947	0.00400849	0.0980653
203	chr4	827583	829099	1517	Peak_11533	1230.57	-0.560576	0.191067	0.00334707	0.0943299
204	chrX	18757575	18759720	2146	Peak_13808	2310.43	-0.556864	0.173646	0.0013418	0.0627355
205	chr3L	5544081	5544611	531	Peak_5917	405.25	-0.554058	0.192077	0.00391957	0.0978603
206	chr2R	2019237	2019910	674	Peak_2608	924.118	-0.546897	0.178557	0.0021923	0.0769812
207	chrX	17780138	17781718	1581	Peak_13695	1249.29	-0.546756	0.190532	0.00410958	0.0989598
208	chr2L	19508272	19509075	804	Peak_2192	677.165	-0.544872	0.173567	0.00169374	0.0706063
209	chr3R	5934802	5936114	1313	Peak_8964	1061.24	-0.536141	0.158222	0.000702659	0.040886
210	chr2R	19519582	19520260	679	Peak_4939	605.341	-0.532146	0.179189	0.00298048	0.0882453
211	chrX	6624310	6625643	1334	Peak_12390	754.349	-0.531355	0.1832	0.00372687	0.0969795
212	chr3R	912186	914128	1943	Peak_8317	2221.02	-0.529498	0.18246	0.003708	0.0969522
213	chr2L	10756096	10756597	502	Peak_1293	423.872	-0.528607	0.172716	0.00220926	0.0769812
214	chr3L	18009572	18010149	578	Peak_7549	590.58	-0.526741	0.183953	0.00419045	0.0989911
215	chr2R	7513299	7514388	1090	Peak_3390	696.177	-0.519254	0.17927	0.0037737	0.0972917
216	chr3L	18793098	18794829	1732	Peak_7642	2051.64	-0.516942	0.171832	0.0026262	0.0839552
217	chr3L	2191959	2192582	624	Peak_5534	473.431	-0.513023	0.178816	0.00411776	0.0989598
218	chr2L	16520114	16521861	1748	Peak_1897	1095.4	-0.509068	0.16044	0.00150903	0.0655137
219	chrX	4976337	4979056	2720	Peak_12218	2815.67	-0.506622	0.168504	0.00264204	0.0839552
220	chrX	7861061	7862498	1438	Peak_12547	923.425	-0.506212	0.176062	0.00403778	0.0980653
221	chr2L	7983949	7984503	555	Peak_969	842.755	-0.503457	0.172308	0.00347958	0.0943299
222	chr2L	3631910	3633302	1393	Peak_462	1833.03	-0.500093	0.172625	0.00376767	0.0972917

### Sheet: Closing upon damage
Peak details							Young Undamaged vs. Young Damaged
Rank	Chr	Start	End	Width	Peak ID	BaseMean	log2 Fold Change	Standard Error	P Value	Adjusted P Value
1	chr2L	16597687	16598647	961	Peak_1910	545.105	1.28706	0.253871	3.9838e-07	0.000556338
2	chr3L	16168171	16169502	1332	Peak_7278	938.545	1.23972	0.187389	3.69667e-11	3.09744e-07
3	chrX	5911913	5912753	841	Peak_12303	348.427	1.14401	0.306727	0.000191696	0.02086
4	chrX	5909250	5910019	770	Peak_12301	295.394	1.14311	0.31018	0.000228429	0.0220245
5	chr2R	11123907	11125462	1556	Peak_3870	678.585	1.13216	0.209289	6.31877e-08	0.000132362
6	chr2R	20252798	20253536	739	Peak_5063	315.848	1.11554	0.251454	9.14922e-06	0.00351715
7	chr2L	16281828	16282477	650	Peak_1862	383.557	1.0598	0.230848	4.41308e-06	0.00234872
8	chr3L	10896910	10897514	605	Peak_6569	265.612	1.04814	0.269861	0.000102749	0.016592
9	chr3L	16166916	16167939	1024	Peak_7277	821.756	1.03818	0.237178	1.20206e-05	0.0041967
10	chr3R	18008747	18010546	1800	Peak_10375	616.757	1.03271	0.223037	3.65293e-06	0.00234872
11	chr3L	17557494	17558231	738	Peak_7471	396.054	0.980769	0.227528	1.62852e-05	0.00523978
12	chr3R	6458941	6460225	1285	Peak_9039	526.531	0.976634	0.312829	0.0017966	0.0720275
13	chr2R	13698603	13699439	837	Peak_4182	432.085	0.97235	0.255208	0.000138947	0.0176399
14	chr2L	11071740	11072985	1246	Peak_1336	422.682	0.960745	0.260716	0.000228682	0.0220245
15	chr2L	5238529	5239003	475	Peak_632	271.865	0.960727	0.290636	0.000947716	0.0514968
16	chr2L	18871195	18872504	1310	Peak_2100	436.545	0.958623	0.256425	0.000185189	0.0206894
17	chr2R	2970609	2971712	1104	Peak_2736	377.8	0.951921	0.248618	0.000128741	0.0173987
18	chr2R	7462957	7463550	594	Peak_3372	437.697	0.950466	0.220908	1.68843e-05	0.00523978
19	chr2R	8664182	8665265	1084	Peak_3548	1147.23	0.949641	0.168417	1.71412e-08	6.20987e-05
20	chr2R	20225076	20227245	2170	Peak_5056	1029.88	0.944359	0.251756	0.00017607	0.0199364
21	chr2R	20254094	20254916	823	Peak_5064	371.884	0.940128	0.303912	0.0019786	0.0754753
22	chrX	13031037	13032050	1014	Peak_13108	304.154	0.926964	0.262826	0.00042044	0.0293448
23	chr3L	14639039	14640900	1862	Peak_7090	684.844	0.919075	0.196317	2.8466e-06	0.00206884
24	chr3L	15207272	15207935	664	Peak_7159	281.242	0.917713	0.267985	0.000615949	0.0379464
25	chr2R	13720929	13722015	1087	Peak_4189	978.989	0.911681	0.230248	7.50903e-05	0.0136453
26	chr2L	16842522	16843282	761	Peak_1943	292.169	0.901865	0.261122	0.000552732	0.0348221
27	chr3R	18023312	18024164	853	Peak_10380	402.472	0.89856	0.277552	0.00120603	0.060511
28	chr2R	3913017	3914179	1163	Peak_2881	391.639	0.895455	0.286316	0.001763	0.0710201
29	chrX	5899367	5900575	1209	Peak_12296	354.019	0.894805	0.255802	0.000468702	0.0309233
30	chr3L	20917706	20918728	1023	Peak_7907	542.356	0.886915	0.276127	0.0013182	0.0625291
31	chr2R	9350235	9351047	813	Peak_3632	410.827	0.885847	0.23462	0.000159577	0.0195893
32	chr3L	12412906	12414268	1363	Peak_6788	786.786	0.868209	0.226344	0.000125158	0.0173456
33	chr3R	12220810	12221748	939	Peak_9705	348.529	0.86736	0.254134	0.000642511	0.0384543
34	chr3R	8877602	8878530	929	Peak_9266	609.707	0.866246	0.18461	2.70148e-06	0.00206884
35	chr2L	11398909	11399599	691	Peak_1385	265.723	0.86429	0.299003	0.00384541	0.0975301
36	chr2R	2981417	2982430	1014	Peak_2740	422.219	0.862962	0.282366	0.00224173	0.0769812
37	chr3R	6375613	6377711	2099	Peak_9020	899.57	0.862786	0.235978	0.000255962	0.0240978
38	chr2L	4567049	4568084	1036	Peak_548	415.611	0.855397	0.231516	0.000220094	0.021922
39	chr2R	10670097	10671323	1227	Peak_3807	594.254	0.849832	0.284758	0.00284132	0.0856512
40	chr3L	18620612	18621277	666	Peak_7621	424.199	0.846182	0.202543	2.94362e-05	0.00795632
41	chr3R	6643311	6644023	713	Peak_9059	315.936	0.84143	0.26889	0.00175239	0.0710201
42	chrX	5910332	5911655	1324	Peak_12302	730.157	0.834496	0.208304	6.1718e-05	0.0126131
43	chr2L	11074219	11074796	578	Peak_1337	292.075	0.828402	0.259752	0.00142663	0.0642675
44	chr3L	15258061	15258559	499	Peak_7175	332.247	0.826038	0.268138	0.00206554	0.0769206
45	chrX	16535361	16536173	813	Peak_13514	251.961	0.822198	0.28579	0.00401568	0.0980653
46	chr2L	18463660	18464594	935	Peak_2033	854.287	0.82061	0.211168	0.00010189	0.016592
47	chr2L	699174	700228	1055	Peak_132	539.405	0.819959	0.273857	0.00275241	0.0843239
48	chr2L	21878895	21880279	1385	Peak_2459	1295.99	0.808084	0.254393	0.00149053	0.0655137
49	chr2R	11712345	11713483	1139	Peak_3941	480.594	0.801262	0.262009	0.00222714	0.0769812
50	chr2R	10304033	10304808	776	Peak_3769	399.679	0.799028	0.263048	0.00238492	0.0796374
51	chr2L	15457544	15458107	564	Peak_1825	251.831	0.797017	0.27296	0.00350137	0.0943299
52	chr2R	2347223	2348349	1127	Peak_2644	559.661	0.79305	0.20393	0.000100725	0.016592
53	chr3L	5940917	5942237	1321	Peak_5975	539.182	0.790614	0.268199	0.00319974	0.0918173
54	chr2R	14548753	14550415	1663	Peak_4321	678.974	0.78728	0.195831	5.81467e-05	0.0121803
55	chr3R	18958726	18959357	632	Peak_10453	260.447	0.781275	0.210413	0.000204776	0.0211829
56	chr3R	799092	799959	868	Peak_8285	358.633	0.777796	0.202889	0.000126277	0.0173456
57	chr3R	26668325	26669634	1310	Peak_11323	1074.4	0.775047	0.205843	0.000166396	0.019637
58	chrX	6669260	6670279	1020	Peak_12401	678.749	0.774795	0.190187	4.62384e-05	0.0104711
59	chr3R	22681202	22682186	985	Peak_10880	373.373	0.773291	0.240111	0.00127944	0.0616115
60	chr3L	15239299	15240032	734	Peak_7169	388.289	0.771114	0.22238	0.000525218	0.0335939
61	chr3L	20980395	20981998	1604	Peak_7918	444.041	0.770901	0.224131	0.000582775	0.0361709
62	chr3L	1470100	1470760	661	Peak_5441	267.997	0.770604	0.258576	0.00288073	0.0865148
63	chrX	18445634	18447153	1520	Peak_13763	1065.91	0.763549	0.149381	3.19768e-07	0.000535867
64	chr3R	16605560	16606585	1026	Peak_10160	1110.2	0.763444	0.262133	0.00358625	0.0950924
65	chr3L	16031963	16033037	1075	Peak_7252	256.19	0.76103	0.263421	0.00386442	0.0975301
66	chr3L	7364487	7365147	661	Peak_6145	293.308	0.757583	0.208	0.000270287	0.0246726
67	chrX	13135283	13135755	473	Peak_13122	257.795	0.757201	0.217743	0.000506105	0.0328733
68	chr3L	5854954	5857470	2517	Peak_5965	1539.41	0.757073	0.194947	0.00010297	0.016592
69	chr3R	17731004	17732057	1054	Peak_10337	428.416	0.75127	0.212475	0.000406542	0.0292316
70	chr3R	23025996	23028139	2144	Peak_10938	1613.6	0.746821	0.242287	0.00205351	0.076814
71	chr2L	14642216	14642755	540	Peak_1746	417.002	0.741265	0.257549	0.00400015	0.0980653
72	chrX	16092445	16093633	1189	Peak_13456	608.45	0.738185	0.258166	0.00424523	0.0996381
73	chr2R	15696501	15697310	810	Peak_4441	300.43	0.736845	0.257338	0.00419208	0.0989911
74	chr2R	14143699	14145669	1971	Peak_4244	917.72	0.736842	0.160306	4.29736e-06	0.00234872
75	chr3R	26087116	26089431	2316	Peak_11250	1782.39	0.732156	0.18954	0.000112092	0.0171354
76	chr2L	5435575	5436218	644	Peak_663	389.477	0.727439	0.208522	0.000485641	0.0317905
77	chr2L	3004204	3005109	906	Peak_388	398.243	0.727096	0.238918	0.00234012	0.0792636
78	chr2R	1638195	1639372	1178	Peak_2568	1188.22	0.72591	0.205113	0.000401547	0.0292316
79	chr3R	6357890	6358644	755	Peak_9015	363.557	0.719817	0.224548	0.0013477	0.0627355
80	chr3R	9350249	9353046	2798	Peak_9309	1128.85	0.716401	0.197887	0.000294305	0.0246726
81	chr2R	8910240	8911842	1603	Peak_3594	1048.92	0.710116	0.212594	0.000837058	0.0464484
82	chr2L	7050486	7051064	579	Peak_847	362.295	0.696191	0.224589	0.00193625	0.0753518
83	chr3L	6295399	6296361	963	Peak_6015	264.549	0.694717	0.237109	0.00339015	0.0943299
84	chr3L	16173968	16174492	525	Peak_7282	250.494	0.689784	0.217819	0.00154136	0.0662312
85	chr3L	1268979	1269516	538	Peak_5403	265.236	0.687615	0.235609	0.00351774	0.0943299
86	chr3R	15139523	15140620	1098	Peak_10037	711.401	0.682395	0.181809	0.000174485	0.0199364
87	chr2R	15852644	15853831	1188	Peak_4471	467.868	0.67918	0.209921	0.00121471	0.0605836
88	chr2R	17256167	17258063	1897	Peak_4643	976.473	0.67717	0.151064	7.3714e-06	0.00308825
89	chr2L	21796328	21797245	918	Peak_2436	617.397	0.676198	0.222249	0.00234603	0.0792636
90	chr3L	16172376	16173404	1029	Peak_7281	536.906	0.675449	0.213455	0.00155421	0.0664426
91	chr2L	3861265	3861947	683	Peak_492	278.076	0.674568	0.207257	0.00113498	0.0594376
92	chr3R	22996302	22997652	1351	Peak_10929	643.291	0.674484	0.223625	0.00256012	0.0821886
93	chr3R	14814705	14817177	2473	Peak_9976	892.013	0.669095	0.228182	0.00336475	0.0943299
94	chr2R	17790803	17792599	1797	Peak_4728	703.067	0.665378	0.216592	0.00212601	0.0769812
95	chr3L	607887	609876	1990	Peak_5288	1260.39	0.661818	0.18327	0.000304831	0.024773
96	chrX	6536717	6537797	1081	Peak_12374	459.084	0.659993	0.22039	0.00274751	0.0843239
97	chrX	3330835	3332538	1704	Peak_12025	793.081	0.651169	0.190467	0.000628965	0.0381891
98	chr2R	10320570	10321369	800	Peak_3775	666.246	0.647809	0.221346	0.00342607	0.0943299
99	chr3R	3804057	3805066	1010	Peak_8653	474.356	0.641798	0.199432	0.00129026	0.0617777
100	chr3R	6659869	6661396	1528	Peak_9064	1021.65	0.6353	0.196541	0.00122749	0.0608591
101	chr3R	19773945	19775414	1470	Peak_10570	1219.08	0.633588	0.164922	0.00012216	0.0173456
102	chr3R	4687555	4688849	1295	Peak_8779	887.704	0.631458	0.175281	0.000315111	0.0249086
103	chr2L	18002864	18004106	1243	Peak_1999	671.864	0.629368	0.174385	0.000307287	0.024773
104	chr2R	4984732	4985738	1007	Peak_3023	380.761	0.627891	0.205326	0.00222801	0.0769812
105	chr3L	7349414	7350275	862	Peak_6139	580.127	0.625203	0.203249	0.00209766	0.0769812
106	chrX	1762617	1763317	701	Peak_11781	316.287	0.622981	0.202061	0.00204831	0.076814
107	chr3L	7142164	7143037	874	Peak_6118	552.605	0.617965	0.214835	0.00402152	0.0980653
108	chr3R	2775438	2778097	2660	Peak_8543	1432.33	0.617959	0.213759	0.00384125	0.0975301
109	chr3L	666123	667941	1819	Peak_5307	874.816	0.616168	0.210229	0.0033794	0.0943299
110	chr3L	6763063	6764582	1520	Peak_6063	1008.43	0.609082	0.176865	0.000573672	0.0358716
111	chr2R	14558864	14560215	1352	Peak_4322	678.406	0.606779	0.18726	0.00119402	0.060269
112	chr2L	9783881	9784688	808	Peak_1186	467.296	0.595737	0.182919	0.00112658	0.0593686
113	chr3L	15181403	15183106	1704	Peak_7149	1257.2	0.58979	0.181415	0.00114979	0.0598391
114	chr2L	10200849	10202107	1259	Peak_1229	398.101	0.587794	0.203272	0.00383208	0.0975301
115	chr3L	22169519	22170485	967	Peak_8086	906.296	0.587074	0.183965	0.00141674	0.0642675
116	chr2R	14155146	14158045	2900	Peak_4248	1409.78	0.582653	0.176976	0.000993818	0.0527038
117	chrX	18542022	18542842	821	Peak_13776	291.774	0.581219	0.194087	0.00274773	0.0843239
118	chr3R	15106802	15109926	3125	Peak_10024	1847.45	0.573802	0.163787	0.000459458	0.0309233
119	chrX	5679453	5681394	1942	Peak_12262	1097.09	0.572127	0.191026	0.00274421	0.0843239
120	chr2L	6065532	6066415	884	Peak_724	340.524	0.556428	0.190693	0.00352372	0.0943299
121	chrX	17444192	17445597	1406	Peak_13632	870.637	0.539266	0.163115	0.000946239	0.0514968
122	chrX	8050877	8052398	1522	Peak_12570	956.165	0.536436	0.175105	0.00218757	0.0769812
123	chr3L	14971430	14972061	632	Peak_7115	932.771	0.534015	0.185086	0.00391123	0.0978603
124	chr3R	19125837	19127077	1241	Peak_10478	689.25	0.531346	0.167399	0.00150289	0.0655137
125	chrX	12401485	12402409	925	Peak_13037	438.16	0.525236	0.170785	0.0021021	0.0769812
126	chr2L	91482	92413	932	Peak_15	474.957	0.518349	0.172731	0.00269179	0.0841586
127	chr2R	4514719	4515831	1113	Peak_2945	373.933	0.503417	0.171051	0.00324957	0.0929287
