## Supplemental table 2 for "Regenerative capacity in *Drosophila* imaginal discs is controlled by damage-responsive, maturity-silenced enhancers"

### Sheet: Opening upon damage
Peak details							Old Undamaged vs. Old Damaged
Rank	Chr	Start	End	Width	Peak ID	BaseMean	log2 Fold Change	Standard Error	P Value	Adjusted P Value
1	chr2L	3090311	3090852	542	Peak_397	414.862	-1.68821	0.212116	1.73535e-15	2.45309e-11
2	chr2R	5970070	5970582	513	Peak_3159	160.486	-1.57031	0.293355	8.65375e-08	0.000611647
3	chr2R	5274836	5275387	552	Peak_3058	258.429	-1.35395	0.279247	1.24344e-06	0.00292954
4	chr3R	19918346	19919176	831	Peak_10588	504.893	-1.32454	0.275985	1.59211e-06	0.00321516
5	chrX	12440080	12440559	480	Peak_13039	224.832	-1.28741	0.312271	3.74394e-05	0.0322196
6	chr2L	6411913	6412430	518	Peak_752	209.841	-1.13712	0.28441	6.38354e-05	0.0379966
7	chr2R	8140272	8140688	417	Peak_3482	227.395	-1.13144	0.278723	4.92072e-05	0.0354764
8	chrX	4317789	4318509	721	Peak_12130	440.923	-1.11538	0.272105	4.14789e-05	0.0325747
9	chr3L	17026559	17027984	1426	Peak_7424	930.82	-1.08041	0.303367	0.000368899	0.0971141
10	chrX	20885476	20886216	741	Peak_14026	239.535	-1.07667	0.266939	5.49721e-05	0.0370041
11	chr3L	4188189	4188638	450	Peak_5803	108.036	-1.06766	0.298596	0.000349405	0.0971141
12	chr2L	6423189	6423798	610	Peak_753	239.851	-1.02082	0.27162	0.000171099	0.0653641
13	chr2R	16727066	16727706	641	Peak_4573	237.118	-0.988589	0.218753	6.20739e-06	0.00974974
14	chr3L	7821027	7821628	602	Peak_6184	325.817	-0.941239	0.188923	6.28848e-07	0.00177788
15	chr2L	8291985	8292822	838	Peak_1016	468.836	-0.901808	0.252726	0.000359269	0.0971141
16	chr2L	9567432	9567960	529	Peak_1158	436.383	-0.901095	0.235774	0.000132451	0.0603979
17	chr3R	22310384	22311065	682	Peak_10857	362.463	-0.894661	0.201245	8.76305e-06	0.012103
18	chr2R	15032078	15032636	559	Peak_4374	178.761	-0.880871	0.248272	0.000388151	0.099762
19	chr2L	16534180	16534637	458	Peak_1900	283.829	-0.858113	0.231421	0.000208888	0.0686709
20	chr2L	21618625	21619307	683	Peak_2415	286.454	-0.847687	0.231214	0.000246143	0.0756408
21	chrX	15041044	15041718	675	Peak_13334	251.863	-0.844387	0.222943	0.000152192	0.0651934
22	chr2R	18909727	18910861	1135	Peak_4861	803.092	-0.839544	0.217613	0.000114334	0.0577223
23	chr2R	17500213	17500877	665	Peak_4684	358.909	-0.828874	0.164354	4.57767e-07	0.00177788
24	chrX	19273462	19274222	761	Peak_13890	204.281	-0.828348	0.221183	0.000180334	0.0653641
25	chr3L	18764182	18765278	1097	Peak_7638	999.719	-0.817669	0.223934	0.00026083	0.0784489
26	chr3R	9200484	9201136	653	Peak_9293	277.289	-0.781473	0.198111	7.99241e-05	0.0451923
27	chr2R	11684688	11685572	885	Peak_3934	354.429	-0.762883	0.198731	0.000123656	0.0602759
28	chr3R	10957185	10957893	709	Peak_9517	881.519	-0.760304	0.198553	0.000128549	0.0603979
29	chrX	1737789	1738552	764	Peak_11774	313.606	-0.747298	0.168686	9.41801e-06	0.012103
30	chr3R	22896840	22897362	523	Peak_10916	183.469	-0.714832	0.200723	0.000369046	0.0971141
31	chr3R	9641949	9642542	594	Peak_9343	217.012	-0.707508	0.198743	0.000370979	0.0971141
32	chr2L	1642992	1643992	1001	Peak_231	952.503	-0.675416	0.179889	0.000173605	0.0653641
33	chr2R	5276898	5277814	917	Peak_3060	385.704	-0.658038	0.164687	6.45104e-05	0.0379966

### Sheet: Closing upon damage
Peak details							Old Undamaged vs. Old Damaged
Rank	Chr	Start	End	Width	Peak ID	BaseMean	log2 Fold Change	Standard Error	P Value	Adjusted P Value
1	chr3R	26126308	26126702	395	Peak_11262	133.065	1.18069	0.280408	2.54688e-05	0.0257162
2	chr3L	7982142	7982490	349	Peak_6207	120.059	0.952837	0.243023	8.82685e-05	0.0470108
3	chr3R	17724504	17724890	387	Peak_10334	122.46	0.848219	0.237052	0.000345976	0.0971141
4	chr3L	7981526	7982000	475	Peak_6206	230.6	0.927438	0.217912	2.0809e-05	0.0226274
5	chr3L	20912669	20914056	1388	Peak_7904	590.551	0.904513	0.20877	1.47367e-05	0.0173599
6	chr4	1276205	1276448	244	Peak_11566	70.6569	1.24477	0.334536	0.000198517	0.0668286
7	chr3L	10776042	10776532	491	Peak_6546	138.33	1.16962	0.311871	0.000176597	0.0653641
8	chr3R	806919	807660	742	Peak_8290	340.113	0.986397	0.2651	0.000198557	0.0668286
9	chr2R	19096431	19097534	1104	Peak_4887	385.672	0.943553	0.252802	0.000189677	0.0668286
10	chr2R	2347223	2348349	1127	Peak_2644	559.661	0.993978	0.199422	6.21911e-07	0.00177788
11	chrX	19052697	19053507	811	Peak_13845	315.779	1.0788	0.293352	0.000235538	0.0756408
12	chr4	1272113	1272696	584	Peak_11565	226.004	1.23587	0.328661	0.000169693	0.0653641
13	chr2L	19951572	19952496	925	Peak_2236	272.089	0.862479	0.240016	0.000326364	0.0961143
14	chrX	2939692	2940645	954	Peak_11963	445.419	0.837112	0.206453	5.0193e-05	0.0354764
15	chr2L	4567049	4568084	1036	Peak_548	415.611	0.886619	0.226372	8.97914e-05	0.0470108
16	chrX	12401485	12402409	925	Peak_13037	438.16	0.749474	0.161458	3.45203e-06	0.00609974
17	chr2R	2338181	2338617	437	Peak_2643	204.284	0.972837	0.256356	0.000147724	0.0651934
18	chr2L	21004035	21004816	782	Peak_2348	194.046	0.953061	0.259887	0.000245204	0.0756408
19	chrX	5911913	5912753	841	Peak_12303	348.427	1.1348	0.302652	0.000177171	0.0653641
20	chr2L	14365810	14366818	1009	Peak_1668	494.16	0.863317	0.209806	3.87474e-05	0.0322196
21	chrX	18445634	18447153	1520	Peak_13763	1065.91	0.596663	0.144093	3.46065e-05	0.0322196
22	chr3L	17557494	17558231	738	Peak_7471	396.054	0.877819	0.219059	6.14367e-05	0.0379966
