## Supplemental table 5 for "Regenerative capacity in *Drosophila* imaginal discs is controlled by damage-responsive, maturity-silenced enhancers"

### Sheet: Damage induced maturity silence
Peak details							Young Undamaged vs. Young Damaged				Young Damaged vs. Old Damaged
Rank	Chr	Start	End	Width	Peak ID	BaseMean	log2 Fold Change	Standard Error	P Value	Adjusted P Value	log2 Fold Change	Standard Error	P Value	Adjusted P Value
1	chr2R	19460551	19461404	854	Peak_4931	391.2	-1.12674	0.260739	1.55099e-05	0.00519829	0.939304	0.257249	0.000260877	0.00502419
2	chr3L	18750108	18750734	627	Peak_7631	332.456	-1.12512	0.333087	0.000730532	0.0422147	1.10284	0.331427	0.00087612	0.0125734
3	chrX	9534737	9535581	845	Peak_12747	320.901	-1.11724	0.282166	7.50996e-05	0.0136453	1.10243	0.279045	7.7911e-05	0.00203577
4	chrX	6768914	6769458	545	Peak_12422	450.536	-1.0362	0.285231	0.000280322	0.0246726	0.691343	0.282657	0.0144502	0.090625
5	chrX	20041420	20042328	909	Peak_13977	250.17	-1.02107	0.316271	0.00124459	0.0610756	1.46614	0.314371	3.10554e-06	0.0001749
6	chr3R	17029537	17030200	664	Peak_10212	307.765	-1.00128	0.275287	0.000275616	0.0246726	0.947883	0.271824	0.000488257	0.00807252
7	chr2L	20242569	20243072	504	Peak_2266	287.416	-0.996086	0.269786	0.000222385	0.021922	0.648235	0.265159	0.0144971	0.090805
8	chr2L	16612613	16613445	833	Peak_1914	343.701	-0.987678	0.281622	0.000453003	0.0308595	0.850965	0.278599	0.0022548	0.0248626
9	chrX	17572272	17573062	791	Peak_13649	289.046	-0.875807	0.236183	0.00020876	0.0213318	0.690725	0.230909	0.00277771	0.028682
10	chr2L	4626921	4627999	1079	Peak_561	426.044	-0.875124	0.279506	0.0017423	0.0710201	0.83598	0.277079	0.00255192	0.0270623
11	chrX	16419606	16420622	1017	Peak_13494	476.878	-0.855744	0.238816	0.000339316	0.0258466	0.829277	0.235822	0.000437216	0.00744637
12	chr2R	5816978	5817736	759	Peak_3126	574.102	-0.82252	0.27561	0.00284175	0.0856512	0.68421	0.273585	0.0123876	0.0815608
13	chrX	3664834	3665588	755	Peak_12062	394.66	-0.815404	0.213994	0.000138738	0.0176399	0.768828	0.209707	0.00024618	0.00483333
14	chr3R	17683058	17683940	883	Peak_10327	373.897	-0.781558	0.26752	0.00348356	0.0943299	0.68944	0.264617	0.00917587	0.066518
15	chr3R	14275856	14276432	577	Peak_9923	446.804	-0.752892	0.189036	6.811e-05	0.0132719	1.00306	0.185265	6.15655e-08	7.85229e-06
16	chr3L	21272907	21273527	621	Peak_7967	250.614	-0.732216	0.237477	0.00204713	0.076814	0.813388	0.232672	0.00047253	0.00788629
17	chr3R	8198307	8199062	756	Peak_9214	397.456	-0.729897	0.254748	0.00416776	0.0989911	0.901388	0.252181	0.000351069	0.00625975
18	chr2R	10368254	10370363	2110	Peak_3782	1638.49	-0.704788	0.147769	1.84647e-06	0.00193395	0.624053	0.145869	1.88434e-05	0.000693671
19	chr3L	881682	882356	675	Peak_5370	289.61	-0.70239	0.218828	0.00132834	0.0625291	0.60805	0.213129	0.00433125	0.0391661
20	chrX	3671127	3671698	572	Peak_12065	409.753	-0.701999	0.198595	0.000408047	0.0292316	0.600863	0.193882	0.00194102	0.0224903
21	chr2R	8903011	8903622	612	Peak_3592	628.272	-0.68966	0.2158	0.00139427	0.0638393	0.628482	0.213074	0.00318187	0.0314758
22	chr3L	11480312	11481132	821	Peak_6685	575.347	-0.645561	0.210477	0.00216121	0.0769812	0.574278	0.207406	0.00562538	0.0471371
23	chrX	18586709	18587561	853	Peak_13786	454.701	-0.628094	0.204814	0.00216463	0.0769812	0.507275	0.200563	0.0114307	0.0774613
24	chr3R	10522299	10523313	1015	Peak_9478	928.109	-0.626127	0.17455	0.000334377	0.0258466	0.517005	0.17187	0.00262867	0.0276069
25	chr4	1000293	1001106	814	Peak_11545	571.11	-0.623279	0.20969	0.00295492	0.087799	0.588284	0.206644	0.00441544	0.0397558
26	chr3L	1007617	1008377	761	Peak_5375	296.703	-0.619039	0.208868	0.00303889	0.0887207	0.649077	0.203574	0.00143061	0.0182683
27	chr3R	10198484	10199667	1184	Peak_9428	877.143	-0.611769	0.20678	0.0030909	0.0893056	0.599399	0.204721	0.00341285	0.0330439
28	chr2L	16520114	16521861	1748	Peak_1897	1095.4	-0.509068	0.16044	0.00150903	0.0655137	0.607132	0.158275	0.000125089	0.00298693
