## Supplemental table 9 for "Regenerative capacity in *Drosophila* imaginal discs is controlled by damage-responsive, maturity-silenced enhancers"

### Sheet: Maturity silenced genes GO term
Term	Count	%	PValue	Genes	List Total	Pop Hits	Pop Total	Fold Enrichment	Bonferroni	Benjamini	FDR
GO:0007476~imaginal disc-derived wing morphogenesis	44	7.97101	1.47163e-18	FBGN0000179, FBGN0004607, FBGN0036152, FBGN0003716, FBGN0001250, FBGN0000490, FBGN0000395, FBGN0003310, FBGN0020386, FBGN0001075, FBGN0004647, FBGN0011817, FBGN0263258, FBGN0000139, FBGN0001235, FBGN0000636, FBGN0052666, FBGN0259176, FBGN0265523, FBGN0004456, FBGN0263930, FBGN0002643, FBGN0003396, FBGN0037195, FBGN0261885, FBGN0001085, FBGN0004656, FBGN0023095, FBGN0011766, FBGN0263993, FBGN00035…	447	217	10996	4.98793	1.98522e-15	1.98522e-15	2.41377e-15
GO:0045944~positive regulation of transcription from RNA polymerase II promoter	39	7.06522	6.76619e-14	FBGN0011656, FBGN0086680, FBGN0262975, FBGN0040394, FBGN0029123, FBGN0000137, FBGN0004647, FBGN0001078, FBGN0014859, FBGN0001077, FBGN0003513, FBGN0001235, FBGN0004666, FBGN0015371, FBGN0261617, FBGN0002522, FBGN0265784, FBGN0283451, FBGN0002643, FBGN0003396, FBGN0003028, FBGN0004893, FBGN0011766, FBGN0035542, FBGN0002723, FBGN0003460, FBGN0260642, FBGN0021767, FBGN0024244, FBGN0000567, FBGN00410…	447	228	10996	4.20782	9.12094e-11	4.56046e-11	1.109e-10
GO:0006351~transcription, DNA-templated	49	8.87681	1.05657e-12	FBGN0000179, FBGN0045852, FBGN0001078, FBGN0000139, FBGN0039209, FBGN0004666, FBGN0002522, FBGN0262127, FBGN0037926, FBGN0001168, FBGN0004893, FBGN0261885, FBGN0028550, FBGN0011766, FBGN0000560, FBGN0002723, FBGN0085424, FBGN0000568, FBGN0004652, FBGN0086613, FBGN0003900, FBGN0262582, FBGN0264442, FBGN0086655, FBGN0011656, FBGN0086680, FBGN0002735, FBGN0264562, FBGN0262975, FBGN0004647, FBGN00148…	447	376	10996	3.20579	1.42535e-09	4.75118e-10	1.73305e-09
GO:0000122~negative regulation of transcription from RNA polymerase II promoter	30	5.43478	1.25688e-12	FBGN0000179, FBGN0002735, FBGN0004647, FBGN0001077, FBGN0263512, FBGN0003513, FBGN0259938, FBGN0263289, FBGN0011758, FBGN0015371, FBGN0011278, FBGN0265523, FBGN0003396, FBGN0003028, FBGN0001168, FBGN0004893, FBGN0001624, FBGN0011766, FBGN0000287, FBGN0004198, FBGN0004854, FBGN0024244, FBGN0000568, FBGN0003963, FBGN0010762, FBGN0000097, FBGN0002941, FBGN0262582, FBGN0264442, FBGN0086655	447	149	10996	4.95293	1.69554e-09	4.23884e-10	2.06155e-09
GO:0008045~motor neuron axon guidance	19	3.44203	7.11983e-11	FBGN0264975, FBGN0086680, FBGN0020294, FBGN0001138, FBGN0004449, FBGN0014141, FBGN0023095, FBGN0261360, FBGN0011592, FBGN0034013, FBGN0003495, FBGN0004647, FBGN0010504, FBGN0267001, FBGN0015774, FBGN0030090, FBGN0261509, FBGN0004370, FBGN0263930	447	66	10996	7.08169	9.60465e-08	1.92093e-08	1.1678e-07
GO:0030707~ovarian follicle cell development	22	3.98551	7.34584e-11	FBGN0011656, FBGN0243512, FBGN0031030, FBGN0001624, FBGN0003716, FBGN0000490, FBGN0263510, FBGN0004647, FBGN0014388, FBGN0004198, FBGN0263289, FBGN0000636, FBGN0085436, FBGN0261617, FBGN0259176, FBGN0004167, FBGN0003892, FBGN0265523, FBGN0283451, FBGN0002643, FBGN0003870, FBGN0003118	447	92	10996	5.8825	9.90955e-08	1.65159e-08	1.20487e-07
GO:0006355~regulation of transcription, DNA-templated	47	8.51449	1.3434e-10	FBGN0029504, FBGN0000179, FBGN0004607, FBGN0045852, FBGN0001138, FBGN0264562, FBGN0040394, FBGN0001078, FBGN0001077, FBGN0000576, FBGN0026058, FBGN0259938, FBGN0004666, FBGN0260397, FBGN0002522, FBGN0011278, FBGN0259176, FBGN0265784, FBGN0262127, FBGN0038188, FBGN0003028, FBGN0037926, FBGN0033668, FBGN0033667, FBGN0003053, FBGN0261885, FBGN0005659, FBGN0041210, FBGN0266450, FBGN0000560, FBGN00203…	447	401	10996	2.88324	1.81224e-07	2.58892e-08	2.20345e-07
GO:0048813~dendrite morphogenesis	30	5.43478	2.75075e-10	FBGN0264975, FBGN0045852, FBGN0086680, FBGN0085450, FBGN0262975, FBGN0001078, FBGN0000139, FBGN0000576, FBGN0259938, FBGN0085436, FBGN0015371, FBGN0011278, FBGN0283451, FBGN0263930, FBGN0003396, FBGN0003721, FBGN0004656, FBGN0011766, FBGN0011592, FBGN0013733, FBGN0085424, FBGN0004198, FBGN0004652, FBGN0000097, FBGN0030276, FBGN0038197, FBGN0264442, FBGN0000546, FBGN0003870, FBGN0262139	447	184	10996	4.0108	3.71076e-07	4.63845e-08	4.5118e-07
GO:0007424~open tracheal system development	22	3.98551	5.71642e-10	FBGN0000382, FBGN0001168, FBGN0003053, FBGN0003716, FBGN0000490, FBGN0013733, FBGN0004647, FBGN0003502, FBGN0020521, FBGN0000576, FBGN0014388, FBGN0004198, FBGN0005771, FBGN0035049, FBGN0004370, FBGN0261648, FBGN0004456, FBGN0015903, FBGN0053196, FBGN0086655, FBGN0262139, FBGN0003118	447	102	10996	5.30579	7.71144e-07	8.56827e-08	9.37611e-07
GO:0016318~ommatidial rotation	12	2.17391	7.72255e-09	FBGN0243512, FBGN0014388, FBGN0003053, FBGN0250823, FBGN0259212, FBGN0267795, FBGN0001085, FBGN0015609, FBGN0000542, FBGN0003310, FBGN0001075, FBGN0011817	447	29	10996	10.1791	1.04177e-05	1.04177e-06	1.26666e-05
GO:0042067~establishment of ommatidial planar polarity	11	1.99275	1.57756e-07	FBGN0003053, FBGN0263289, FBGN0262029, FBGN0000658, FBGN0001085, FBGN0264493, FBGN0029082, FBGN0001075, FBGN0004647, FBGN0034408, FBGN0003090	447	30	10996	9.01984	0.000212791	1.93465e-05	0.000258753
GO:0007155~cell adhesion	18	3.26087	1.89303e-07	FBGN0033504, FBGN0001624, FBGN0264078, FBGN0004449, FBGN0015229, FBGN0001250, FBGN0023095, FBGN0004647, FBGN0267001, FBGN0052666, FBGN0021764, FBGN0035049, FBGN0036101, FBGN0004456, FBGN0031850, FBGN0000546, FBGN0004364, FBGN0001257	447	94	10996	4.71055	0.000255337	2.12805e-05	0.000310495
GO:0048190~wing disc dorsal/ventral pattern formation	13	2.35507	4.0242e-07	FBGN0040532, FBGN0003053, FBGN0261885, FBGN0002735, FBGN0044028, FBGN0041111, FBGN0004647, FBGN0262582, FBGN0263930, FBGN0000083, FBGN0003396, FBGN0040071, FBGN0003118	447	49	10996	6.52641	0.000542717	4.1758e-05	0.00066005
GO:0007480~imaginal disc-derived leg morphogenesis	14	2.53623	6.10803e-07	FBGN0004893, FBGN0001235, FBGN0052666, FBGN0263706, FBGN0261885, FBGN0026411, FBGN0011278, FBGN0035802, FBGN0020378, FBGN0024277, FBGN0001078, FBGN0010383, FBGN0263930, FBGN0008651	447	60	10996	5.7399	0.000823634	5.88535e-05	0.00100184
GO:0001736~establishment of planar polarity	10	1.81159	3.34267e-06	FBGN0243512, FBGN0262029, FBGN0000658, FBGN0001085, FBGN0035719, FBGN0001075, FBGN0264272, FBGN0010504, FBGN0011817, FBGN0003090	447	32	10996	7.68736	0.00449911	0.000300572	0.00548253
GO:0007391~dorsal closure	17	3.07971	3.56861e-06	FBGN0243512, FBGN0003053, FBGN0001624, FBGN0259212, FBGN0003716, FBGN0000308, FBGN0000490, FBGN0011225, FBGN0004647, FBGN0015513, FBGN0003502, FBGN0263289, FBGN0003963, FBGN0000097, FBGN0003388, FBGN0005536, FBGN0003396	447	103	10996	4.06012	0.00480249	0.000300833	0.0058531
GO:0007298~border follicle cell migration	19	3.44203	5.38269e-06	FBGN0243512, FBGN0001085, FBGN0001250, FBGN0011225, FBGN0004647, FBGN0015513, FBGN0027598, FBGN0028341, FBGN0041092, FBGN0041184, FBGN0000097, FBGN0262127, FBGN0003388, FBGN0264442, FBGN0015903, FBGN0000546, FBGN0086655, FBGN0003870, FBGN0262740	447	131	10996	3.56787	0.00723497	0.000427042	0.00882836
GO:0007422~peripheral nervous system development	15	2.71739	6.25274e-06	FBGN0243512, FBGN0086680, FBGN0024277, FBGN0000137, FBGN0004647, FBGN0259938, FBGN0004198, FBGN0001235, FBGN0015371, FBGN0259176, FBGN0003892, FBGN0000546, FBGN0003396, FBGN0003870, FBGN0003118	447	84	10996	4.39278	0.0083995	0.0004685	0.0102553
GO:0035075~response to ecdysone	7	1.26812	9.79601e-06	FBGN0000568, FBGN0266450, FBGN0261793, FBGN0283451, FBGN0001078, FBGN0000139, FBGN0000546	447	14	10996	12.2998	0.0131279	0.000695278	0.0160663
GO:0048747~muscle fiber development	6	1.08696	1.18168e-05	FBGN0011656, FBGN0014388, FBGN0000097, FBGN0003900, FBGN0283451, FBGN0003118	447	9	10996	16.3997	0.0158146	0.00079673	0.0193802
GO:0048675~axon extension	9	1.63043	1.39147e-05	FBGN0264975, FBGN0041092, FBGN0267795, FBGN0000479, FBGN0001085, FBGN0015609, FBGN0024277, FBGN0005536, FBGN0261788	447	29	10996	7.63434	0.018596	0.000893461	0.0228206
GO:0007507~heart development	12	2.17391	1.75183e-05	FBGN0011656, FBGN0260642, FBGN0003963, FBGN0003716, FBGN0001138, FBGN0001085, FBGN0011278, FBGN0000490, FBGN0003900, FBGN0015903, FBGN0008651, FBGN0003118	447	58	10996	5.08956	0.0233554	0.00107363	0.0287298
GO:0007417~central nervous system development	14	2.53623	2.33722e-05	FBGN0000560, FBGN0024277, FBGN0000137, FBGN0029123, FBGN0015513, FBGN0001077, FBGN0008651, FBGN0004198, FBGN0004652, FBGN0011278, FBGN0004370, FBGN0003388, FBGN0015903, FBGN0086655	447	82	10996	4.19992	0.0310376	0.00136991	0.0383283
GO:0007398~ectoderm development	8	1.44928	2.39967e-05	FBGN0003053, FBGN0003963, FBGN0004666, FBGN0000490, FBGN0004647, FBGN0003463, FBGN0003396, FBGN0002643	447	23	10996	8.55637	0.0318536	0.00134792	0.0393523
GO:0010906~regulation of glucose metabolic process	21	3.80435	3.21125e-05	FBGN0004893, FBGN0264357, FBGN0001624, FBGN0262103, FBGN0028550, FBGN0029114, FBGN0020386, FBGN0011766, FBGN0001078, FBGN0004647, FBGN0002723, FBGN0014859, FBGN0011589, FBGN0000568, FBGN0004914, FBGN0261617, FBGN0265523, FBGN0283451, FBGN0004876, FBGN0000546, FBGN0086655	447	177	10996	2.91859	0.0423956	0.00173132	0.0526582
GO:0044719~regulation of imaginal disc-derived wing size	8	1.44928	3.27034e-05	FBGN0035539, FBGN0004652, FBGN0000658, FBGN0259789, FBGN0031902, FBGN0264442, FBGN0003502, FBGN0053196	447	24	10996	8.19985	0.0431586	0.00169539	0.0536269
GO:0007362~terminal region determination	8	1.44928	5.79249e-05	FBGN0000382, FBGN0003053, FBGN0004893, FBGN0003963, FBGN0004656, FBGN0003463, FBGN0262582, FBGN0003118	447	26	10996	7.56909	0.0751677	0.00289	0.0949664
GO:0007411~axon guidance	21	3.80435	6.05646e-05	FBGN0000308, FBGN0001250, FBGN0023095, FBGN0261360, FBGN0011592, FBGN0034013, FBGN0024277, FBGN0029123, FBGN0004647, FBGN0015774, FBGN0000636, FBGN0010300, FBGN0004666, FBGN0004370, FBGN0005624, FBGN0015609, FBGN0250788, FBGN0003892, FBGN0004456, FBGN0086655, FBGN0004364	447	185	10996	2.79238	0.0784555	0.00291375	0.0992923
GO:0007366~periodic partitioning by pair rule gene	6	1.08696	6.71049e-05	FBGN0001168, FBGN0004893, FBGN0024244, FBGN0041111, FBGN0001077, FBGN0003002	447	12	10996	12.2998	0.0865509	0.00311677	0.110009
GO:0006357~regulation of transcription from RNA polymerase II promoter	20	3.62319	7.44534e-05	FBGN0086680, FBGN0261885, FBGN0003716, FBGN0028550, FBGN0005659, FBGN0267033, FBGN0001078, FBGN0000139, FBGN0001077, FBGN0085424, FBGN0001235, FBGN0004914, FBGN0005771, FBGN0004652, FBGN0086758, FBGN0261793, FBGN0265784, FBGN0283451, FBGN0000546, FBGN0037926	447	173	10996	2.84388	0.0955619	0.00334245	0.122049
GO:0007611~learning or memory	10	1.81159	7.92108e-05	FBGN0000636, FBGN0000479, FBGN0014141, FBGN0259481, FBGN0265784, FBGN0041111, FBGN0000535, FBGN0035770, FBGN0003396, FBGN0053207	447	46	10996	5.34773	0.101348	0.00344115	0.129843
GO:0045892~negative regulation of transcription, DNA-templated	16	2.89855	9.90292e-05	FBGN0001168, FBGN0004893, FBGN0026411, FBGN0004656, FBGN0266420, FBGN0024244, FBGN0011758, FBGN0086613, FBGN0000097, FBGN0261648, FBGN0265523, FBGN0262582, FBGN0038197, FBGN0003028, FBGN0000546, FBGN0003870	447	120	10996	3.27994	0.125057	0.0041662	0.162305
GO:0002121~inter-male aggressive behavior	11	1.99275	0.000114754	FBGN0030844, FBGN0039669, FBGN0036152, FBGN0264090, FBGN0261570, FBGN0261822, FBGN0005771, FBGN0264895, FBGN0010905, FBGN0053207, FBGN0003870	447	59	10996	4.58636	0.143424	0.0046803	0.188055
GO:0007420~brain development	9	1.63043	0.000114979	FBGN0000576, FBGN0086680, FBGN0001235, FBGN0010300, FBGN0004666, FBGN0005771, FBGN0000308, FBGN0002522, FBGN0000139	447	38	10996	5.82621	0.143684	0.00455185	0.188423
GO:0007157~heterophilic cell-cell adhesion via plasma membrane cell adhesion molecules	8	1.44928	0.000123668	FBGN0000636, FBGN0015229, FBGN0001250, FBGN0029082, FBGN0028369, FBGN0001075, FBGN0004647, FBGN0004456	447	29	10996	6.78608	0.153664	0.00475547	0.202648
GO:0016319~mushroom body development	13	2.35507	0.00013596	FBGN0264975, FBGN0031030, FBGN0267795, FBGN0029092, FBGN0086758, FBGN0259176, FBGN0024277, FBGN0013733, FBGN0001078, FBGN0262636, FBGN0264442, FBGN0000546, FBGN0053207	447	84	10996	3.80707	0.167583	0.0050821	0.222769
GO:0007419~ventral cord development	13	2.35507	0.00013596	FBGN0085424, FBGN0260642, FBGN0000576, FBGN0010300, FBGN0004666, FBGN0035049, FBGN0044028, FBGN0011278, FBGN0001250, FBGN0005624, FBGN0011766, FBGN0004647, FBGN0004364	447	84	10996	3.80707	0.167583	0.0050821	0.222769
GO:0048749~compound eye development	16	2.89855	0.000188459	FBGN0243512, FBGN0003053, FBGN0259212, FBGN0002735, FBGN0026411, FBGN0004647, FBGN0027598, FBGN0011817, FBGN0003460, FBGN0001235, FBGN0263289, FBGN0003963, FBGN0261617, FBGN0000097, FBGN0263930, FBGN0002643	447	127	10996	3.09916	0.224507	0.00684822	0.308665
GO:0008347~glial cell migration	8	1.44928	0.000194212	FBGN0250823, FBGN0261617, FBGN0011592, FBGN0034013, FBGN0004647, FBGN0015774, FBGN0086655, FBGN0003460	447	31	10996	6.34827	0.230502	0.00687147	0.318072
GO:0045467~R7 cell development	7	1.26812	0.00024113	FBGN0031745, FBGN0004449, FBGN0000097, FBGN0015609, FBGN0003310, FBGN0003870, FBGN0003118	447	23	10996	7.48682	0.277707	0.00830694	0.39477
GO:0007474~imaginal disc-derived wing vein specification	10	1.81159	0.000247736	FBGN0260397, FBGN0000658, FBGN0000490, FBGN0000395, FBGN0004647, FBGN0262582, FBGN0000139, FBGN0011817, FBGN0086655, FBGN0052062	447	53	10996	4.64143	0.284117	0.00832113	0.405565
GO:0008586~imaginal disc-derived wing vein morphogenesis	10	1.81159	0.000247736	FBGN0000287, FBGN0261885, FBGN0262029, FBGN0041184, FBGN0000490, FBGN0261648, FBGN0003463, FBGN0263930, FBGN0011817, FBGN0003396	447	53	10996	4.64143	0.284117	0.00832113	0.405565
GO:0016477~cell migration	9	1.63043	0.000285379	FBGN0033504, FBGN0003716, FBGN0261836, FBGN0011278, FBGN0001250, FBGN0023095, FBGN0004456, FBGN0085408, FBGN0008651	447	43	10996	5.14874	0.31957	0.00934704	0.467053
GO:0008039~synaptic target recognition	8	1.44928	0.000294129	FBGN0000636, FBGN0035539, FBGN0010114, FBGN0004449, FBGN0034718, FBGN0264442, FBGN0267001, FBGN0015774	447	33	10996	5.96353	0.327558	0.00940405	0.481342
GO:0045893~positive regulation of transcription, DNA-templated	15	2.71739	0.000319197	FBGN0016694, FBGN0004893, FBGN0261885, FBGN0026411, FBGN0259789, FBGN0011766, FBGN0037613, FBGN0004647, FBGN0039209, FBGN0024244, FBGN0034722, FBGN0038197, FBGN0003028, FBGN0000546, FBGN0052062	447	119	10996	3.10078	0.349924	0.0099655	0.522265
GO:0016348~imaginal disc-derived leg joint morphogenesis	6	1.08696	0.00032338	FBGN0004893, FBGN0024244, FBGN0000658, FBGN0004647, FBGN0003028, FBGN0003090	447	16	10996	9.22483	0.353583	0.00986713	0.529091
GO:0007464~R3/R4 cell fate commitment	6	1.08696	0.00032338	FBGN0263289, FBGN0261617, FBGN0001085, FBGN0000097, FBGN0004647, FBGN0003118	447	16	10996	9.22483	0.353583	0.00986713	0.529091
GO:0007455~eye-antennal disc morphogenesis	7	1.26812	0.000394845	FBGN0004854, FBGN0011758, FBGN0000490, FBGN0003892, FBGN0003002, FBGN0003460, FBGN0003118	447	25	10996	6.88787	0.413012	0.0117691	0.645662
GO:0030036~actin cytoskeleton organization	9	1.63043	0.000395126	FBGN0243512, FBGN0267795, FBGN0011225, FBGN0003475, FBGN0024277, FBGN0013733, FBGN0264272, FBGN0015513, FBGN0003502	447	45	10996	4.91991	0.413235	0.0115229	0.646121
GO:0007479~leg disc proximal/distal pattern formation	6	1.08696	0.000442963	FBGN0004854, FBGN0001235, FBGN0011758, FBGN0026411, FBGN0000490, FBGN0086655	447	17	10996	8.6822	0.449919	0.0126363	0.724078
GO:0007519~skeletal muscle tissue development	5	0.905797	0.000461406	FBGN0011656, FBGN0261836, FBGN0011278, FBGN0004647, FBGN0008651	447	10	10996	12.2998	0.463442	0.0128867	0.754118
GO:0008340~determination of adult lifespan	18	3.26087	0.000536688	FBGN0243512, FBGN0014141, FBGN0262975, FBGN0005278, FBGN0004647, FBGN0010504, FBGN0003502, FBGN0051216, FBGN0029856, FBGN0261560, FBGN0000097, FBGN0259176, FBGN0035977, FBGN0004373, FBGN0038197, FBGN0000546, FBGN0003118, FBGN0001257	447	170	10996	2.60466	0.515281	0.0146706	0.876651
GO:0007015~actin filament organization	12	2.17391	0.000553717	FBGN0033504, FBGN0261549, FBGN0243512, FBGN0261836, FBGN0000308, FBGN0011225, FBGN0003475, FBGN0010905, FBGN0004647, FBGN0004876, FBGN0027598, FBGN0004456	447	84	10996	3.51422	0.526295	0.0148323	0.904348
GO:0007616~long-term memory	11	1.99275	0.00061202	FBGN0041210, FBGN0004370, FBGN0041184, FBGN0014141, FBGN0259481, FBGN0265784, FBGN0004647, FBGN0035770, FBGN0003015, FBGN0000546, FBGN0053207	447	72	10996	3.75826	0.562145	0.0160631	0.999122
GO:0007219~Notch signaling pathway	11	1.99275	0.00061202	FBGN0045852, FBGN0267824, FBGN0002629, FBGN0259212, FBGN0005771, FBGN0002735, FBGN0000658, FBGN0034722, FBGN0040206, FBGN0004647, FBGN0002643	447	72	10996	3.75826	0.562145	0.0160631	0.999122
GO:0016203~muscle attachment	8	1.44928	0.000616149	FBGN0033504, FBGN0035539, FBGN0001250, FBGN0013733, FBGN0015513, FBGN0004456, FBGN0264442, FBGN0031850	447	37	10996	5.31882	0.564579	0.0158621	1.00583
GO:0016055~Wnt signaling pathway	11	1.99275	0.000684039	FBGN0004854, FBGN0250823, FBGN0261885, FBGN0261617, FBGN0001085, FBGN0044028, FBGN0031902, FBGN0264272, FBGN0010504, FBGN0263930, FBGN0002945	447	73	10996	3.70678	0.602708	0.0172659	1.11608
GO:0040034~regulation of development, heterochronic	5	0.905797	0.000701929	FBGN0000567, FBGN0086613, FBGN0283451, FBGN0001078, FBGN0000546	447	11	10996	11.1816	0.612188	0.0173884	1.14511
GO:0048666~neuron development	9	1.63043	0.000717362	FBGN0045852, FBGN0011278, FBGN0085450, FBGN0000097, FBGN0011766, FBGN0004647, FBGN0264442, FBGN0000546, FBGN0003870	447	49	10996	4.51829	0.620184	0.0174472	1.17014
GO:0001751~compound eye photoreceptor cell differentiation	7	1.26812	0.000757553	FBGN0004854, FBGN0011758, FBGN0000097, FBGN0259176, FBGN0029082, FBGN0003310, FBGN0261648	447	28	10996	6.14989	0.640243	0.0180902	1.23532
GO:0001745~compound eye morphogenesis	16	2.89855	0.000977011	FBGN0000179, FBGN0086712, FBGN0003716, FBGN0004449, FBGN0001085, FBGN0000490, FBGN0029082, FBGN0028369, FBGN0004647, FBGN0027598, FBGN0003460, FBGN0014388, FBGN0261617, FBGN0262127, FBGN0038197, FBGN0003396	447	148	10996	2.65941	0.732499	0.0228684	1.5905
GO:0048100~wing disc anterior/posterior pattern formation	5	0.905797	0.00101934	FBGN0000179, FBGN0003716, FBGN0000490, FBGN0003892, FBGN0003396	447	12	10996	10.2498	0.74736	0.0234414	1.65887
GO:0008219~cell death	5	0.905797	0.00101934	FBGN0011706, FBGN0036165, FBGN0000567, FBGN0283451, FBGN0001078	447	12	10996	10.2498	0.74736	0.0234414	1.65887
GO:0035282~segmentation	5	0.905797	0.00101934	FBGN0001235, FBGN0010300, FBGN0259176, FBGN0001077, FBGN0003015	447	12	10996	10.2498	0.74736	0.0234414	1.65887
GO:0048477~oogenesis	26	4.71014	0.00105352	FBGN0000490, FBGN0011225, FBGN0003475, FBGN0020386, FBGN0003310, FBGN0004647, FBGN0260006, FBGN0010300, FBGN0260397, FBGN0000479, FBGN0000250, FBGN0283451, FBGN0003028, FBGN0027506, FBGN0003721, FBGN0003502, FBGN0003015, FBGN0004198, FBGN0266420, FBGN0000568, FBGN0000567, FBGN0003892, FBGN0030276, FBGN0005536, FBGN0000546, FBGN0052062	447	315	10996	2.03044	0.758757	0.0238128	1.71405
GO:0035155~negative regulation of terminal cell fate specification, open tracheal system	4	0.724638	0.00120953	FBGN0014388, FBGN0000097, FBGN0261648, FBGN0004647	447	6	10996	16.3997	0.804589	0.026844	1.96552
GO:0016200~synaptic target attraction	4	0.724638	0.00120953	FBGN0000636, FBGN0004449, FBGN0267001, FBGN0015774	447	6	10996	16.3997	0.804589	0.026844	1.96552
GO:0016202~regulation of striated muscle tissue development	4	0.724638	0.00120953	FBGN0011656, FBGN0029082, FBGN0028369, FBGN0003900	447	6	10996	16.3997	0.804589	0.026844	1.96552
GO:0007494~midgut development	7	1.26812	0.00133563	FBGN0260642, FBGN0002522, FBGN0001250, FBGN0003388, FBGN0004456, FBGN0003396, FBGN0003002	447	31	10996	5.55474	0.835191	0.0291243	2.16832
GO:0008544~epidermis development	5	0.905797	0.00142553	FBGN0243512, FBGN0011278, FBGN0005536, FBGN0000546, FBGN0008651	447	13	10996	9.46137	0.854038	0.0305621	2.31267
GO:0008285~negative regulation of cell proliferation	8	1.44928	0.00156393	FBGN0045852, FBGN0263289, FBGN0010300, FBGN0001624, FBGN0000490, FBGN0001075, FBGN0038197, FBGN0003396	447	43	10996	4.57666	0.878931	0.0329588	2.53451
GO:0007435~salivary gland morphogenesis	9	1.63043	0.00156647	FBGN0001168, FBGN0001085, FBGN0001250, FBGN0003900, FBGN0261360, FBGN0004456, FBGN0003502, FBGN0031888, FBGN0262139	447	55	10996	4.02538	0.879345	0.0325041	2.53857
GO:0050767~regulation of neurogenesis	5	0.905797	0.00193232	FBGN0010300, FBGN0000097, FBGN0000137, FBGN0004647, FBGN0003118	447	14	10996	8.78555	0.926408	0.0393468	3.12267
GO:0007432~salivary gland boundary specification	5	0.905797	0.00193232	FBGN0001235, FBGN0011592, FBGN0034013, FBGN0004456, FBGN0015774	447	14	10996	8.78555	0.926408	0.0393468	3.12267
GO:0035277~spiracle morphogenesis, open tracheal system	6	1.08696	0.00196983	FBGN0000576, FBGN0004198, FBGN0261793, FBGN0261648, FBGN0003502, FBGN0262139	447	23	10996	6.41727	0.930046	0.0395005	3.18237
GO:0007427~epithelial cell migration, open tracheal system	7	1.26812	0.00220148	FBGN0000382, FBGN0001250, FBGN0000490, FBGN0261648, FBGN0004456, FBGN0015903, FBGN0003118	447	34	10996	5.06461	0.948854	0.043404	3.55031
GO:0007156~homophilic cell adhesion via plasma membrane adhesion molecules	7	1.26812	0.00220148	FBGN0000636, FBGN0001085, FBGN0023095, FBGN0015609, FBGN0029082, FBGN0028369, FBGN0001075	447	34	10996	5.06461	0.948854	0.043404	3.55031
GO:0007520~myoblast fusion	8	1.44928	0.00234005	FBGN0011656, FBGN0261560, FBGN0011278, FBGN0029082, FBGN0028369, FBGN0038197, FBGN0015513, FBGN0008651	447	46	10996	4.27818	0.957592	0.0454133	3.76977
GO:0008407~chaeta morphogenesis	8	1.44928	0.00234005	FBGN0004854, FBGN0011758, FBGN0263929, FBGN0003174, FBGN0000137, FBGN0004647, FBGN0263930, FBGN0002643	447	46	10996	4.27818	0.957592	0.0454133	3.76977
GO:0042335~cuticle development	5	0.905797	0.00255136	FBGN0039851, FBGN0040206, FBGN0014859, FBGN0031089, FBGN0003028	447	15	10996	8.19985	0.968133	0.048718	4.10354
GO:0035220~wing disc development	11	1.99275	0.00289746	FBGN0085424, FBGN0004607, FBGN0260462, FBGN0004893, FBGN0003319, FBGN0005771, FBGN0262029, FBGN0002440, FBGN0005278, FBGN0001075, FBGN0263930	447	88	10996	3.07494	0.980046	0.0543845	4.64785
GO:0001737~establishment of imaginal disc-derived wing hair orientation	6	1.08696	0.00290937	FBGN0263289, FBGN0000658, FBGN0001085, FBGN0001075, FBGN0004647, FBGN0003090	447	25	10996	5.90389	0.980365	0.0538542	4.66653
GO:0010629~negative regulation of gene expression	9	1.63043	0.00306648	FBGN0003716, FBGN0005771, FBGN0000490, FBGN0003900, FBGN0011837, FBGN0283451, FBGN0001075, FBGN0004647, FBGN0000139	447	61	10996	3.62944	0.984125	0.055918	4.91262
GO:0051647~nucleus localization	4	0.724638	0.00318648	FBGN0021768, FBGN0261822, FBGN0261836, FBGN0011225	447	8	10996	12.2998	0.986505	0.0572729	5.10018
GO:0040008~regulation of growth	6	1.08696	0.003484	FBGN0032330, FBGN0033246, FBGN0001075, FBGN0004647, FBGN0038197, FBGN0003463	447	26	10996	5.67682	0.990978	0.0616416	5.5637
GO:0007613~memory	6	1.08696	0.00413581	FBGN0261673, FBGN0263289, FBGN0041210, FBGN0000479, FBGN0003513, FBGN0052062	447	27	10996	5.46657	0.996268	0.071833	6.57176
GO:0022416~chaeta development	9	1.63043	0.00456657	FBGN0260462, FBGN0011666, FBGN0003963, FBGN0004449, FBGN0000137, FBGN0002440, FBGN0005278, FBGN0004647, FBGN0263930	447	65	10996	3.40609	0.997918	0.0780297	7.2324
GO:0046845~branched duct epithelial cell fate determination, open tracheal system	4	0.724638	0.00463673	FBGN0003716, FBGN0000490, FBGN0003310, FBGN0261648	447	9	10996	10.9331	0.998107	0.0781954	7.33959
GO:0042659~regulation of cell fate specification	4	0.724638	0.00463673	FBGN0001235, FBGN0011278, FBGN0261648, FBGN0008651	447	9	10996	10.9331	0.998107	0.0781954	7.33959
GO:0007418~ventral midline development	4	0.724638	0.00463673	FBGN0000382, FBGN0004666, FBGN0002643, FBGN0086655	447	9	10996	10.9331	0.998107	0.0781954	7.33959
GO:0007393~dorsal closure, leading edge cell fate determination	3	0.543478	0.00479218	FBGN0003053, FBGN0003963, FBGN0000490	447	3	10996	24.5996	0.998466	0.0797219	7.57666
GO:0043401~steroid hormone mediated signaling pathway	5	0.905797	0.00519362	FBGN0000568, FBGN0004914, FBGN0000560, FBGN0001078, FBGN0014859	447	18	10996	6.83321	0.99911	0.0850786	8.18625
GO:0007423~sensory organ development	9	1.63043	0.00550117	FBGN0000287, FBGN0045852, FBGN0002629, FBGN0015371, FBGN0000490, FBGN0261648, FBGN0013733, FBGN0004647, FBGN0264442	447	67	10996	3.30442	0.999414	0.0888243	8.65071
GO:0030718~germ-line stem cell population maintenance	7	1.26812	0.00579721	FBGN0266420, FBGN0003716, FBGN0041184, FBGN0000490, FBGN0004647, FBGN0263930, FBGN0002643	447	41	10996	4.19992	0.999608	0.0922893	9.09571
GO:0046843~dorsal appendage formation	8	1.44928	0.00586645	FBGN0243512, FBGN0263929, FBGN0000490, FBGN0259176, FBGN0000250, FBGN0004647, FBGN0262582, FBGN0003870	447	54	10996	3.64438	0.999643	0.0922575	9.1995
GO:0007399~nervous system development	12	2.17391	0.00607561	FBGN0001168, FBGN0004607, FBGN0002629, FBGN0001624, FBGN0028550, FBGN0015229, FBGN0250788, FBGN0000250, FBGN0029123, FBGN0000137, FBGN0002643, FBGN0052062	447	113	10996	2.61234	0.999731	0.0943009	9.51233
GO:0007517~muscle organ development	10	1.81159	0.00630458	FBGN0011656, FBGN0085436, FBGN0004652, FBGN0011278, FBGN0000097, FBGN0002941, FBGN0264442, FBGN0031850, FBGN0000546, FBGN0008651	447	83	10996	2.9638	0.999803	0.0965812	9.85363
GO:0048814~regulation of dendrite morphogenesis	5	0.905797	0.00637104	FBGN0045852, FBGN0086680, FBGN0015609, FBGN0030276, FBGN0003513	447	19	10996	6.47357	0.99982	0.0964607	9.95248
GO:0035225~determination of genital disc primordium	4	0.724638	0.00642615	FBGN0004666, FBGN0003310, FBGN0003892, FBGN0003118	447	10	10996	9.83982	0.999833	0.0961811	10.0344
GO:0007440~foregut morphogenesis	4	0.724638	0.00642615	FBGN0024244, FBGN0027108, FBGN0000490, FBGN0004647	447	10	10996	9.83982	0.999833	0.0961811	10.0344
GO:0045887~positive regulation of synaptic growth at neuromuscular junction	6	1.08696	0.00660814	FBGN0001624, FBGN0003716, FBGN0010762, FBGN0024277, FBGN0261788, FBGN0011817	447	30	10996	4.91991	0.999869	0.0976963	10.3043
GO:0055088~lipid homeostasis	6	1.08696	0.00762208	FBGN0086712, FBGN0036824, FBGN0262103, FBGN0028550, FBGN0003892, FBGN0001078	447	31	10996	4.7612	0.999967	0.110673	11.7941
GO:0030510~regulation of BMP signaling pathway	5	0.905797	0.00771293	FBGN0000395, FBGN0261360, FBGN0003463, FBGN0263930, FBGN0031016	447	20	10996	6.14989	0.999971	0.110735	11.9265
GO:0042058~regulation of epidermal growth factor receptor signaling pathway	4	0.724638	0.00857274	FBGN0263289, FBGN0001624, FBGN0261885, FBGN0003310	447	11	10996	8.94529	0.999991	0.12107	13.1699
GO:0045198~establishment of epithelial cell apical/basal polarity	4	0.724638	0.00857274	FBGN0263289, FBGN0000658, FBGN0001085, FBGN0001075	447	11	10996	8.94529	0.999991	0.12107	13.1699
GO:0042246~tissue regeneration	4	0.724638	0.00857274	FBGN0035049, FBGN0259176, FBGN0036101, FBGN0086655	447	11	10996	8.94529	0.999991	0.12107	13.1699
GO:0016333~morphogenesis of follicular epithelium	4	0.724638	0.00857274	FBGN0263289, FBGN0001624, FBGN0011225, FBGN0004647	447	11	10996	8.94529	0.999991	0.12107	13.1699
GO:0008101~decapentaplegic signaling pathway	4	0.724638	0.00857274	FBGN0003716, FBGN0259176, FBGN0263930, FBGN0003002	447	11	10996	8.94529	0.999991	0.12107	13.1699
GO:0061331~epithelial cell proliferation involved in Malpighian tubule morphogenesis	4	0.724638	0.00857274	FBGN0003310, FBGN0000137, FBGN0004647, FBGN0003118	447	11	10996	8.94529	0.999991	0.12107	13.1699
GO:0007501~mesodermal cell fate specification	4	0.724638	0.00857274	FBGN0011278, FBGN0003900, FBGN0002941, FBGN0008651	447	11	10996	8.94529	0.999991	0.12107	13.1699
GO:0001708~cell fate specification	6	1.08696	0.00873942	FBGN0263289, FBGN0002629, FBGN0001624, FBGN0000490, FBGN0004647, FBGN0001077	447	32	10996	4.61242	0.999993	0.122014	13.409
GO:0007165~signal transduction	15	2.71739	0.00927585	FBGN0032095, FBGN0032821, FBGN0029114, FBGN0001085, FBGN0262579, FBGN0261360, FBGN0034013, FBGN0000287, FBGN0261570, FBGN0040658, FBGN0031745, FBGN0000479, FBGN0261648, FBGN0261788, FBGN0004364	447	170	10996	2.17055	0.999997	0.127722	14.1744
GO:0048098~antennal joint development	3	0.543478	0.00932719	FBGN0000287, FBGN0004198, FBGN0261648	447	4	10996	18.4497	0.999997	0.127096	14.2473
GO:0007475~apposition of dorsal and ventral imaginal disc-derived wing surfaces	6	1.08696	0.00996501	FBGN0001250, FBGN0013733, FBGN0004456, FBGN0053196, FBGN0020521, FBGN0002643	447	33	10996	4.47265	0.999999	0.133875	15.1484
GO:0007409~axonogenesis	8	1.44928	0.0104003	FBGN0264975, FBGN0000576, FBGN0004666, FBGN0040319, FBGN0250788, FBGN0030276, FBGN0013733, FBGN0263930	447	60	10996	3.27994	0.999999	0.137964	15.7583
GO:0008293~torso signaling pathway	6	1.08696	0.0113036	FBGN0000382, FBGN0014388, FBGN0003053, FBGN0003963, FBGN0003463, FBGN0003118	447	34	10996	4.3411	1	0.147637	17.0106
GO:0007444~imaginal disc development	6	1.08696	0.0127595	FBGN0000382, FBGN0020414, FBGN0000490, FBGN0011766, FBGN0026415, FBGN0000139	447	35	10996	4.21707	1	0.163552	18.9926
GO:0016337~single organismal cell-cell adhesion	5	0.905797	0.0128097	FBGN0261822, FBGN0035101, FBGN0001250, FBGN0001075, FBGN0004456	447	23	10996	5.34773	1	0.162613	19.0601
GO:0007346~regulation of mitotic cell cycle	6	1.08696	0.0143372	FBGN0262719, FBGN0003892, FBGN0265523, FBGN0004647, FBGN0037613, FBGN0031374	447	36	10996	4.09993	1	0.178626	21.09
GO:0007552~metamorphosis	6	1.08696	0.0143372	FBGN0011225, FBGN0266450, FBGN0283451, FBGN0001078, FBGN0010383, FBGN0000546	447	36	10996	4.09993	1	0.178626	21.09
GO:0035317~imaginal disc-derived wing hair organization	5	0.905797	0.0148903	FBGN0259734, FBGN0001085, FBGN0035719, FBGN0264272, FBGN0005536	447	24	10996	5.12491	1	0.183216	21.8132
GO:0060323~head morphogenesis	3	0.543478	0.0151296	FBGN0001235, FBGN0002522, FBGN0000490	447	5	10996	14.7597	1	0.184229	22.1241
GO:0035284~brain segmentation	3	0.543478	0.0151296	FBGN0000576, FBGN0086680, FBGN0002522	447	5	10996	14.7597	1	0.184229	22.1241
GO:0008355~olfactory learning	8	1.44928	0.0157881	FBGN0250823, FBGN0000636, FBGN0000479, FBGN0014141, FBGN0259481, FBGN0035770, FBGN0003396, FBGN0053207	447	65	10996	3.02764	1	0.189797	22.9737
GO:0007443~Malpighian tubule morphogenesis	6	1.08696	0.0160408	FBGN0004198, FBGN0000490, FBGN0003900, FBGN0003396, FBGN0000546, FBGN0262139	447	37	10996	3.98912	1	0.190866	23.2974
GO:0007426~tracheal outgrowth, open tracheal system	5	0.905797	0.0171724	FBGN0014388, FBGN0001250, FBGN0004456, FBGN0003870, FBGN0003118	447	25	10996	4.91991	1	0.201229	24.7316
GO:0046627~negative regulation of insulin receptor signaling pathway	4	0.724638	0.0172785	FBGN0028978, FBGN0027601, FBGN0038197, FBGN0001257	447	14	10996	7.02844	1	0.200627	24.8648
GO:0045570~regulation of imaginal disc growth	4	0.724638	0.0172785	FBGN0003716, FBGN0000490, FBGN0001075, FBGN0263930	447	14	10996	7.02844	1	0.200627	24.8648
GO:0016199~axon midline choice point recognition	5	0.905797	0.0196612	FBGN0004652, FBGN0250788, FBGN0011592, FBGN0261360, FBGN0013733	447	26	10996	4.73068	1	0.223307	27.7976
GO:0001709~cell fate determination	5	0.905797	0.0196612	FBGN0011666, FBGN0002522, FBGN0000490, FBGN0000097, FBGN0003870	447	26	10996	4.73068	1	0.223307	27.7976
GO:0072499~photoreceptor cell axon guidance	5	0.905797	0.0196612	FBGN0264975, FBGN0003053, FBGN0023095, FBGN0250788, FBGN0000253	447	26	10996	4.73068	1	0.223307	27.7976
GO:0000902~cell morphogenesis	7	1.26812	0.0197281	FBGN0001168, FBGN0263289, FBGN0000308, FBGN0259481, FBGN0033246, FBGN0015513, FBGN0085408	447	53	10996	3.249	1	0.222139	27.8784
GO:0010468~regulation of gene expression	8	1.44928	0.0198376	FBGN0011656, FBGN0000576, FBGN0000568, FBGN0086613, FBGN0026411, FBGN0039350, FBGN0263510, FBGN0015903	447	68	10996	2.89407	1	0.221415	28.0104
GO:0046426~negative regulation of JAK-STAT cascade	4	0.724638	0.0209603	FBGN0041184, FBGN0036740, FBGN0034718, FBGN0015903	447	15	10996	6.55988	1	0.230616	29.351
GO:0008052~sensory organ boundary specification	3	0.543478	0.0220897	FBGN0004854, FBGN0011758, FBGN0263930	447	6	10996	12.2998	1	0.23962	30.6759
GO:0035193~larval central nervous system remodeling	3	0.543478	0.0220897	FBGN0011706, FBGN0000308, FBGN0000546	447	6	10996	12.2998	1	0.23962	30.6759
GO:0048619~embryonic hindgut morphogenesis	3	0.543478	0.0220897	FBGN0004893, FBGN0024244, FBGN0000490	447	6	10996	12.2998	1	0.23962	30.6759
GO:0016336~establishment or maintenance of polarity of larval imaginal disc epithelium	3	0.543478	0.0220897	FBGN0263289, FBGN0001624, FBGN0001075	447	6	10996	12.2998	1	0.23962	30.6759
GO:0045664~regulation of neuron differentiation	3	0.543478	0.0220897	FBGN0001235, FBGN0011278, FBGN0008651	447	6	10996	12.2998	1	0.23962	30.6759
GO:0007414~axonal defasciculation	3	0.543478	0.0220897	FBGN0035101, FBGN0001250, FBGN0004456	447	6	10996	12.2998	1	0.23962	30.6759
GO:0019730~antimicrobial humoral response	5	0.905797	0.0223613	FBGN0011656, FBGN0000568, FBGN0000250, FBGN0011766, FBGN0004364	447	27	10996	4.55547	1	0.24031	30.9911
GO:0007173~epidermal growth factor receptor signaling pathway	5	0.905797	0.0223613	FBGN0264975, FBGN0000382, FBGN0023441, FBGN0003310, FBGN0003118	447	27	10996	4.55547	1	0.24031	30.9911
GO:0032880~regulation of protein localization	4	0.724638	0.0250371	FBGN0259212, FBGN0011225, FBGN0001075, FBGN0262740	447	16	10996	6.14989	1	0.263173	34.0247
GO:0035025~positive regulation of Rho protein signal transduction	4	0.724638	0.0250371	FBGN0034194, FBGN0263706, FBGN0035802, FBGN0024277	447	16	10996	6.14989	1	0.263173	34.0247
GO:0001738~morphogenesis of a polarized epithelium	4	0.724638	0.0250371	FBGN0263289, FBGN0001624, FBGN0001085, FBGN0003090	447	16	10996	6.14989	1	0.263173	34.0247
GO:0007009~plasma membrane organization	4	0.724638	0.0250371	FBGN0259734, FBGN0004167, FBGN0250788, FBGN0033476	447	16	10996	6.14989	1	0.263173	34.0247
GO:0035206~regulation of hemocyte proliferation	5	0.905797	0.0252765	FBGN0001085, FBGN0028744, FBGN0011766, FBGN0038197, FBGN0000546	447	28	10996	4.39278	1	0.263342	34.2898
GO:0035159~regulation of tube length, open tracheal system	5	0.905797	0.0252765	FBGN0035049, FBGN0000658, FBGN0001085, FBGN0001075, FBGN0034408	447	28	10996	4.39278	1	0.263342	34.2898
GO:0048149~behavioral response to ethanol	7	1.26812	0.0272676	FBGN0012034, FBGN0001624, FBGN0000479, FBGN0014141, FBGN0003310, FBGN0015903, FBGN0053207	447	57	10996	3.021	1	0.279023	36.4572
GO:0007608~sensory perception of smell	8	1.44928	0.0281082	FBGN0261549, FBGN0263289, FBGN0001250, FBGN0036080, FBGN0000535, FBGN0051163, FBGN0004456, FBGN0000253	447	73	10996	2.69584	1	0.284264	37.3518
GO:0007560~imaginal disc morphogenesis	3	0.543478	0.0301043	FBGN0264975, FBGN0011225, FBGN0005536	447	7	10996	10.5427	1	0.299156	39.4292
GO:0035074~pupation	3	0.543478	0.0301043	FBGN0003388, FBGN0001078, FBGN0010383	447	7	10996	10.5427	1	0.299156	39.4292
GO:0045314~regulation of compound eye photoreceptor development	3	0.543478	0.0301043	FBGN0000382, FBGN0014388, FBGN0005536	447	7	10996	10.5427	1	0.299156	39.4292
GO:0030721~spectrosome organization	3	0.543478	0.0301043	FBGN0003716, FBGN0000490, FBGN0250788	447	7	10996	10.5427	1	0.299156	39.4292
GO:0007425~epithelial cell fate determination, open tracheal system	3	0.543478	0.0301043	FBGN0086680, FBGN0000490, FBGN0262139	447	7	10996	10.5427	1	0.299156	39.4292
GO:0042060~wound healing	7	1.26812	0.0340292	FBGN0243512, FBGN0020414, FBGN0035049, FBGN0000308, FBGN0004167, FBGN0259139, FBGN0026415	447	60	10996	2.86995	1	0.329133	43.3267
GO:0007428~primary branching, open tracheal system	4	0.724638	0.0343713	FBGN0000382, FBGN0261360, FBGN0015903, FBGN0003118	447	18	10996	5.46657	1	0.329581	43.6551
GO:0030178~negative regulation of Wnt signaling pathway	5	0.905797	0.0353406	FBGN0044028, FBGN0000097, FBGN0001075, FBGN0011817, FBGN0002945	447	31	10996	3.96767	1	0.334939	44.5756
GO:0007605~sensory perception of sound	7	1.26812	0.0365031	FBGN0033504, FBGN0261549, FBGN0000287, FBGN0004198, FBGN0261648, FBGN0261788, FBGN0000253	447	61	10996	2.8229	1	0.34166	45.661
GO:0035071~salivary gland cell autophagic cell death	8	1.44928	0.0384504	FBGN0260462, FBGN0011706, FBGN0000567, FBGN0035049, FBGN0259176, FBGN0261793, FBGN0000253, FBGN0000546	447	78	10996	2.52303	1	0.354115	47.4345
GO:0009948~anterior/posterior axis specification	3	0.543478	0.0390769	FBGN0260642, FBGN0000490, FBGN0003090	447	8	10996	9.22483	1	0.356451	47.9935
GO:0045705~negative regulation of salivary gland boundary specification	3	0.543478	0.0390769	FBGN0003716, FBGN0000490, FBGN0003396	447	8	10996	9.22483	1	0.356451	47.9935
GO:0045773~positive regulation of axon extension	3	0.543478	0.0390769	FBGN0001085, FBGN0013733, FBGN0003090	447	8	10996	9.22483	1	0.356451	47.9935
GO:0045595~regulation of cell differentiation	3	0.543478	0.0390769	FBGN0003716, FBGN0000490, FBGN0004647	447	8	10996	9.22483	1	0.356451	47.9935
GO:0007164~establishment of tissue polarity	3	0.543478	0.0390769	FBGN0001085, FBGN0001075, FBGN0003090	447	8	10996	9.22483	1	0.356451	47.9935
GO:0031175~neuron projection development	3	0.543478	0.0390769	FBGN0032901, FBGN0010905, FBGN0262636	447	8	10996	9.22483	1	0.356451	47.9935
GO:0007561~imaginal disc eversion	3	0.543478	0.0390769	FBGN0243512, FBGN0035049, FBGN0000546	447	8	10996	9.22483	1	0.356451	47.9935
GO:0006641~triglyceride metabolic process	3	0.543478	0.0390769	FBGN0261560, FBGN0040918, FBGN0264494	447	8	10996	9.22483	1	0.356451	47.9935
GO:0040040~thermosensory behavior	4	0.724638	0.0396214	FBGN0000479, FBGN0261617, FBGN0265784, FBGN0003015	447	19	10996	5.17885	1	0.358143	48.4748
GO:0007297~ovarian follicle cell migration	4	0.724638	0.0396214	FBGN0259176, FBGN0011225, FBGN0004647, FBGN0004364	447	19	10996	5.17885	1	0.358143	48.4748
GO:0030154~cell differentiation	6	1.08696	0.0439918	FBGN0005659, FBGN0002522, FBGN0020386, FBGN0000560, FBGN0004647, FBGN0004456	447	48	10996	3.07494	1	0.387027	52.1888
GO:0008258~head involution	6	1.08696	0.0439918	FBGN0003053, FBGN0036165, FBGN0003963, FBGN0003388, FBGN0003502, FBGN0000546	447	48	10996	3.07494	1	0.387027	52.1888
GO:0045746~negative regulation of Notch signaling pathway	6	1.08696	0.0439918	FBGN0004198, FBGN0001085, FBGN0259176, FBGN0040206, FBGN0265523, FBGN0003090	447	48	10996	3.07494	1	0.387027	52.1888
GO:0007498~mesoderm development	7	1.26812	0.0446045	FBGN0011656, FBGN0000382, FBGN0261836, FBGN0000490, FBGN0003900, FBGN0004647, FBGN0085446	447	64	10996	2.69058	1	0.388865	52.6889
GO:0045475~locomotor rhythm	7	1.26812	0.0446045	FBGN0011656, FBGN0001624, FBGN0000479, FBGN0261617, FBGN0265784, FBGN0038197, FBGN0040071	447	64	10996	2.69058	1	0.388865	52.6889
GO:0046331~lateral inhibition	15	2.71739	0.048346	FBGN0004893, FBGN0023095, FBGN0003174, FBGN0264493, FBGN0024277, FBGN0004647, FBGN0036480, FBGN0027598, FBGN0004854, FBGN0000479, FBGN0032587, FBGN0000253, FBGN0040071, FBGN0053196, FBGN0262139	447	211	10996	1.74878	1	0.411712	55.6379
GO:0030509~BMP signaling pathway	3	0.543478	0.0489169	FBGN0003716, FBGN0000490, FBGN0003463	447	9	10996	8.19985	1	0.413004	56.0724
GO:0048790~maintenance of presynaptic active zone structure	3	0.543478	0.0489169	FBGN0004449, FBGN0250788, FBGN0267001	447	9	10996	8.19985	1	0.413004	56.0724
GO:0060250~germ-line stem-cell niche homeostasis	3	0.543478	0.0489169	FBGN0266420, FBGN0041092, FBGN0004647	447	9	10996	8.19985	1	0.413004	56.0724
GO:0035209~pupal development	3	0.543478	0.0489169	FBGN0261793, FBGN0001075, FBGN0000139	447	9	10996	8.19985	1	0.413004	56.0724
GO:0007458~progression of morphogenetic furrow involved in compound eye morphogenesis	3	0.543478	0.0489169	FBGN0015371, FBGN0000490, FBGN0283451	447	9	10996	8.19985	1	0.413004	56.0724
GO:0007488~histoblast morphogenesis	3	0.543478	0.0489169	FBGN0003716, FBGN0000308, FBGN0000546	447	9	10996	8.19985	1	0.413004	56.0724
GO:0008584~male gonad development	3	0.543478	0.0489169	FBGN0000287, FBGN0261648, FBGN0263510	447	9	10996	8.19985	1	0.413004	56.0724
GO:0007523~larval visceral muscle development	3	0.543478	0.0489169	FBGN0261836, FBGN0028369, FBGN0015513	447	9	10996	8.19985	1	0.413004	56.0724
GO:0007275~multicellular organism development	12	2.17391	0.0505897	FBGN0260642, FBGN0014388, FBGN0016694, FBGN0000568, FBGN0004652, FBGN0265623, FBGN0001085, FBGN0031902, FBGN0004647, FBGN0003463, FBGN0263512, FBGN0004364	447	155	10996	1.90448	1	0.421391	57.3226
GO:0009620~response to fungus	4	0.724638	0.0512564	FBGN0022355, FBGN0000250, FBGN0003495, FBGN0015222	447	21	10996	4.68563	1	0.423184	57.8115
GO:0018990~ecdysis, chitin-based cuticle	4	0.724638	0.0512564	FBGN0000568, FBGN0020414, FBGN0026415, FBGN0000546	447	21	10996	4.68563	1	0.423184	57.8115
GO:0033627~cell adhesion mediated by integrin	4	0.724638	0.0512564	FBGN0001250, FBGN0004456, FBGN0261261, FBGN0031850	447	21	10996	4.68563	1	0.423184	57.8115
GO:0048542~lymph gland development	4	0.724638	0.0512564	FBGN0260642, FBGN0003963, FBGN0000490, FBGN0004647	447	21	10996	4.68563	1	0.423184	57.8115
GO:0046620~regulation of organ growth	4	0.724638	0.0512564	FBGN0000490, FBGN0020386, FBGN0001075, FBGN0038197	447	21	10996	4.68563	1	0.423184	57.8115
GO:0008283~cell proliferation	7	1.26812	0.0537458	FBGN0263289, FBGN0001624, FBGN0005771, FBGN0041111, FBGN0001075, FBGN0003396, FBGN0015222	447	67	10996	2.5701	1	0.436317	59.591
GO:0006366~transcription from RNA polymerase II promoter	7	1.26812	0.0537458	FBGN0000287, FBGN0004666, FBGN0261793, FBGN0261648, FBGN0003028, FBGN0262139, FBGN0003118	447	67	10996	2.5701	1	0.436317	59.591
GO:0035147~branch fusion, open tracheal system	4	0.724638	0.0576245	FBGN0000490, FBGN0023095, FBGN0013733, FBGN0003870	447	22	10996	4.47265	1	0.457292	62.2237
GO:0046329~negative regulation of JNK cascade	4	0.724638	0.0576245	FBGN0243512, FBGN0003053, FBGN0035977, FBGN0004647	447	22	10996	4.47265	1	0.457292	62.2237
GO:0008362~chitin-based embryonic cuticle biosynthetic process	4	0.724638	0.0576245	FBGN0243512, FBGN0053196, FBGN0020521, FBGN0000546	447	22	10996	4.47265	1	0.457292	62.2237
GO:0007446~imaginal disc growth	4	0.724638	0.0576245	FBGN0000658, FBGN0000490, FBGN0001075, FBGN0004647	447	22	10996	4.47265	1	0.457292	62.2237
GO:0035204~negative regulation of lamellocyte differentiation	3	0.543478	0.0595396	FBGN0014141, FBGN0040206, FBGN0004647	447	10	10996	7.37987	1	0.465992	63.4633
GO:0048096~chromatin-mediated maintenance of transcription	3	0.543478	0.0595396	FBGN0026160, FBGN0000139, FBGN0040071	447	10	10996	7.37987	1	0.465992	63.4633
GO:0046667~compound eye retinal cell programmed cell death	3	0.543478	0.0595396	FBGN0000542, FBGN0003310, FBGN0004647	447	10	10996	7.37987	1	0.465992	63.4633
GO:0048036~central complex development	3	0.543478	0.0595396	FBGN0264975, FBGN0031030, FBGN0267001	447	10	10996	7.37987	1	0.465992	63.4633
GO:0007026~negative regulation of microtubule depolymerization	3	0.543478	0.0595396	FBGN0250788, FBGN0013733, FBGN0036480	447	10	10996	7.37987	1	0.465992	63.4633
GO:0045807~positive regulation of endocytosis	3	0.543478	0.0595396	FBGN0031030, FBGN0036740, FBGN0034718	447	10	10996	7.37987	1	0.465992	63.4633
GO:0007525~somatic muscle development	5	0.905797	0.0614917	FBGN0261560, FBGN0021767, FBGN0001235, FBGN0261648, FBGN0038197	447	37	10996	3.32426	1	0.474656	64.6876
GO:0006955~immune response	6	1.08696	0.0669341	FBGN0261560, FBGN0028550, FBGN0000250, FBGN0003495, FBGN0030310, FBGN0004364	447	54	10996	2.73328	1	0.502145	67.9004
GO:0036098~male germ-line stem cell population maintenance	3	0.543478	0.0708656	FBGN0027108, FBGN0000308, FBGN0263510	447	11	10996	6.70897	1	0.520242	70.0483
GO:0045466~R7 cell differentiation	3	0.543478	0.0708656	FBGN0261617, FBGN0261648, FBGN0004647	447	11	10996	6.70897	1	0.520242	70.0483
GO:0008354~germ cell migration	5	0.905797	0.0719699	FBGN0003716, FBGN0000490, FBGN0001077, FBGN0033476, FBGN0003002	447	39	10996	3.15379	1	0.523301	70.6268
GO:0036099~female germ-line stem cell population maintenance	4	0.724638	0.0788083	FBGN0000490, FBGN0263510, FBGN0004647, FBGN0038197	447	25	10996	3.93593	1	0.55438	73.9825
GO:0042078~germ-line stem cell division	4	0.724638	0.0788083	FBGN0011666, FBGN0003716, FBGN0000490, FBGN0003892	447	25	10996	3.93593	1	0.55438	73.9825
GO:0060581~cell fate commitment involved in pattern specification	2	0.362319	0.0794788	FBGN0263289, FBGN0001624	447	2	10996	24.5996	1	0.554941	74.2913
GO:0040017~positive regulation of locomotion	2	0.362319	0.0794788	FBGN0004449, FBGN0267001	447	2	10996	24.5996	1	0.554941	74.2913
GO:0034110~regulation of homotypic cell-cell adhesion	2	0.362319	0.0794788	FBGN0004449, FBGN0267001	447	2	10996	24.5996	1	0.554941	74.2913
GO:0007383~specification of segmental identity, antennal segment	2	0.362319	0.0794788	FBGN0260642, FBGN0001235	447	2	10996	24.5996	1	0.554941	74.2913
GO:0034116~positive regulation of heterotypic cell-cell adhesion	2	0.362319	0.0794788	FBGN0004449, FBGN0267001	447	2	10996	24.5996	1	0.554941	74.2913
GO:0051571~positive regulation of histone H3-K4 methylation	2	0.362319	0.0794788	FBGN0034722, FBGN0000139	447	2	10996	24.5996	1	0.554941	74.2913
GO:0050793~regulation of developmental process	2	0.362319	0.0794788	FBGN0004647, FBGN0002723	447	2	10996	24.5996	1	0.554941	74.2913
GO:0051643~endoplasmic reticulum localization	2	0.362319	0.0794788	FBGN0261822, FBGN0261836	447	2	10996	24.5996	1	0.554941	74.2913
GO:0010797~regulation of multivesicular body size involved in endosome transport	2	0.362319	0.0794788	FBGN0004167, FBGN0000083	447	2	10996	24.5996	1	0.554941	74.2913
GO:0000160~phosphorelay signal transduction system	2	0.362319	0.0794788	FBGN0011589, FBGN0000535	447	2	10996	24.5996	1	0.554941	74.2913
GO:0030725~germline ring canal formation	2	0.362319	0.0794788	FBGN0014141, FBGN0005536	447	2	10996	24.5996	1	0.554941	74.2913
GO:0045873~negative regulation of sevenless signaling pathway	2	0.362319	0.0794788	FBGN0041184, FBGN0004876	447	2	10996	24.5996	1	0.554941	74.2913
GO:0007447~imaginal disc pattern formation	3	0.543478	0.0828206	FBGN0000490, FBGN0001075, FBGN0004647	447	12	10996	6.14989	1	0.567867	75.7801
GO:0007318~pole plasm protein localization	3	0.543478	0.0828206	FBGN0263289, FBGN0001624, FBGN0003015	447	12	10996	6.14989	1	0.567867	75.7801
GO:0061327~anterior Malpighian tubule development	3	0.543478	0.0828206	FBGN0003716, FBGN0000490, FBGN0015513	447	12	10996	6.14989	1	0.567867	75.7801
GO:0030708~germarium-derived female germ-line cyst encapsulation	3	0.543478	0.0828206	FBGN0259734, FBGN0014141, FBGN0004647	447	12	10996	6.14989	1	0.567867	75.7801
GO:0001752~compound eye photoreceptor fate commitment	3	0.543478	0.0828206	FBGN0001235, FBGN0005771, FBGN0283451	447	12	10996	6.14989	1	0.567867	75.7801
GO:0035160~maintenance of epithelial integrity, open tracheal system	3	0.543478	0.0828206	FBGN0003053, FBGN0001250, FBGN0004456	447	12	10996	6.14989	1	0.567867	75.7801
GO:0008356~asymmetric cell division	4	0.724638	0.0865231	FBGN0010300, FBGN0001085, FBGN0004647, FBGN0002643	447	26	10996	3.78455	1	0.581888	77.3349
GO:0007619~courtship behavior	4	0.724638	0.0865231	FBGN0000479, FBGN0036080, FBGN0000535, FBGN0003502	447	26	10996	3.78455	1	0.581888	77.3349
GO:0030717~karyosome formation	4	0.724638	0.0865231	FBGN0000308, FBGN0033921, FBGN0003475, FBGN0003502	447	26	10996	3.78455	1	0.581888	77.3349
GO:0048812~neuron projection morphogenesis	9	1.63043	0.088207	FBGN0264975, FBGN0267795, FBGN0040348, FBGN0010520, FBGN0035802, FBGN0261793, FBGN0046222, FBGN0005536, FBGN0030504	447	113	10996	1.95926	1	0.586655	78.0105
GO:0007254~JNK cascade	4	0.724638	0.0945433	FBGN0243512, FBGN0259212, FBGN0000097, FBGN0003502	447	27	10996	3.64438	1	0.610737	80.3872
GO:0007431~salivary gland development	4	0.724638	0.0945433	FBGN0001168, FBGN0001250, FBGN0004456, FBGN0262139	447	27	10996	3.64438	1	0.610737	80.3872
GO:0090630~activation of GTPase activity	4	0.724638	0.0945433	FBGN0040348, FBGN0015513, FBGN0261261, FBGN0262740	447	27	10996	3.64438	1	0.610737	80.3872
GO:0007617~mating behavior	3	0.543478	0.0953353	FBGN0001624, FBGN0004652, FBGN0000479	447	13	10996	5.67682	1	0.611381	80.6666
GO:0035289~posterior head segmentation	3	0.543478	0.0953353	FBGN0001168, FBGN0001077, FBGN0015903	447	13	10996	5.67682	1	0.611381	80.6666
GO:0007304~chorion-containing eggshell formation	5	0.905797	0.0954371	FBGN0003716, FBGN0000490, FBGN0259176, FBGN0003475, FBGN0010383	447	43	10996	2.86041	1	0.609235	80.7023
