## Supplemental table 10 for "Regenerative capacity in *Drosophila* imaginal discs is controlled by damage-responsive, maturity-silenced enhancers"

### Sheet: Damage responsive peaks GO term
Term	Count	%	PValue	Genes	List Total	Pop Hits	Pop Total	Fold Enrichment	Bonferroni	Benjamini	FDR
GO:0000122~negative regulation of transcription from RNA polymerase II promoter	22	11.2821	4.56162e-15	FBGN0001320, FBGN0000179, FBGN0004892, FBGN0004102, FBGN0035625, FBGN0001981, FBGN0023215, FBGN0004647, FBGN0000448, FBGN0263512, FBGN0000625, FBGN0020307, FBGN0004198, FBGN0024244, FBGN0002985, FBGN0004795, FBGN0003944, FBGN0000568, FBGN0003430, FBGN0010762, FBGN0000659, FBGN0003028	165	149	10996	9.83982	3.78264e-12	3.78264e-12	7.01661e-12
GO:0006351~transcription, DNA-templated	31	15.8974	3.18397e-14	FBGN0000179, FBGN0011656, FBGN0000157, FBGN0001981, FBGN0001078, FBGN0004647, FBGN0000448, FBGN0004666, FBGN0003430, FBGN0000659, FBGN0259176, FBGN0003862, FBGN0001320, FBGN0259211, FBGN0024184, FBGN0004892, FBGN0016660, FBGN0010313, FBGN0000625, FBGN0085424, FBGN0004198, FBGN0024244, FBGN0002985, FBGN0000568, FBGN0003944, FBGN0004652, FBGN0001323, FBGN0000546, FBGN0262139, FBGN0020617, FBGN00056…	165	376	10996	5.49446	2.64785e-11	1.32392e-11	4.91496e-11
GO:0045944~positive regulation of transcription from RNA polymerase II promoter	23	11.7949	2.72962e-12	FBGN0011656, FBGN0259211, FBGN0004892, FBGN0004102, FBGN0001981, FBGN0016660, FBGN0001078, FBGN0004647, FBGN0000448, FBGN0260642, FBGN0000014, FBGN0024244, FBGN0001235, FBGN0002985, FBGN0004666, FBGN0000659, FBGN0263392, FBGN0001297, FBGN0033636, FBGN0015903, FBGN0003028, FBGN0000546, FBGN0262139	165	228	10996	6.7227	2.26829e-09	7.56098e-10	4.21086e-09
GO:0006355~regulation of transcription, DNA-templated	28	14.359	3.81853e-11	FBGN0000179, FBGN0029504, FBGN0004607, FBGN0008646, FBGN0000157, FBGN0052532, FBGN0001078, FBGN0020307, FBGN0004666, FBGN0259176, FBGN0003254, FBGN0005660, FBGN0003028, FBGN0001320, FBGN0024184, FBGN0004892, FBGN0015524, FBGN0024321, FBGN0004102, FBGN0023215, FBGN0020378, FBGN0000014, FBGN0004198, FBGN0003944, FBGN0261648, FBGN0262139, FBGN0020617, FBGN0005677	165	401	10996	4.65334	3.1732e-08	7.93301e-09	5.89074e-08
GO:0016319~mushroom body development	13	6.66667	3.61327e-09	FBGN0000635, FBGN0261444, FBGN0000157, FBGN0086758, FBGN0259176, FBGN0028734, FBGN0024277, FBGN0013733, FBGN0001078, FBGN0261797, FBGN0000448, FBGN0000546, FBGN0005677	165	84	10996	10.3137	3.00262e-06	6.00525e-07	5.57407e-06
GO:0007476~imaginal disc-derived wing morphogenesis	18	9.23077	2.3076e-08	FBGN0000179, FBGN0004607, FBGN0023095, FBGN0263993, FBGN0004647, FBGN0263258, FBGN0011817, FBGN0015600, FBGN0020307, FBGN0001235, FBGN0053100, FBGN0267336, FBGN0086758, FBGN0259176, FBGN0265487, FBGN0010909, FBGN0263102, FBGN0000546	165	217	10996	5.52794	1.91759e-05	3.19602e-06	3.55986e-05
GO:0007424~open tracheal system development	13	6.66667	3.4276e-08	FBGN0001320, FBGN0259211, FBGN0004198, FBGN0015777, FBGN0003944, FBGN0001981, FBGN0003254, FBGN0261648, FBGN0013733, FBGN0001323, FBGN0004647, FBGN0015903, FBGN0262139	165	102	10996	8.49364	2.8483e-05	4.06905e-06	5.28766e-05
GO:0045893~positive regulation of transcription, DNA-templated	13	6.66667	1.93475e-07	FBGN0016694, FBGN0024244, FBGN0002985, FBGN0004795, FBGN0004892, FBGN0000157, FBGN0004102, FBGN0026411, FBGN0010303, FBGN0001981, FBGN0004647, FBGN0003028, FBGN0000546	165	119	10996	7.28026	0.000160765	2.0097e-05	0.000298467
GO:0048813~dendrite morphogenesis	15	7.69231	6.08237e-07	FBGN0001320, FBGN0085450, FBGN0028734, FBGN0013733, FBGN0001078, FBGN0085424, FBGN0004198, FBGN0004795, FBGN0000578, FBGN0004652, FBGN0001297, FBGN0005660, FBGN0261797, FBGN0000546, FBGN0262139	165	184	10996	5.43281	0.000505318	5.6159e-05	0.000938305
GO:0045892~negative regulation of transcription, DNA-templated	12	6.15385	1.65918e-06	FBGN0001320, FBGN0024244, FBGN0002985, FBGN0020556, FBGN0004892, FBGN0026411, FBGN0001981, FBGN0261648, FBGN0001323, FBGN0003028, FBGN0000546, FBGN0010825	165	120	10996	6.66424	0.00137783	0.000137868	0.00255954
GO:0016348~imaginal disc-derived leg joint morphogenesis	6	3.07692	2.65543e-06	FBGN0020307, FBGN0024244, FBGN0002985, FBGN0004892, FBGN0004647, FBGN0003028	165	16	10996	24.9909	0.00220423	0.000200586	0.00409637
GO:0007480~imaginal disc-derived leg morphogenesis	9	4.61538	2.73207e-06	FBGN0001235, FBGN0003944, FBGN0000157, FBGN0026411, FBGN0020378, FBGN0024277, FBGN0001078, FBGN0010383, FBGN0010825	165	60	10996	9.99636	0.00226778	0.000189178	0.0042146
GO:0006357~regulation of transcription from RNA polymerase II promoter	13	6.66667	1.03274e-05	FBGN0085424, FBGN0002985, FBGN0001235, FBGN0004652, FBGN0000659, FBGN0086758, FBGN0263102, FBGN0001297, FBGN0267033, FBGN0003254, FBGN0005660, FBGN0001078, FBGN0000546	165	173	10996	5.00781	0.00854538	0.000659943	0.0159305
GO:0007275~multicellular organism development	12	6.15385	1.97297e-05	FBGN0260642, FBGN0259732, FBGN0016694, FBGN0000568, FBGN0015524, FBGN0004652, FBGN0265623, FBGN0263995, FBGN0010549, FBGN0004647, FBGN0263512, FBGN0011596	165	155	10996	5.15941	0.0162618	0.00117042	0.030432
GO:0007422~peripheral nervous system development	9	4.61538	3.43809e-05	FBGN0000014, FBGN0004198, FBGN0001235, FBGN0001981, FBGN0259176, FBGN0265487, FBGN0024277, FBGN0004647, FBGN0000546	165	84	10996	7.14026	0.0281668	0.00190292	0.0530253
GO:0010468~regulation of gene expression	8	4.10256	6.52083e-05	FBGN0011656, FBGN0000568, FBGN0003430, FBGN0026411, FBGN0265487, FBGN0263231, FBGN0010313, FBGN0015903	165	68	10996	7.84029	0.0527477	0.00338114	0.100548
GO:0007411~axon guidance	12	6.15385	9.9918e-05	FBGN0000578, FBGN0004795, FBGN0004666, FBGN0010303, FBGN0003862, FBGN0010909, FBGN0023095, FBGN0015609, FBGN0028734, FBGN0024277, FBGN0004647, FBGN0005677	165	185	10996	4.32275	0.079682	0.00487256	0.154029
GO:0007427~epithelial cell migration, open tracheal system	6	3.07692	0.000136146	FBGN0001320, FBGN0001981, FBGN0003254, FBGN0261648, FBGN0001323, FBGN0015903	165	34	10996	11.7604	0.106979	0.00626614	0.209823
GO:0009952~anterior/posterior pattern specification	5	2.5641	0.00015523	FBGN0000014, FBGN0004795, FBGN0003944, FBGN0004647, FBGN0011661	165	19	10996	17.5375	0.121032	0.00676681	0.239201
GO:0007443~Malpighian tubule morphogenesis	6	3.07692	0.000205722	FBGN0004198, FBGN0002985, FBGN0000659, FBGN0003254, FBGN0000546, FBGN0262139	165	37	10996	10.8069	0.157155	0.00851217	0.31689
GO:0007507~heart development	7	3.58974	0.000214105	FBGN0011656, FBGN0260642, FBGN0000014, FBGN0003944, FBGN0003430, FBGN0016660, FBGN0015903	165	58	10996	8.04305	0.163008	0.00843755	0.329783
GO:0042659~regulation of cell fate specification	4	2.05128	0.000256158	FBGN0001235, FBGN0003944, FBGN0016660, FBGN0261648	165	9	10996	29.6189	0.191759	0.00963035	0.394438
GO:0046959~habituation	4	2.05128	0.000492222	FBGN0262739, FBGN0010762, FBGN0000721, FBGN0028734	165	11	10996	24.2336	0.335777	0.0176313	0.756646
GO:0007366~periodic partitioning by pair rule gene	4	2.05128	0.000649126	FBGN0024244, FBGN0002985, FBGN0004892, FBGN0003430	165	12	10996	22.2141	0.417018	0.0222324	0.996712
GO:0007298~border follicle cell migration	9	4.61538	0.000755441	FBGN0000578, FBGN0028341, FBGN0010303, FBGN0001297, FBGN0004647, FBGN0261797, FBGN0004956, FBGN0015903, FBGN0000546	165	131	10996	4.57849	0.466347	0.0248075	1.15907
GO:0001654~eye development	4	2.05128	0.00105069	FBGN0001235, FBGN0265487, FBGN0000625, FBGN0010825	165	14	10996	19.0407	0.582548	0.0330413	1.60865
GO:0010092~specification of organ identity	3	1.53846	0.00130072	FBGN0001235, FBGN0003944, FBGN0000157	165	4	10996	49.9818	0.660947	0.0392675	1.98786
GO:0060288~formation of a compartment boundary	3	1.53846	0.00130072	FBGN0004198, FBGN0000578, FBGN0004647	165	4	10996	49.9818	0.660947	0.0392675	1.98786
GO:0048098~antennal joint development	3	1.53846	0.00130072	FBGN0004198, FBGN0261648, FBGN0005677	165	4	10996	49.9818	0.660947	0.0392675	1.98786
GO:0007417~central nervous system development	7	3.58974	0.00138085	FBGN0004198, FBGN0004652, FBGN0004102, FBGN0001981, FBGN0003254, FBGN0024277, FBGN0015903	165	82	10996	5.68899	0.682818	0.0401805	2.10911
GO:0007479~leg disc proximal/distal pattern formation	4	2.05128	0.00189938	FBGN0001235, FBGN0000157, FBGN0026411, FBGN0005677	165	17	10996	15.6806	0.794001	0.0530214	2.89031
GO:0007552~metamorphosis	5	2.5641	0.001937	FBGN0052423, FBGN0001078, FBGN0010383, FBGN0000448, FBGN0000546	165	36	10996	9.25589	0.800354	0.0522903	2.94676
GO:0045197~establishment or maintenance of epithelial cell apical/basal polarity	4	2.05128	0.00225446	FBGN0261873, FBGN0003254, FBGN0261797, FBGN0011661	165	18	10996	14.8094	0.846732	0.0587083	3.42189
GO:0043401~steroid hormone mediated signaling pathway	4	2.05128	0.00225446	FBGN0000568, FBGN0001323, FBGN0001078, FBGN0000448	165	18	10996	14.8094	0.846732	0.0587083	3.42189
GO:0042048~olfactory behavior	6	3.07692	0.00226408	FBGN0000157, FBGN0001981, FBGN0263995, FBGN0263102, FBGN0001078, FBGN0011661	165	62	10996	6.44927	0.847956	0.0571632	3.43626
GO:0030707~ovarian follicle cell development	7	3.58974	0.00248929	FBGN0011656, FBGN0004198, FBGN0010303, FBGN0259176, FBGN0004647, FBGN0004956, FBGN0015600	165	92	10996	5.07062	0.873963	0.060834	3.77196
GO:0042059~negative regulation of epidermal growth factor receptor signaling pathway	5	2.5641	0.00261264	FBGN0000635, FBGN0040271, FBGN0015399, FBGN0031016, FBGN0010825	165	39	10996	8.5439	0.886272	0.0619384	3.95537
GO:0048749~compound eye development	8	4.10256	0.00288949	FBGN0000578, FBGN0001235, FBGN0026411, FBGN0001297, FBGN0004647, FBGN0011817, FBGN0000625, FBGN0005677	165	127	10996	4.19795	0.909703	0.0663972	4.36582
GO:0007391~dorsal closure	7	3.58974	0.00436677	FBGN0000578, FBGN0010303, FBGN0010909, FBGN0001297, FBGN0003254, FBGN0004647, FBGN0005536	165	103	10996	4.5291	0.973662	0.0960853	6.52838
GO:0035074~pupation	3	1.53846	0.00442012	FBGN0035625, FBGN0001078, FBGN0010383	165	7	10996	28.561	0.974809	0.0947043	6.60562
GO:0002052~positive regulation of neuroblast proliferation	3	1.53846	0.00442012	FBGN0259176, FBGN0028734, FBGN0013469	165	7	10996	28.561	0.974809	0.0947043	6.60562
GO:0008360~regulation of cell shape	7	3.58974	0.00479712	FBGN0259211, FBGN0000635, FBGN0000578, FBGN0010909, FBGN0003254, FBGN0011661, FBGN0003028	165	105	10996	4.44283	0.981611	0.0998176	7.14971
GO:0010906~regulation of glucose metabolic process	9	4.61538	0.00505306	FBGN0004795, FBGN0264357, FBGN0000568, FBGN0023215, FBGN0010909, FBGN0004647, FBGN0001078, FBGN0000546, FBGN0020617	165	177	10996	3.3886	0.98515	0.10232	7.51739
GO:0042694~muscle cell fate specification	3	1.53846	0.00583594	FBGN0260642, FBGN0000014, FBGN0003944	165	8	10996	24.9909	0.992279	0.114495	8.63366
GO:0009880~embryonic pattern specification	4	2.05128	0.00588733	FBGN0004795, FBGN0024244, FBGN0263102, FBGN0010825	165	25	10996	10.6628	0.992604	0.112795	8.70649
GO:0007350~blastoderm segmentation	4	2.05128	0.00658325	FBGN0002985, FBGN0004892, FBGN0003430, FBGN0004956	165	26	10996	10.2527	0.995867	0.122506	9.68744
GO:0007399~nervous system development	7	3.58974	0.00683526	FBGN0259211, FBGN0000014, FBGN0024184, FBGN0004607, FBGN0004102, FBGN0015229, FBGN0033636	165	113	10996	4.12829	0.996653	0.12414	10.0402
GO:0007431~salivary gland development	4	2.05128	0.0073261	FBGN0004795, FBGN0000659, FBGN0003254, FBGN0262139	165	27	10996	9.87295	0.99778	0.129661	10.7236
GO:0046845~branched duct epithelial cell fate determination, open tracheal system	3	1.53846	0.00743017	FBGN0001320, FBGN0261648, FBGN0001323	165	9	10996	22.2141	0.997966	0.12866	10.8679
GO:0007517~muscle organ development	6	3.07692	0.00791579	FBGN0011656, FBGN0001320, FBGN0004795, FBGN0004652, FBGN0265487, FBGN0000546	165	83	10996	4.81752	0.998645	0.133739	11.5383
GO:0007419~ventral cord development	6	3.07692	0.00831778	FBGN0085424, FBGN0260642, FBGN0259211, FBGN0004666, FBGN0004102, FBGN0004647	165	84	10996	4.76017	0.999033	0.137293	12.0896
GO:0048675~axon extension	4	2.05128	0.00895541	FBGN0010303, FBGN0015609, FBGN0024277, FBGN0005536	165	29	10996	9.19206	0.999433	0.144217	12.9576
GO:0007435~salivary gland morphogenesis	5	2.5641	0.00901412	FBGN0004795, FBGN0000659, FBGN0003254, FBGN0000625, FBGN0262139	165	55	10996	6.0584	0.99946	0.142355	13.0371
GO:0050774~negative regulation of dendrite morphogenesis	3	1.53846	0.00919723	FBGN0023215, FBGN0015609, FBGN0028734	165	10	10996	19.9927	0.999537	0.142355	13.2847
GO:0007389~pattern specification process	3	1.53846	0.00919723	FBGN0085424, FBGN0002985, FBGN0004102	165	10	10996	19.9927	0.999537	0.142355	13.2847
GO:0007440~foregut morphogenesis	3	1.53846	0.00919723	FBGN0024244, FBGN0004647, FBGN0004956	165	10	10996	19.9927	0.999537	0.142355	13.2847
GO:0007494~midgut development	4	2.05128	0.0107803	FBGN0260642, FBGN0000014, FBGN0020307, FBGN0003944	165	31	10996	8.59902	0.999877	0.161893	15.3976
GO:0040034~regulation of development, heterochronic	3	1.53846	0.0111317	FBGN0001078, FBGN0000448, FBGN0000546	165	11	10996	18.1752	0.999909	0.163802	15.86
GO:0001736~establishment of planar polarity	4	2.05128	0.0117674	FBGN0010303, FBGN0010909, FBGN0001297, FBGN0011817	165	32	10996	8.3303	0.999947	0.169392	16.6906
GO:0007155~cell adhesion	6	3.07692	0.0131419	FBGN0000635, FBGN0021764, FBGN0015229, FBGN0023095, FBGN0004647, FBGN0000546	165	94	10996	4.25377	0.999983	0.184195	18.4603
GO:0035282~segmentation	3	1.53846	0.0132282	FBGN0001235, FBGN0259176, FBGN0010825	165	12	10996	16.6606	0.999984	0.182251	18.5702
GO:0007469~antennal development	3	1.53846	0.0132282	FBGN0004198, FBGN0000157, FBGN0000625	165	12	10996	16.6606	0.999984	0.182251	18.5702
GO:0042052~rhabdomere development	4	2.05128	0.0150321	FBGN0259211, FBGN0004102, FBGN0265487, FBGN0011661	165	35	10996	7.61628	0.999997	0.201292	20.8366
GO:0006812~cation transport	4	2.05128	0.0150321	FBGN0015777, FBGN0086778, FBGN0036414, FBGN0028875	165	35	10996	7.61628	0.999997	0.201292	20.8366
GO:0034976~response to endoplasmic reticulum stress	4	2.05128	0.0150321	FBGN0052423, FBGN0033638, FBGN0033639, FBGN0267972	165	35	10996	7.61628	0.999997	0.201292	20.8366
GO:0008544~epidermis development	3	1.53846	0.0154815	FBGN0001320, FBGN0005536, FBGN0000546	165	13	10996	15.379	0.999998	0.203454	21.392
GO:0035152~regulation of tube architecture, open tracheal system	3	1.53846	0.0154815	FBGN0259211, FBGN0000635, FBGN0035625	165	13	10996	15.379	0.999998	0.203454	21.392
GO:0007010~cytoskeleton organization	4	2.05128	0.0162226	FBGN0000578, FBGN0003254, FBGN0011661, FBGN0003028	165	36	10996	7.40471	0.999999	0.208905	22.2999
GO:0008045~motor neuron axon guidance	5	2.5641	0.0168014	FBGN0000635, FBGN0040271, FBGN0000721, FBGN0023095, FBGN0004647	165	66	10996	5.04867	0.999999	0.212312	23.0021
GO:0007525~somatic muscle development	4	2.05128	0.0174646	FBGN0001235, FBGN0003944, FBGN0265487, FBGN0261648	165	37	10996	7.20459	1	0.216529	23.7994
GO:0035075~response to ecdysone	3	1.53846	0.0178867	FBGN0000568, FBGN0001078, FBGN0000546	165	14	10996	14.2805	1	0.21798	24.3029
GO:0035215~genital disc development	3	1.53846	0.0178867	FBGN0000157, FBGN0001981, FBGN0005677	165	14	10996	14.2805	1	0.21798	24.3029
GO:0007420~brain development	4	2.05128	0.0187582	FBGN0001235, FBGN0004666, FBGN0004102, FBGN0028734	165	38	10996	7.01499	1	0.22416	25.3326
GO:0048477~oogenesis	11	5.64103	0.0195798	FBGN0004198, FBGN0004795, FBGN0000568, FBGN0010909, FBGN0015399, FBGN0263231, FBGN0004647, FBGN0005536, FBGN0261797, FBGN0003028, FBGN0000546	165	315	10996	2.3272	1	0.229587	26.2912
GO:0007413~axonal fasciculation	3	1.53846	0.0204386	FBGN0000635, FBGN0015609, FBGN0028734	165	15	10996	13.3285	1	0.235194	27.281
GO:0007271~synaptic transmission, cholinergic	3	1.53846	0.0204386	FBGN0086778, FBGN0000037, FBGN0028875	165	15	10996	13.3285	1	0.235194	27.281
GO:0035072~ecdysone-mediated induction of salivary gland cell autophagic cell death	3	1.53846	0.0204386	FBGN0000659, FBGN0263231, FBGN0000546	165	15	10996	13.3285	1	0.235194	27.281
GO:0007616~long-term memory	5	2.5641	0.0224026	FBGN0000721, FBGN0028734, FBGN0004647, FBGN0004956, FBGN0000546	165	72	10996	4.62795	1	0.251486	29.4979
GO:0014019~neuroblast development	3	1.53846	0.0231325	FBGN0260642, FBGN0000014, FBGN0013469	165	16	10996	12.4955	1	0.255231	30.3056
GO:0048803~imaginal disc-derived male genitalia morphogenesis	3	1.53846	0.0231325	FBGN0000635, FBGN0004647, FBGN0033033	165	16	10996	12.4955	1	0.255231	30.3056
GO:0007464~R3/R4 cell fate commitment	3	1.53846	0.0231325	FBGN0259211, FBGN0001297, FBGN0004647	165	16	10996	12.4955	1	0.255231	30.3056
GO:0007281~germ cell development	4	2.05128	0.0244516	FBGN0263392, FBGN0001297, FBGN0028734, FBGN0000546	165	42	10996	6.3469	1	0.26438	31.7433
GO:0007442~hindgut morphogenesis	3	1.53846	0.0259636	FBGN0024244, FBGN0003254, FBGN0004956	165	17	10996	11.7604	1	0.274927	33.3573
GO:0007628~adult walking behavior	3	1.53846	0.0289273	FBGN0004666, FBGN0036414, FBGN0004102	165	18	10996	11.1071	1	0.29779	36.4176
GO:0046529~imaginal disc fusion, thorax closure	3	1.53846	0.0289273	FBGN0010303, FBGN0010909, FBGN0001297	165	18	10996	11.1071	1	0.29779	36.4176
GO:0007428~primary branching, open tracheal system	3	1.53846	0.0289273	FBGN0259211, FBGN0003254, FBGN0015903	165	18	10996	11.1071	1	0.29779	36.4176
GO:0030036~actin cytoskeleton organization	4	2.05128	0.0292662	FBGN0000578, FBGN0024277, FBGN0013733, FBGN0011661	165	45	10996	5.92377	1	0.297154	36.7591
GO:0035053~dorsal vessel heart proper cell fate commitment	2	1.02564	0.0296079	FBGN0000014, FBGN0000546	165	2	10996	66.6424	1	0.296559	37.1017
GO:0007383~specification of segmental identity, antennal segment	2	1.02564	0.0296079	FBGN0260642, FBGN0001235	165	2	10996	66.6424	1	0.296559	37.1017
GO:0007297~ovarian follicle cell migration	3	1.53846	0.0320189	FBGN0259176, FBGN0001297, FBGN0004647	165	19	10996	10.5225	1	0.313121	39.4698
GO:0061024~membrane organization	3	1.53846	0.0320189	FBGN0259211, FBGN0003656, FBGN0003254	165	19	10996	10.5225	1	0.313121	39.4698
GO:0035149~lumen formation, open tracheal system	3	1.53846	0.0320189	FBGN0003254, FBGN0013733, FBGN0011661	165	19	10996	10.5225	1	0.313121	39.4698
GO:0008258~head involution	4	2.05128	0.0345448	FBGN0000578, FBGN0036165, FBGN0003254, FBGN0000546	165	48	10996	5.55354	1	0.329811	41.861
GO:0046580~negative regulation of Ras protein signal transduction	3	1.53846	0.0352342	FBGN0027932, FBGN0010909, FBGN0013469	165	20	10996	9.99636	1	0.33156	42.4982
GO:0048666~neuron development	4	2.05128	0.0364065	FBGN0010303, FBGN0085450, FBGN0004647, FBGN0000546	165	49	10996	5.4402	1	0.336953	43.5667
GO:0030713~ovarian follicle cell stalk formation	3	1.53846	0.0385687	FBGN0004198, FBGN0036740, FBGN0004647	165	21	10996	9.52035	1	0.349534	45.4889
GO:0035151~regulation of tube size, open tracheal system	3	1.53846	0.0385687	FBGN0001320, FBGN0015777, FBGN0001323	165	21	10996	9.52035	1	0.349534	45.4889
GO:0042332~gravitaxis	3	1.53846	0.0385687	FBGN0052423, FBGN0001981, FBGN0011817	165	21	10996	9.52035	1	0.349534	45.4889
GO:0036335~intestinal stem cell homeostasis	3	1.53846	0.0385687	FBGN0259176, FBGN0004647, FBGN0004956	165	21	10996	9.52035	1	0.349534	45.4889
GO:0018990~ecdysis, chitin-based cuticle	3	1.53846	0.0385687	FBGN0264810, FBGN0000568, FBGN0000546	165	21	10996	9.52035	1	0.349534	45.4889
GO:0046331~lateral inhibition	8	4.10256	0.0385989	FBGN0261873, FBGN0015524, FBGN0023095, FBGN0024277, FBGN0004647, FBGN0032587, FBGN0262139, FBGN0263997	165	211	10996	2.52673	1	0.346112	45.5153
GO:0035147~branch fusion, open tracheal system	3	1.53846	0.0420183	FBGN0001981, FBGN0023095, FBGN0013733	165	22	10996	9.0876	1	0.367031	48.4293
GO:0035297~regulation of Malpighian tubule diameter	2	1.02564	0.0440835	FBGN0003254, FBGN0000546	165	3	10996	44.4283	1	0.377645	50.1179
GO:0007384~specification of segmental identity, thorax	2	1.02564	0.0440835	FBGN0260642, FBGN0003944	165	3	10996	44.4283	1	0.377645	50.1179
GO:0035277~spiracle morphogenesis, open tracheal system	3	1.53846	0.0455788	FBGN0004198, FBGN0261648, FBGN0262139	165	23	10996	8.69249	1	0.384044	51.3082
GO:0045433~male courtship behavior, veined wing generated song production	3	1.53846	0.0455788	FBGN0004652, FBGN0010313, FBGN0011661	165	23	10996	8.69249	1	0.384044	51.3082
GO:0048149~behavioral response to ethanol	4	2.05128	0.0530967	FBGN0000635, FBGN0012034, FBGN0027932, FBGN0015903	165	57	10996	4.67666	1	0.428635	56.9003
GO:0072499~photoreceptor cell axon guidance	3	1.53846	0.056886	FBGN0000635, FBGN0023095, FBGN0011661	165	26	10996	7.68951	1	0.44763	59.4856
GO:0002009~morphogenesis of an epithelium	3	1.53846	0.056886	FBGN0259732, FBGN0261873, FBGN0011661	165	26	10996	7.68951	1	0.44763	59.4856
GO:0007614~short-term memory	3	1.53846	0.056886	FBGN0000635, FBGN0000721, FBGN0028734	165	26	10996	7.68951	1	0.44763	59.4856
GO:0060729~intestinal epithelial structure maintenance	2	1.02564	0.0583444	FBGN0030904, FBGN0004956	165	4	10996	33.3212	1	0.45222	60.4414
GO:0001706~endoderm formation	2	1.02564	0.0583444	FBGN0003944, FBGN0000659	165	4	10996	33.3212	1	0.45222	60.4414
GO:0007409~axonogenesis	4	2.05128	0.0601532	FBGN0000578, FBGN0004666, FBGN0028734, FBGN0013733	165	60	10996	4.44283	1	0.458676	61.5975
GO:0019730~antimicrobial humoral response	3	1.53846	0.0608508	FBGN0011656, FBGN0000568, FBGN0001297	165	27	10996	7.40471	1	0.458697	62.0349
GO:0007254~JNK cascade	3	1.53846	0.0608508	FBGN0010303, FBGN0010909, FBGN0001297	165	27	10996	7.40471	1	0.458697	62.0349
GO:0007605~sensory perception of sound	4	2.05128	0.0625985	FBGN0004198, FBGN0015777, FBGN0036414, FBGN0261648	165	61	10996	4.37	1	0.464544	63.1103
GO:0001751~compound eye photoreceptor cell differentiation	3	1.53846	0.0649073	FBGN0259176, FBGN0265487, FBGN0261648	165	28	10996	7.14026	1	0.473241	64.4873
GO:0035159~regulation of tube length, open tracheal system	3	1.53846	0.0649073	FBGN0259211, FBGN0000635, FBGN0015777	165	28	10996	7.14026	1	0.473241	64.4873
GO:0007294~germarium-derived oocyte fate determination	3	1.53846	0.0690518	FBGN0262739, FBGN0028734, FBGN0261797	165	29	10996	6.89404	1	0.491187	66.8393
GO:0045475~locomotor rhythm	4	2.05128	0.070206	FBGN0011656, FBGN0001297, FBGN0028734, FBGN0004956	165	64	10996	4.16515	1	0.493214	67.4679
GO:0045887~positive regulation of synaptic growth at neuromuscular junction	3	1.53846	0.073281	FBGN0010762, FBGN0024277, FBGN0011817	165	30	10996	6.66424	1	0.504755	69.0887
GO:0006366~transcription from RNA polymerase II promoter	4	2.05128	0.0782096	FBGN0004666, FBGN0261648, FBGN0003028, FBGN0262139	165	67	10996	3.97865	1	0.524637	71.5297
GO:0060429~epithelium development	3	1.53846	0.0819797	FBGN0036740, FBGN0004647, FBGN0010313	165	32	10996	6.24773	1	0.538194	73.274
GO:0001748~optic lobe placode development	2	1.02564	0.0862349	FBGN0010909, FBGN0263512	165	6	10996	22.2141	1	0.553278	75.1225
GO:0035155~negative regulation of terminal cell fate specification, open tracheal system	2	1.02564	0.0862349	FBGN0261648, FBGN0004647	165	6	10996	22.2141	1	0.553278	75.1225
GO:0048636~positive regulation of muscle organ development	2	1.02564	0.0862349	FBGN0000014, FBGN0003944	165	6	10996	22.2141	1	0.553278	75.1225
GO:0007380~specification of segmental identity, head	2	1.02564	0.0862349	FBGN0001235, FBGN0003430	165	6	10996	22.2141	1	0.553278	75.1225
GO:0045463~R8 cell development	2	1.02564	0.0862349	FBGN0015609, FBGN0004647	165	6	10996	22.2141	1	0.553278	75.1225
GO:0048738~cardiac muscle tissue development	2	1.02564	0.0862349	FBGN0000014, FBGN0000546	165	6	10996	22.2141	1	0.553278	75.1225
GO:0045465~R8 cell differentiation	2	1.02564	0.0862349	FBGN0261648, FBGN0004647	165	6	10996	22.2141	1	0.553278	75.1225
GO:0007156~homophilic cell adhesion via plasma membrane adhesion molecules	3	1.53846	0.0909769	FBGN0000635, FBGN0023095, FBGN0015609	165	34	10996	5.88021	1	0.569687	77.0413
GO:0008587~imaginal disc-derived wing margin morphogenesis	3	1.53846	0.0955797	FBGN0004198, FBGN0000157, FBGN0004647	165	35	10996	5.71221	1	0.584706	78.7706
GO:0038001~paracrine signaling	2	1.02564	0.0998707	FBGN0030904, FBGN0004956	165	7	10996	19.0407	1	0.597791	80.2724
