## Supplemental table 11 for "Regenerative capacity in *Drosophila* imaginal discs is controlled by damage-responsive, maturity-silenced enhancers"

### Sheet: Khan et al. gene list
Khan et al. genes						Peak Attributes (Damage responsive [222])				Peak Attributes (Maturity Silenced [729])
Rank	Gene ID	Current Symbol	Current ID	Locus	Log2 Fold Change	Damage-induced peak count	Peak ID	Log2 Fold Change	Distance (peak to gene)	Maturity silenced peak count	Peak ID	Log2 Fold Change	Distance (peak to gene)
1	CG10513	CG10513	FBgn0039311	3R:21101510-21102934	inf	-	-	-	-	-	-	-	-
2	CG12655	CG12655	FBgn0031080	X:19852421-19853421	inf	-	-	-	-	-	-	-	-
3	CG13067	CG13067	FBgn0036589	3L:16264401-16265018	inf	-	-	-	-	-	-	-	-
4	CG32603	CG32603	FBgn0052603	X:14078573-14079840	inf	-	-	-	-	-	-	-	-
5	CG34330	CG34330	FBgn0085359	X:18962305-18962925	inf	-	-	-	-	-	-	-	-
6	CG5999	Ugt37A3	FBgn0038083	3R:8567679-8569402	inf	-	-	-	-	-	-	-	-
7	CG8193	PPO2	FBgn0033367	2R:4929764-4932213	inf	-	-	-	-	-	-	-	-
8	MtnC	MtnC	FBgn0038790	3R:16186029-16186356	inf	-	-	-	-	-	-	-	-
9	CG14059	Ilp8	FBgn0036690	3L:17020620-17025180	7.92	-	-	-	-	-	-	-	-
10	chinmo	chinmo	FBgn0086758	2L:1651259-1698617	6.08	1	Peak_231	-0.827853	7266	1	Peak_241	0.949172	0
11	Cg25C	Col4a1	FBgn0000299	2L:5029614-5037114	5.93	-	-	-	-	-	-	-	-
12	vkg	vkg	FBgn0016075	2L:5012143-5027412	5.46	-	-	-	-	-	-	-	-
13	Lim1	Lim1	FBgn0026411	X:8651267-8699808	5.21	1	Peak_12644	-0.775498	-21111	3	Peak_12640	1.26589	0
											Peak_12642	1.04119	0
											Peak_12641	1.00507	0
14	CG9572	CG9572	FBgn0031089	X:20042158-20049547	4.93	1	Peak_13977	-1.02107	0	1	Peak_13977	1.46614	0
15	htl	htl	FBgn0010389	3R:13870935-13878706	4.59	-	-	-	-	-	-	-	-
16	CG9259	CG9259	FBgn0032913	2L:21089564-21090999	4.55	-	-	-	-	-	-	-	-
17	CG9336	CG9336	FBgn0032897	2L:20859168-20861017	4.49	-	-	-	-	-	-	-	-
18	CG9650	CG9650	FBgn0029939	X:7087108-7134453	4.39	-	-	-	-	-	-	-	-
19	CG3690	CG3690	FBgn0040350	X:843322-845915	4.26	-	-	-	-	-	-	-	-
20	alphaTub85E	alphaTub85E	FBgn0003886	3R:5556937-5558970	4.24	-	-	-	-	-	-	-	-
21	twi	twi	FBgn0003900	2R:18933630-18935849	4.23	-	-	-	-	1	Peak_4857	0.903624	0
22	CG6142	CG6142	FBgn0039415	3R:21958875-21962870	4.15	-	-	-	-	-	-	-	-
23	Cpr76Bc	Cpr76Bc	FBgn0036880	3L:19514366-19520374	4.09	-	-	-	-	-	-	-	-
24	pinta	pinta	FBgn0038966	3R:18249026-18250447	4.05	-	-	-	-	-	-	-	-
25	CG3973	pigs	FBgn0029881	X:6494097-6546131	3.97	-	-	-	-	-	-	-	-
26	Cyp18a1	Cyp18a1	FBgn0010383	X:18582569-18586778	3.82	1	Peak_13786	-0.628094	0	1	Peak_13786	0.507275	0
27	Aph-4	Alp4	FBgn0016123	3R:26874653-26878268	3.82	-	-	-	-	-	-	-	-
28	CG13041	CG13041	FBgn0036605	3L:16312053-16312621	3.8	-	-	-	-	-	-	-	-
29	Ets21C	Ets21C	FBgn0005660	2L:547413-552454	3.78	2	Peak_101	-0.667572	0	-	-	-	-
							Peak_100	-0.633378	0	-
30	Aldh	Aldh	FBgn0012036	2L:9387388-9391679	3.78	-	-	-	-	-	-	-	-
31	Him	Him	FBgn0030900	X:18103463-18104774	3.75	-	-	-	-	-	-	-	-
32	ftz-f1	ftz-f1	FBgn0001078	3L:18745013-18791831	3.75	3	Peak_7631	-1.12512	0	1	Peak_7631	1.10284	0
							Peak_7638	-0.870413	-5339	-	-	-	-
							Peak_7632	-0.773612	0	-	-	-	-
33	CG1208	CG1208	FBgn0037386	3R:1655783-1664504	3.73	-	-	-	-	-	-	-	-
34	AP-2	AP-2α	FBgn0264855	3L:21591957-21606453	3.63	-	-	-	-	-	-	-	-
35	CG30046	CG30046	FBgn0050046	2R:8201623-8204736	3.6	-	-	-	-	-	-	-	-
36	zfh1	zfh1	FBgn0004606	3R:26591647-26612899	3.51	-	-	-	-	-	-	-	-
37	nAcRbeta-21C	nAChRβ3	FBgn0031261	2L:545147-547096	3.51	1	Peak_100	-0.633378	-837	-	-	-	-
38	CG6579	atilla	FBgn0032422	2L:12175447-12177886	3.49	-	-	-	-	-	-	-	-
39	mol	mol	FBgn0086711	2L:14975746-14997556	3.48	-	-	-	-	-	-	-	-
40	CG4998	CG4998	FBgn0036612	3L:16332098-16338348	3.44	-	-	-	-	-	-	-	-
41	CG15279	CG15279	FBgn0028886	2L:14844992-14851749	3.42	-	-	-	-	1	Peak_1765	0.93466	0
42	CG9737	CG9737	FBgn0039758	3R:26066984-26069032	3.41	-	-	-	-	-	-	-	-
43	Osi14	Osi14	FBgn0040279	3R:2124853-2126472	3.41	-	-	-	-	-	-	-	-
44	SK	SK	FBgn0029761	X:5234270-5295156	3.39	-	-	-	-	-	-	-	-
45	Osi15	Osi15	FBgn0037424	3R:2127527-2129375	3.33	-	-	-	-	-	-	-	-
46	fru	fru	FBgn0004652	3R:14242314-14371308	3.32	1	Peak_9923	-0.752892	0	8	Peak_9923	1.00306	0
											Peak_9933	0.859587	0
											Peak_9927	0.857932	0
											Peak_9919	0.840497	0
											Peak_9920	0.793053	0
											Peak_9921	0.634171	0
											Peak_9929	0.600701	0
											Peak_9922	0.561654	0
47	stumps	stumps	FBgn0020299	3R:10402940-10433804	3.32	-	-	-	-	-	-	-	-
48	CG7365	CG7365	FBgn0036939	3L:20117395-20120465	3.28	-	-	-	-	-	-	-	-
49	CG9338	CG9338	FBgn0032899	2L:20865226-20867311	3.25	-	-	-	-	-	-	-	-
50	Chit	Idgf6	FBgn0013763	2R:12560965-12618889	3.25	-	-	-	-	-	-	-	-
51	CG13631	CG13631	FBgn0040600	3R:20595075-20595833	3.24	-	-	-	-	-	-	-	-
52	Cpr49Ah	Cpr49Ah	FBgn0033731	2R:8301466-8302675	3.23	-	-	-	-	-	-	-	-
53	Ir87a	Ir87a	FBgn0038153	3R:9245994-9248862	3.2	-	-	-	-	-	-	-	-
54	CG11951	CG11951	FBgn0039656	3R:25061085-25064394	3.19	-	-	-	-	-	-	-	-
55	CG13611	shps	FBgn0286199	3R:20105293-20107299	3.16	-	-	-	-	-	-	-	-
56	A3-3	Atf3	FBgn0028550	X:1136772-1168682	3.15	-	-	-	-	4	Peak_11710	1.1607	0
											Peak_11701	1.03168	0
											Peak_11706	1.0178	0
											Peak_11709	0.722054	0
57	Cpr64Aa	Cpr64Aa	FBgn0035510	3L:4207837-4209178	3.12	-	-	-	-	-	-	-	-
58	Oseg5	Oseg5	FBgn0032891	2L:20831261-20835607	3.09	-	-	-	-	-	-	-	-
59	CG30359	Mal-A5	FBgn0050359	2R:4350277-4352597	3.08	-	-	-	-	-	-	-	-
60	CG18585	CG18585	FBgn0031929	2L:7647052-7691057	3.01	-	-	-	-	-	-	-	-
61	CG9932	CG9932	FBgn0262160	2L:13022670-13060115	2.97	-	-	-	-	-	-	-	-
62	CG1368	CG1368	FBgn0030539	X:14068793-14069703	2.96	-	-	-	-	-	-	-	-
63	CG17739	CG17739	FBgn0033710	2R:8194028-8197917	2.93	-	-	-	-	-	-	-	-
64	yellow-e	yellow-e	FBgn0041711	3R:9235263-9241006	2.92	-	-	-	-	-	-	-	-
65	Cda9	Cda9	FBgn0034197	2R:13016337-13017839	2.91	-	-	-	-	-	-	-	-
66	fu12	Agpat2	FBgn0026718	2L:8449690-8463990	2.9	-	-	-	-	-	-	-	-
67	CG11670	CG11670	FBgn0038114	3R:8864134-8870123	2.89	-	-	-	-	-	-	-	-
68	CG31103	CG31103	FBgn0051103	3R:21045068-21047095	2.88	-	-	-	-	-	-	-	-
69	CG15155	CG15155	FBgn0032669	2L:18154863-18155942	2.85	-	-	-	-	-	-	-	-
70	Mes2	Mes2	FBgn0037207	3L:22938758-22945346	2.85	-	-	-	-	-	-	-	-
71	CG30039	CG30039	FBgn0050039	2R:7938479-7939260	2.83	-	-	-	-	-	-	-	-
72	Tig	Tig	FBgn0011722	2L:6412314-6423308	2.83	-	-	-	-	-	-	-	-
73	CG15213	CG15213	FBgn0040843	3L:5125895-5126320	2.82	-	-	-	-	-	-	-	-
74	CG6652	CG6652	FBgn0036687	3L:17013439-17015956	2.81	-	-	-	-	-	-	-	-
75	CG8927	CG8927	FBgn0038405	3R:12006741-12012615	2.8	-	-	-	-	-	-	-	-
76	CG18417	CG18417	FBgn0035780	3L:7393176-7394774	2.77	-	-	-	-	-	-	-	-
77	CG32379	CG32379	FBgn0052379	3L:7389454-7391309	2.76	-	-	-	-	-	-	-	-
78	CG17738	CG17738	FBgn0038009	3R:8084470-8128509	2.75	-	-	-	-	-	-	-	-
79	Mhc	Mhc	FBgn0264695	2L:16766736-16788766	2.75	-	-	-	-	-	-	-	-
80	CG31556	CG46026	FBgn0267690	3R:2132966-2135018	2.75	-	-	-	-	-	-	-	-
81	dei	tx	FBgn0263118	3R:22267048-22274716	2.74	-	-	-	-	-	-	-	-
82	CG33205	CG43897	FBgn0264489	3L:9809169-9827447	2.74	-	-	-	-	-	-	-	-
83	CG14968	CG14968	FBgn0035431	3L:3299335-3303108	2.74	-	-	-	-	1	Peak_5676	0.620133	0
84	CG6356	CG6356	FBgn0039178	3R:20109855-20115540	2.69	-	-	-	-	-	-	-	-
85	CG13321	CG13321	FBgn0033787	2R:8841060-8842675	2.69	-	-	-	-	1	Peak_3578	1.48046	0
86	CG9222	CG9222	FBgn0031784	2L:6131022-6132484	2.68	-	-	-	-	-	-	-	-
87	CG13044	CG13044	FBgn0036599	3L:16295590-16296260	2.67	-	-	-	-	-	-	-	-
88	CG15080	CG15080	FBgn0034391	2R:14670805-14682105	2.64	-	-	-	-	-	-	-	-
89	CG13640	CG13640	FBgn0039237	3R:20687380-20687884	2.64	-	-	-	-	1	Peak_10676	0.830252	-192
90	CG16820	CG16820	FBgn0032495	2L:13246230-13250193	2.63	-	-	-	-	-	-	-	-
91	CG13157	CG13157	FBgn0033732	2R:8303959-8305647	2.63	-	-	-	-	-	-	-	-
92	CG8916	CG8916	FBgn0030707	X:15815987-15818591	2.61	-	-	-	-	-	-	-	-
93	CG14304	CG14304	FBgn0038629	3R:14418739-14447049	2.58	-	-	-	-	-	-	-	-
94	Obp99a	Obp99a	FBgn0039678	3R:25497381-25498056	2.58	-	-	-	-	-	-	-	-
95	spz5	spz5	FBgn0035379	3L:2883637-2892164	2.57	-	-	-	-	-	-	-	-
96	scarface	scaf	FBgn0033033	2R:1564253-1579200	2.56	1	Peak_2554	-0.746325	0	-	-	-	-
97	Cda5	Cda5	FBgn0051973	2L:25401-59242	2.56	-	-	-	-	-	-	-	-
98	zormin	zormin	FBgn0052311	3L:2117465-2150089	2.52	-	-	-	-	2	Peak_5522	1.60436	0
											Peak_5524	0.906213	0
99	CG3640	CG3640	FBgn0035042	2R:20527210-20529760	2.51	-	-	-	-	-	-	-	-
100	CG6045	AOX3	FBgn0038349	3R:11368473-11373457	2.51	-	-	-	-	-	-	-	-
101	CG13954	CG13954	FBgn0033405	2R:5257634-5261741	2.5	1	Peak_3060	-0.767321	-1140	-	-	-	-
102	CG31030	CG31030	FBgn0051030	3R:25990413-25992152	2.48	-	-	-	-	-	-	-	-
103	Ect3	Ect3	FBgn0260746	3R:7819896-7831194	2.48	-	-	-	-	-	-	-	-
104	CG18410	Ude	FBgn0039226	3R:20617464-20625390	2.48	-	-	-	-	-	-	-	-
105	CG6788	CG6788	FBgn0030880	X:17782209-17783437	2.48	1	Peak_13695	-0.546756	492	-	-	-	-
106	CG7722	Spn47C	FBgn0033574	2R:6827692-6829206	2.48	-	-	-	-	-	-	-	-
107	psh	psh	FBgn0030926	X:18378514-18380954	2.48	-	-	-	-	-	-	-	-
108	CG30471	CG30471	FBgn0050471	2R:11422699-11425155	2.46	-	-	-	-	1	Peak_3906	0.550385	1040
109	CG14572	CG14572	FBgn0037128	3L:21734638-21735541	2.44	-	-	-	-	-	-	-	-
110	TwdlM	TwdlM	FBgn0039434	3R:22444844-22445953	2.44	-	-	-	-	1	Peak_10873	0.783764	24947
111	CG11353	CG11353	FBgn0035557	3L:4533171-4539281	2.43	-	-	-	-	-	-	-	-
112	Cpr51A	Cpr51A	FBgn0033942	2R:10400046-10402713	2.42	-	-	-	-	-	-	-	-
113	lbl	lbl	FBgn0008651	3R:17235700-17259845	2.42	-	-	-	-	3	Peak_10245	1.03832	0
											Peak_10243	0.924117	0
											Peak_10251	0.679774	-22443
114	CG7532	l(2)34Fc	FBgn0261534	2L:14349113-14351510	2.41	-	-	-	-	-	-	-	-
115	CG11370	CG11370	FBgn0037181	3L:22705256-22706763	2.4	-	-	-	-	1	Peak_8139	0.977004	0
116	CG9411	CG9411	FBgn0030569	X:14366435-14374112	2.4	-	-	-	-	-	-	-	-
117	CG34283	CG34283	FBgn0085312	3R:14531173-14558068	2.39	-	-	-	-	-	-	-	-
118	Mur18B	Mur18B	FBgn0030999	X:19107288-19108971	2.38	-	-	-	-	-	-	-	-
119	CG2837	snsl	FBgn0031646	2L:4904067-4906761	2.38	-	-	-	-	-	-	-	-
120	LamC	LamC	FBgn0010397	2R:10414075-10472826	2.37	-	-	-	-	-	-	-	-
121	TwdlBeta	Twdl	FBgn0033658	2R:7750041-7750753	2.37	-	-	-	-	-	-	-	-
122	CG30203	CG30203	FBgn0050203	2R:8198193-8201340	2.37	-	-	-	-	-	-	-	-
123	CG10175	CG10175	FBgn0039084	3R:19348422-19356704	2.35	-	-	-	-	-	-	-	-
124	Cht7	Cht7	FBgn0035398	3L:3090984-3106956	2.35	-	-	-	-	-	-	-	-
125	CG31427	CR31427	FBgn0051427	3R:25064551-25066085	2.35	-	-	-	-	-	-	-	-
126	CG6108	CG44085	FBgn0264894	2L:13261009-13286409	2.35	-	-	-	-	-	-	-	-
127	CG34333	Vml	FBgn0085362	X:2170005-2171743	2.35	-	-	-	-	-	-	-	-
128	Obp50b	Obp50b	FBgn0050073	2R:10258690-10260511	2.32	-	-	-	-	-	-	-	-
129	Ubx	Ubx	FBgn0003944	3R:12482097-12560348	2.3	1	Peak_9752	-0.614446	0	-	-	-	-
130	MtnA	MtnA	FBgn0002868	3R:5609486-5610093	2.3	-	-	-	-	-	-	-	-
131	fs(1)Ya	fs(1)Ya	FBgn0000927	X:2618318-2620614	2.3	-	-	-	-	-	-	-	-
132	CG17234	CG17234	FBgn0042187	2L:2253078-2253834	2.3	-	-	-	-	-	-	-	-
133	Sp212	Sp212	FBgn0053329	3R:10047795-10049877	2.29	-	-	-	-	-	-	-	-
134	CG3349	CG3349	FBgn0036459	3L:14973208-14975443	2.29	-	-	-	-	-	-	-	-
135	Tsf3	Tsf3	FBgn0034094	2R:12110718-12121591	2.28	-	-	-	-	-	-	-	-
136	CG15353	CG15353	FBgn0040718	2L:2006762-2007193	2.27	-	-	-	-	-	-	-	-
137	CG17752	CG17752	FBgn0038718	3R:15435946-15438159	2.26	-	-	-	-	-	-	-	-
138	dnr1	dnr1	FBgn0260866	2R:18451011-18480473	2.25	-	-	-	-	-	-	-	-
139	CG4301	CG4301	FBgn0030747	X:16303110-16308431	2.25	-	-	-	-	-	-	-	-
140	Corin	Corin	FBgn0033192	2R:3433166-3448759	2.25	-	-	-	-	-	-	-	-
141	l(2)03659	l(2)03659	FBgn0010549	2R:5277962-5282705	2.24	1	Peak_3060	-0.767321	0	-	-	-	-
142	Tdc1	Tdc1	FBgn0259977	2R:2561113-2580099	2.24	-	-	-	-	-	-	-	-
143	mid	mid	FBgn0261963	2L:5461640-5467609	2.24	-	-	-	-	-	-	-	-
144	Cyp28d1	Cyp28d1	FBgn0031689	2L:5210460-5214730	2.23	-	-	-	-	-	-	-	-
145	CAP	CAP	FBgn0033504	2R:6154216-6194529	2.22	-	-	-	-	1	Peak_3190	1.38825	0
146	CG7715	CG7715	FBgn0038646	3R:14531173-14558068	2.22	-	-	-	-	-	-	-	-
147	CG7025	CG7025	FBgn0031930	2L:7691108-7692683	2.21	-	-	-	-	-	-	-	-
148	CG30148	CG30148	FBgn0050148	2R:16434534-16435186	2.21	-	-	-	-	-	-	-	-
149	Obp18a	Obp18a	FBgn0030985	X:19029112-19029901	2.21	-	-	-	-	-	-	-	-
150	CG13054	CG13054	FBgn0036584	3L:16248939-16250291	2.2	-	-	-	-	-	-	-	-
151	apt	apt	FBgn0015903	2R:19452419-19488310	2.2	1	Peak_4931	-1.12674	0	5	Peak_4932	1.04796	0
											Peak_4931	0.939304	0
											Peak_4930	0.696937	0
											Peak_4934	0.661309	0
											Peak_4935	0.625703	0
152	Sr-CI	Sr-CI	FBgn0014033	2L:4121720-4124002	2.2	-	-	-	-	-	-	-	-
153	phm	phm	FBgn0004959	X:18579801-18582257	2.2	-	-	-	-	-	-	-	-
154	CG10211	CG10211	FBgn0032685	2L:18517492-18531782	2.19	-	-	-	-	-	-	-	-
155	CG12068	sro	FBgn0262112	3R:25620357-25625055	2.19	-	-	-	-	-	-	-	-
156	CG33301	CG33301	FBgn0053301	2L:10049481-10050956	2.18	-	-	-	-	-	-	-	-
157	CG3244	Clect27	FBgn0031629	2L:4796583-4801923	2.18	-	-	-	-	1	Peak_571	0.925507	0
158	Ir21a	Ir21a	FBgn0031209	2L:21918-25151	2.18	-	-	-	-	-	-	-	-
159	CG15212	CG15212	FBgn0040842	3L:5124649-5125227	2.17	-	-	-	-	-	-	-	-
160	RluA-1	RluA-1	FBgn0051719	2L:10463335-10474347	2.17	-	-	-	-	-	-	-	-
161	Tsp42Eg	Tsp42Eg	FBgn0033128	2R:2916417-2920741	2.17	-	-	-	-	-	-	-	-
162	Thor	Thor	FBgn0261560	2L:3478433-3479612	2.16	-	-	-	-	1	Peak_428	0.570617	0
163	CG7432	CG7432	FBgn0038727	3R:15490817-15496549	2.16	-	-	-	-	-	-	-	-
164	CG31099	CG31099	FBgn0051099	3R:21135150-21136665	2.16	-	-	-	-	-	-	-	-
165	CG3091	CG3091	FBgn0029608	X:2146364-2148163	2.16	-	-	-	-	1	Peak_11850	0.994427	0
166	Gs2	Gs2	FBgn0001145	X:11316887-11324228	2.15	-	-	-	-	1	Peak_12925	0.736105	0
167	CG16727	CG16727	FBgn0038719	3R:15439102-15441506	2.14	-	-	-	-	-	-	-	-
168	CG31198	CG31198	FBgn0051198	3R:17580045-17583490	2.14	-	-	-	-	-	-	-	-
169	CG13833	CG13833	FBgn0039040	3R:18859005-18861285	2.13	-	-	-	-	-	-	-	-
170	CG31817	CG31817	FBgn0028899	2L:16330622-16337807	2.13	-	-	-	-	-	-	-	-
171	CG9733	CG9733	FBgn0039759	3R:26069697-26072425	2.13	-	-	-	-	-	-	-	-
172	BM-40-SPARC	SPARC	FBgn0026562	3R:22694953-22697738	2.12	-	-	-	-	-	-	-	-
173	Tsp42Eh	Tsp42Eh	FBgn0033129	2R:2921067-2922424	2.12	-	-	-	-	-	-	-	-
174	CG9698	CG9698	FBgn0039784	3R:26340545-26342641	2.11	-	-	-	-	-	-	-	-
175	Hsromega	lncRNA:Hsromega	FBgn0001234	3R:17122344-17136428	2.1	-	-	-	-	-	-	-	-
176	orb	orb	FBgn0004882	3R:19090363-19106571	2.1	-	-	-	-	-	-	-	-
177	CG14879	CG14879	FBgn0038419	3R:12171854-12174946	2.09	-	-	-	-	-	-	-	-
178	CG13278	ppk17	FBgn0032602	2L:16758349-16760138	2.09	-	-	-	-	-	-	-	-
179	ste24c	ste24c	FBgn0050462	2R:12861464-12886099	2.09	-	-	-	-	-	-	-	-
180	CG13035	CG44836	FBgn0266099	3L:16389661-16393157	2.09	-	-	-	-	-	-	-	-
181	beat-IIIc	beat-IIIc	FBgn0032629	2L:17189809-17260732	2.09	-	-	-	-	-	-	-	-
182	CG1136	CG1136	FBgn0035490	3L:4046610-4059665	2.06	-	-	-	-	-	-	-	-
183	CG31445	CG31445	FBgn0051445	3R:25066301-25070220	2.06	-	-	-	-	-	-	-	-
184	CG15531	CG15531	FBgn0039755	3R:26019926-26021950	2.06	-	-	-	-	-	-	-	-
185	CG7458	CG7458	FBgn0037144	3L:21948210-21951141	2.06	-	-	-	-	1	Peak_8065	0.841421	0
186	CG31924	CG31924	FBgn0051924	2L:1352969-1355924	2.06	-	-	-	-	-	-	-	-
187	Osi2	Osi2	FBgn0037410	3R:2036720-2039214	2.05	-	-	-	-	-	-	-	-
188	CG14946	firl	FBgn0032405	2L:12063522-12066772	2.05	-	-	-	-	-	-	-	-
189	Obp57e	Obp57e	FBgn0050145	2R:16435320-16435796	2.05	-	-	-	-	-	-	-	-
190	CG32082	IRSp53	FBgn0052082	3L:11129148-11156742	2.04	-	-	-	-	-	-	-	-
191	Ntl	Ntl	FBgn0267326	2L:7711019-7714032	2.03	-	-	-	-	-	-	-	-
192	dpr16	dpr16	FBgn0037295	3R:976629-995849	2.03	-	-	-	-	-	-	-	-
193	fd96Cb	fd96Cb	FBgn0004898	3R:20920830-20921655	2.03	-	-	-	-	-	-	-	-
194	rgn	rgn	FBgn0261258	3L:21375623-21426267	2.02	-	-	-	-	-	-	-	-
195	CG32557	Mco4	FBgn0052557	X:17746990-17750156	2.01	-	-	-	-	-	-	-	-
196	SP1173	SP1173	FBgn0035710	3L:6682424-6696619	2	-	-	-	-	-	-	-	-
197	CG5953	CG5953	FBgn0032587	2L:16509119-16532877	1.98	2	Peak_1899	-0.571271	0	1	Peak_1897	0.607132	0
							Peak_1897	-0.509068	0	-	-	-	-
198	CG13177	CG13177	FBgn0040759	2R:8051179-8051898	1.98	-	-	-	-	-	-	-	-
199	dp	Dp	FBgn0011763	2L:4479470-4591963	1.97	-	-	-	-	-	-	-	-
200	CG7800	CG7800	FBgn0037552	3R:4043699-4045456	1.97	-	-	-	-	1	Peak_8696	0.959556	-5136
201	CG1718	ABCA	FBgn0031170	X:21163740-21171389	1.97	-	-	-	-	-	-	-	-
202	CG31028	CG31028	FBgn0051028	3R:25992352-25996925	1.96	-	-	-	-	-	-	-	-
203	CG2269	CG2269	FBgn0033484	2R:5975075-5983921	1.96	-	-	-	-	-	-	-	-
204	CG14606	CG14606	FBgn0037485	3R:3040060-3042805	1.96	-	-	-	-	-	-	-	-
205	CG1623	hebe	FBgn0033448	2R:5715605-5724147	1.96	-	-	-	-	-	-	-	-
206	CG8564	CG8564	FBgn0035776	3L:7378747-7380499	1.96	-	-	-	-	-	-	-	-
207	B-H2	B-H2	FBgn0004854	X:17208613-17218195	1.96	-	-	-	-	1	Peak_13599	1.03908	3255
208	CG42730	B9d2	FBgn0261683	2L:6127871-6130659	1.96	-	-	-	-	-	-	-	-
209	CG4678	CG4678	FBgn0030778	X:16590164-16605178	1.96	-	-	-	-	1	Peak_13523	0.741592	99
210	upd3	upd3	FBgn0053542	X:18171265-18178632	1.96	-	-	-	-	1	Peak_13724	0.919124	15924
211	bru-2	bru2	FBgn0262475	2L:12344380-12397534	1.95	-	-	-	-	1	Peak_1456	0.993254	0
212	CG30377	CG30377	FBgn0050377	2R:3788457-3802515	1.95	-	-	-	-	-	-	-	-
213	CG10550	CG10550	FBgn0039321	3R:21132128-21134109	1.95	-	-	-	-	-	-	-	-
214	CG6643	Esyt2	FBgn0266758	3R:20370440-20382271	1.94	-	-	-	-	2	Peak_10637	1.07382	0
											Peak_10641	0.521467	-8890
215	CG32815	CG32815	FBgn0052815	X:824963-828792	1.92	-	-	-	-	-	-	-	-
216	Tsp42En	Tsp42En	FBgn0033135	2R:2940278-2941548	1.92	-	-	-	-	-	-	-	-
217	Syn2	Syn2	FBgn0034135	2R:12439764-12445988	1.91	-	-	-	-	-	-	-	-
218	Prestin	Prestin	FBgn0036770	3L:17892368-17894853	1.91	-	-	-	-	-	-	-	-
219	CG7349	SdhBL	FBgn0030975	X:18788539-18790616	1.91	-	-	-	-	1	Peak_13813	1.11267	-370
220	CG7742	CG7742	FBgn0031690	2L:5210460-5214730	1.91	-	-	-	-	-	-	-	-
221	CG8925	CG8925	FBgn0038404	3R:11997730-12006200	1.91	-	-	-	-	-	-	-	-
222	nvy	nvy	FBgn0005636	2R:20163259-20178611	1.91	-	-	-	-	-	-	-	-
223	CG5928	CG5928	FBgn0029836	X:5961992-5968890	1.91	-	-	-	-	-	-	-	-
224	CG33225	CG33225	FBgn0053225	2R:17477890-17479089	1.9	-	-	-	-	-	-	-	-
225	CG42808	CG42808	FBgn0261990	2R:9461122-9461747	1.89	-	-	-	-	2	Peak_3655	0.902468	2408
226	Act57B	Act57B	FBgn0000044	2R:16831532-16833945	1.89	-	-	-	-	-	-	-	-
227	jdp	jdp	FBgn0027654	3R:26342773-26352761	1.89	1	Peak_11289	-0.897956	0	-	-	-	-
228	LvpD	Mal-A2	FBgn0002569	2R:4341136-4343291	1.89	-	-	-	-	-	-	-	-
229	CG8547	CG8547	FBgn0033919	2R:10148710-10155419	1.89	-	-	-	-	-	-	-	-
230	Sox15	Sox15	FBgn0005613	2R:10088887-10099914	1.89	-	-	-	-	-	-	-	-
231	CG5565	CG5565	FBgn0031335	2L:1352969-1355924	1.88	-	-	-	-	-	-	-	-
232	CG14709	Mrp4	FBgn0263316	3R:7394971-7404467	1.87	-	-	-	-	-	-	-	-
233	CG1143	CG1143	FBgn0035359	3L:2645375-2646605	1.87	-	-	-	-	-	-	-	-
234	CG31755	SoYb	FBgn0051755	2L:9995560-10002446	1.87	-	-	-	-	-	-	-	-
235	CG1572	CG1572	FBgn0030309	X:11449317-11452687	1.87	-	-	-	-	-	-	-	-
236	CG13936	CNMa	FBgn0035282	3L:1850914-1855591	1.87	-	-	-	-	-	-	-	-
237	CG13624	REPTOR	FBgn0039209	3R:20385001-20408577	1.86	-	-	-	-	1	Peak_10641	0.521467	0
238	Task7	Task7	FBgn0037690	3R:5236050-5238015	1.86	-	-	-	-	-	-	-	-
239	CG31233	CG31233	FBgn0051233	3R:17575574-17578959	1.86	-	-	-	-	-	-	-	-
240	CG6231	CG6231	FBgn0038720	3R:15441745-15458440	1.86	-	-	-	-	-	-	-	-
241	Cht4	Cht4	FBgn0022700	2R:16952884-16954592	1.85	-	-	-	-	-	-	-	-
242	CG15701	CG15701	FBgn0034095	2R:12110718-12121591	1.85	-	-	-	-	-	-	-	-
243	CG15459	CG15459	FBgn0031108	X:20283367-20284635	1.85	-	-	-	-	-	-	-	-
244	CG32262	CG32262	FBgn0052262	3L:3809145-3810181	1.85	-	-	-	-	-	-	-	-
245	PebIII	EbpIII	FBgn0011695	2R:19914055-19915040	1.84	-	-	-	-	-	-	-	-
246	CG14275	CG14275	FBgn0032022	2L:8327457-8332911	1.84	-	-	-	-	-	-	-	-
247	CG9119	CG9119	FBgn0035189	3L:1203315-1204792	1.84	-	-	-	-	1	Peak_5396	0.77771	0
248	CG13856	CG13856	FBgn0038959	3R:18228376-18230783	1.84	-	-	-	-	-	-	-	-
249	Rcd2	Rcd2	FBgn0037012	3L:20521067-20533514	1.83	-	-	-	-	-	-	-	-
250	CG9313	CG9313	FBgn0034566	2R:16866848-16874000	1.83	-	-	-	-	-	-	-	-
251	CG9455	Spn42Dc	FBgn0033113	2R:2769169-2772378	1.82	-	-	-	-	-	-	-	-
252	CG11835	CG11835	FBgn0031264	2L:560793-563303	1.82	-	-	-	-	-	-	-	-
253	chp	chp	FBgn0267435	3R:27029903-27036452	1.82	-	-	-	-	-	-	-	-
254	CG15414	CG15414	FBgn0031542	2L:3480754-3491048	1.81	-	-	-	-	1	Peak_428	0.570617	1894
255	CG4562	CG4562	FBgn0038740	3R:15692861-15700941	1.81	-	-	-	-	-	-	-	-
256	Tob	Tob	FBgn0028397	X:15973046-15985369	1.8	-	-	-	-	-	-	-	-
257	CG30460	CG30460	FBgn0050460	2R:12950281-12968762	1.8	-	-	-	-	-	-	-	-
258	CG34002	CG34002	FBgn0054002	3L:17851573-17853582	1.79	-	-	-	-	1	Peak_7511	0.862812	811
259	Tsp42El	Tsp42El	FBgn0033134	2R:2933277-2936050	1.79	1	Peak_2732	-0.817898	0	-	-	-	-
260	GstD8	GstD8	FBgn0010044	3R:8205744-8206537	1.79	-	-	-	-	-	-	-	-
261	CG11841	CG11841	FBgn0039628	3R:24876777-24877989	1.78	-	-	-	-	-	-	-	-
262	Btd	btd	FBgn0000233	X:6111512-6113327	1.78	1	Peak_12759	-0.762581	-31444	2	Peak_12758	1.35487	-16411
											Peak_12755	0.825387	6116
263	CG11395	Gbp2	FBgn0034200	2R:13024745-13026337	1.78	-	-	-	-	1	Peak_4105	0.688866	513
264	CG6372	S-Lap1	FBgn0035915	3L:8610334-8612574	1.77	-	-	-	-	-	-	-	-
265	per	per	FBgn0003068	X:2579612-2587919	1.77	-	-	-	-	-	-	-	-
266	CG31871	CG31871	FBgn0051871	2L:10662086-10671489	1.76	-	-	-	-	-	-	-	-
267	pdm3	pdm3	FBgn0261588	2R:4215004-4283785	1.75	-	-	-	-	-	-	-	-
268	Nox	Nox	FBgn0085428	2R:12197071-12203725	1.75	-	-	-	-	-	-	-	-
269	Socs36E	Socs36E	FBgn0041184	2L:18138667-18152410	1.75	-	-	-	-	1	Peak_2012	0.765082	0
270	NLaz	NLaz	FBgn0053126	2L:1359982-1361732	1.75	-	-	-	-	-	-	-	-
271	CG10483	CG10483	FBgn0035649	3L:5911004-5914398	1.75	-	-	-	-	-	-	-	-
272	CG10249	Kank	FBgn0027596	2R:10788974-10815585	1.75	-	-	-	-	-	-	-	-
273	CG14566	CG14566	FBgn0037127	3L:21732578-21733409	1.74	-	-	-	-	-	-	-	-
274	Cht12	Cht12	FBgn0050293	2R:16949150-16952491	1.74	-	-	-	-	-	-	-	-
275	GstD6	GstD6	FBgn0010042	3R:8202893-8203629	1.74	-	-	-	-	-	-	-	-
276	CG7991	CG7991	FBgn0035260	3L:1674708-1715541	1.74	-	-	-	-	-	-	-	-
277	GstD4	GstD4	FBgn0010040	3R:8199823-8200546	1.73	-	-	-	-	-	-	-	-
278	CG5397	CG5397	FBgn0031327	2L:1240037-1242205	1.72	-	-	-	-	-	-	-	-
279	CG14225	et	FBgn0031055	X:19566668-19569992	1.72	-	-	-	-	-	-	-	-
280	ry	ry	FBgn0003308	3R:8858258-8863748	1.71	-	-	-	-	-	-	-	-
281	Drep-3	Drep3	FBgn0028407	2R:7940448-7950374	1.71	-	-	-	-	-	-	-	-
282	CG17930	CG17930	FBgn0038416	3R:12153571-12155345	1.71	-	-	-	-	-	-	-	-
283	CG9899	CG9899	FBgn0034829	2R:19046428-19049553	1.71	-	-	-	-	-	-	-	-
284	CG13893	CG13893	FBgn0035146	3L:593245-604001	1.71	-	-	-	-	-	-	-	-
285	CG2650	CG2650	FBgn0000092	X:2579612-2587919	1.7	-	-	-	-	-	-	-	-
286	CG5561	CG5561	FBgn0031333	2L:1352969-1355924	1.7	-	-	-	-	-	-	-	-
287	CG30456	CG30456	FBgn0050456	2R:12990371-12995047	1.7	-	-	-	-	1	Peak_4102	0.797499	-1065
288	Peritrophin-A	Peritrophin-A	FBgn0022770	X:20115726-20119273	1.7	-	-	-	-	-	-	-	-
289	yellow-e3	yellow-e3	FBgn0038150	3R:9229144-9230590	1.7	-	-	-	-	1	Peak_9300	0.808264	0
290	CG14955	CG45067	FBgn0266437	3L:3110127-3114248	1.69	-	-	-	-	-	-	-	-
291	os	upd1	FBgn0004956	X:18199376-18203021	1.69	2	Peak_13736	-1.00406	0	-	-	-	-
							Peak_13737	-0.642232	-3242	-
292	Or7a	Or7a	FBgn0030016	X:8058298-8059741	1.69	-	-	-	-	-	-	-	-
293	CG5455	CG5455	FBgn0039430	3R:22287250-22295732	1.69	1	Peak_10855	-0.674736	0	-	-	-	-
294	CG8066	CG8066	FBgn0038243	3R:10393331-10394532	1.68	-	-	-	-	1	Peak_9459	1.0941	0
295	CG9454	Spn42Db	FBgn0033112	2R:2766822-2768220	1.68	-	-	-	-	-	-	-	-
296	CG31002	Ugt35D1	FBgn0051002	3R:27219303-27221020	1.68	-	-	-	-	-	-	-	-
297	nemy	nemy	FBgn0261673	2R:8557987-8567094	1.67	-	-	-	-	1	Peak_3536	0.967311	0
298	Act87E	Act87E	FBgn0000046	3R:9251706-9253811	1.67	-	-	-	-	-	-	-	-
299	CG31036	CG31036	FBgn0051036	3R:25733830-25738614	1.67	-	-	-	-	-	-	-	-
300	Ahcy89E	AhcyL2	FBgn0015011	3R:12804160-12807905	1.67	-	-	-	-	-	-	-	-
301	Ilp6	Ilp6	FBgn0044047	X:2225525-2227719	1.67	-	-	-	-	-	-	-	-
302	CG13032	CG13032	FBgn0036652	3L:16667063-16669364	1.66	-	-	-	-	-	-	-	-
303	CG13183	reb	FBgn0033667	2R:7791827-7800280	1.66	-	-	-	-	3	Peak_3438	1.14818	0
											Peak_3441	0.891071	-14904
											Peak_3442	0.623163	-17458
304	CG31324	CG31324	FBgn0051324	3R:21932591-21955912	1.66	-	-	-	-	-	-	-	-
305	CG32392	CG32392	FBgn0052392	3L:6749722-6756346	1.65	-	-	-	-	1	Peak_6071	0.95866	-12306
306	CG12934	CG12934	FBgn0033541	2R:6536387-6537250	1.65	-	-	-	-	-	-	-	-
307	Drip	Drip	FBgn0015872	2R:7299446-7317146	1.65	-	-	-	-	-	-	-	-
308	CG8630	CG8630	FBgn0038130	3R:9105444-9110316	1.65	-	-	-	-	1	Peak_9282	0.888425	0
309	CG32703	Erk7	FBgn0052703	X:9155408-9161731	1.64	-	-	-	-	-	-	-	-
310	CG3078	CG3078	FBgn0023524	X:2148431-2153896	1.64	-	-	-	-	1	Peak_11850	0.994427	0
311	btl	btl	FBgn0285896	3L:14064991-14075985	1.64	-	-	-	-	-	-	-	-
312	CG17667	CG42709	FBgn0261674	3L:12777528-12798214	1.64	-	-	-	-	-	-	-	-
313	m6	E(spl)m6-BFM	FBgn0002632	3R:21858632-21859769	1.64	-	-	-	-	-	-	-	-
314	Gr59e	Gr59e	FBgn0041233	2R:19428576-19429902	1.63	-	-	-	-	-	-	-	-
315	CG9447	CG9447	FBgn0033110	2R:2760836-2763118	1.63	-	-	-	-	-	-	-	-
316	fend	fend	FBgn0030090	X:9019164-9029051	1.63	-	-	-	-	1	Peak_12691	1.00974	0
317	CG42235	CG42235	FBgn0250757	3R:21732751-21748219	1.62	-	-	-	-	-	-	-	-
318	CG42755	lncRNA:CR42755	FBgn0261813	3L:11376483-11377323	1.62	-	-	-	-	-	-	-	-
319	CG15005	CG15005	FBgn0035508	3L:4193992-4204338	1.62	-	-	-	-	-	-	-	-
320	CG7886	CG7886	FBgn0038248	3R:10452394-10468285	1.62	-	-	-	-	-	-	-	-
321	Cpr62Bc	Cpr62Bc	FBgn0035281	3L:1840277-1842080	1.62	-	-	-	-	-	-	-	-
322	CG7884	CG7884	FBgn0031001	X:19114656-19129946	1.61	-	-	-	-	-	-	-	-
323	ppk12	ppk12	FBgn0034730	2R:18314983-18317089	1.61	-	-	-	-	-	-	-	-
324	Oatp33Ea	Oatp33Ea	FBgn0032433	2L:12441399-12445911	1.61	-	-	-	-	-	-	-	-
325	kay	kay	FBgn0001297	3R:25592496-25619838	1.61	1	Peak_11175	-0.62342	0	1	Peak_11170	0.7605	5728
326	Tsp42Ed	Tsp42Ed	FBgn0029507	2R:2897364-2899359	1.61	-	-	-	-	-	-	-	-
327	burs	Burs	FBgn0038901	3R:17595272-17595916	1.6	-	-	-	-	-	-	-	-
328	yellow-b	yellow-b	FBgn0032601	2L:16754335-16758283	1.6	-	-	-	-	-	-	-	-
329	CG11872	Nuak1	FBgn0262617	3R:6128611-6133442	1.6	-	-	-	-	-	-	-	-
330	Hsc70-1	Hsc70-1	FBgn0001216	3L:13967276-13970879	1.6	-	-	-	-	-	-	-	-
331	Edg91	Edg91	FBgn0004554	3R:13436577-13437233	1.59	-	-	-	-	-	-	-	-
332	CG15611	CG15611	FBgn0034194	2R:12996351-13001866	1.59	-	-	-	-	1	Peak_4102	0.797499	0
333	CG6967	CG6967	FBgn0034187	2R:12950281-12968762	1.59	-	-	-	-	-	-	-	-
334	Tsp33B	Tsp33B	FBgn0032376	2L:11791024-11792365	1.58	-	-	-	-	-	-	-	-
335	CG8028	CG8028	FBgn0031010	X:19171288-19174381	1.58	-	-	-	-	-	-	-	-
336	CG6999	CG6999	FBgn0030085	X:8982399-8983347	1.57	-	-	-	-	-	-	-	-
337	CG10126	CG10126	FBgn0038088	3R:8681259-8684939	1.56	-	-	-	-	-	-	-	-
338	AdoR	AdoR	FBgn0039747	3R:25960996-25964247	1.56	-	-	-	-	-	-	-	-
339	LvpH	Mal-A1	FBgn0002570	2R:4334973-4339404	1.56	-	-	-	-	-	-	-	-
340	yellow-f2	yellow-f2	FBgn0038105	3R:8819114-8820869	1.56	-	-	-	-	-	-	-	-
341	ort	ort	FBgn0003011	3R:15485469-15489401	1.56	-	-	-	-	-	-	-	-
342	ppk23	ppk23	FBgn0030844	X:17460818-17463168	1.56	-	-	-	-	2	Peak_13633	1.10393	7545
											Peak_13626	0.80581	40457
343	Cpr57A	Cpr57A	FBgn0034517	2R:16435871-16437597	1.56	-	-	-	-	-	-	-	-
344	Or9a	Or9a	FBgn0030204	X:10352218-10353709	1.56	-	-	-	-	-	-	-	-
345	su(r)	su(r)	FBgn0086450	X:9090838-9096770	1.55	-	-	-	-	-	-	-	-
346	mwh	mwh	FBgn0264272	3L:1208424-1232701	1.55	-	-	-	-	1	Peak_5396	0.77771	0
347	ken	ken	FBgn0011236	2R:19757797-19764965	1.55	-	-	-	-	-	-	-	-
348	gd	gd	FBgn0000808	X:11879566-11881780	1.55	-	-	-	-	-	-	-	-
349	CG32301	CG32301	FBgn0052301	3L:2244529-2248483	1.55	-	-	-	-	-	-	-	-
350	CG9722	CG9722	FBgn0038209	3R:9978606-9979551	1.55	-	-	-	-	-	-	-	-
351	tup	tup	FBgn0003896	2L:18859499-18881256	1.55	-	-	-	-	-	-	-	-
352	CG1441	CG1441	FBgn0033464	2R:5786522-5790788	1.55	-	-	-	-	-	-	-	-
353	CG42575	NaPi-III	FBgn0260795	3L:11116460-11127763	1.55	-	-	-	-	1	Peak_6622	1.16269	0
354	CG10560	CG10560	FBgn0039325	3R:21144271-21145801	1.54	-	-	-	-	-	-	-	-
355	CG2196	salt	FBgn0039872	3R:27577546-27580413	1.54	-	-	-	-	-	-	-	-
356	hdc	hdc	FBgn0010113	3R:26103655-26187891	1.54	-	-	-	-	-	-	-	-
357	CG31897	CG31897	FBgn0051897	2L:8442446-8445660	1.54	-	-	-	-	-	-	-	-
358	CG17639	GstD11	FBgn0038029	3R:8209082-8211348	1.54	-	-	-	-	-	-	-	-
359	CG8394	VGAT	FBgn0033911	2R:10086504-10088226	1.53	-	-	-	-	-	-	-	-
360	SNF4Agamma	SNF4Agamma	FBgn0264357	3R:16966462-17038409	1.53	1	Peak_10212	-1.00128	0	2	Peak_10213	1.55033	0
											Peak_10212	0.947883	0
361	dyl	dyl	FBgn0066365	3L:4293994-4307711	1.53	-	-	-	-	-	-	-	-
362	zfh2	zfh2	FBgn0004607	4:524476-560418	1.53	1	Peak_11509	-0.69416	0	1	Peak_11507	0.550922	0
363	ab	ab	FBgn0264442	2L:11210680-11269179	1.53	-	-	-	-	2	Peak_1358	1.41835	0
											Peak_1353	1.0451	3485
364	Mef2	Mef2	FBgn0011656	2R:5801000-5846313	1.53	1	Peak_3126	-0.82252	0	1	Peak_3126	0.68421	0
365	CG8709	Lpin	FBgn0263593	2R:4024823-4044128	1.53	-	-	-	-	1	Peak_2900	0.882847	-6139
366	lectin-28C	lectin-28C	FBgn0040099	2L:7857089-7857931	1.53	-	-	-	-	-	-	-	-
367	CG3323	CG3323	FBgn0029750	X:5190113-5201450	1.52	-	-	-	-	-	-	-	-
368	Or65a	Or65a	FBgn0041625	3L:6313710-6315198	1.52	-	-	-	-	-	-	-	-
369	CG3706	CG3706	FBgn0040342	X:824963-828792	1.52	-	-	-	-	-	-	-	-
370	Cha	cha	FBgn0000302	3R:14531173-14558068	1.52	-	-	-	-	-	-	-	-
371	CG3841	CG3841	FBgn0032131	2L:9589475-9591783	1.52	-	-	-	-	-	-	-	-
372	CG30345	CG30345	FBgn0050345	2R:5036331-5038809	1.51	-	-	-	-	-	-	-	-
373	CG31547	NKCC	FBgn0051547	3R:1315226-1328424	1.51	-	-	-	-	-	-	-	-
374	CG42249	CG42249	FBgn0259101	X:10990305-11002192	1.51	-	-	-	-	-	-	-	-
375	CG7059	CG7059	FBgn0038957	3R:18215501-18219826	1.51	-	-	-	-	1	Peak_10393	0.728971	0
376	CG31875	CG31875	FBgn0051875	2L:9995560-10002446	1.51	-	-	-	-	-	-	-	-
377	form3	form3	FBgn0053556	3L:7087917-7118623	1.51	-	-	-	-	-	-	-	-
378	CG17669	CG17669	FBgn0034352	2R:14340241-14341967	1.51	-	-	-	-	-	-	-	-
379	CG7227	CG7227	FBgn0031970	2L:7994836-7998144	1.51	-	-	-	-	-	-	-	-
380	Cyp12a5	Cyp12a5	FBgn0038680	3R:14958173-14960429	1.5	-	-	-	-	-	-	-	-
381	CG1674	CG1674	FBgn0039897	4:251355-266529	1.5	-	-	-	-	-	-	-	-
382	CG6043	CG44085	FBgn0264894	2L:13261009-13286409	1.5	-	-	-	-	-	-	-	-
383	Ance-2	Ance-2	FBgn0032535	2L:13909639-13911640	1.5	-	-	-	-	-	-	-	-
384	kirre	kirre	FBgn0028369	X:2846239-3026836	1.49	-	-	-	-	5	Peak_11939	1.12095	0
											Peak_11937	0.958163	0
											Peak_11980	0.882005	-7945
											Peak_11938	0.800418	0
											Peak_11959	0.560534	0
385	CG13995	CG13995	FBgn0031770	2L:6054306-6060169	1.49	-	-	-	-	-	-	-	-
386	CG31676	CG31676	FBgn0051676	2L:20840799-20849182	1.49	-	-	-	-	-	-	-	-
387	CG2254	Ldsdh1	FBgn0029994	X:7972381-7975635	1.49	-	-	-	-	-	-	-	-
388	CG42636	Gyc76C	FBgn0266136	3L:19712626-19786663	1.48	-	-	-	-	-	-	-	-
389	CG10253	ADPS	FBgn0033983	2R:10817587-10822366	1.48	-	-	-	-	-	-	-	-
390	CG10226	CG10226	FBgn0035695	3L:6227416-6232689	1.48	-	-	-	-	-	-	-	-
391	CAH2	CAH2	FBgn0027843	3L:12172978-12176455	1.48	-	-	-	-	-	-	-	-
392	CG4267	CG4267	FBgn0264979	2L:2242378-2244415	1.48	-	-	-	-	-	-	-	-
393	CG13300	CG13300	FBgn0035699	3L:6324129-6325996	1.48	-	-	-	-	4	Peak_6031	0.982153	-22176
											Peak_6020	0.945148	0
											Peak_6033	0.871823	-27182
											Peak_6030	0.832966	-21155
394	pwn	pwn	FBgn0003174	2R:3182812-3187907	1.48	-	-	-	-	1	Peak_2770	0.796062	0
395	peb	peb	FBgn0003053	X:4511601-4520256	1.48	-	-	-	-	1	Peak_12167	0.885217	3703
396	CG12643	CG12643	FBgn0040942	X:10158256-10159290	1.48	-	-	-	-	-	-	-	-
397	CG14441	CG14441	FBgn0029895	X:6593878-6611012	1.47	-	-	-	-	2	Peak_12386	1.09226	0
											Peak_12385	0.782608	0
398	Cyp28c1	Cyp28c1	FBgn0030339	X:11733640-11735414	1.47	-	-	-	-	-	-	-	-
399	CG14329	CG14329	FBgn0038525	3R:13435083-13436255	1.47	-	-	-	-	1	Peak_9830	0.827981	5286
400	trpml	Trpml	FBgn0262516	3L:19706959-19711450	1.47	-	-	-	-	-	-	-	-
401	CG4907	CG4907	FBgn0039010	3R:18533507-18536485	1.47	-	-	-	-	-	-	-	-
402	CG3884	CG44251	FBgn0265186	2R:8835852-8839791	1.47	-	-	-	-	-	-	-	-
403	CG4096	CG4096	FBgn0029791	X:5593219-5611811	1.47	-	-	-	-	-	-	-	-
404	CG5070	CG5070	FBgn0030824	X:17097146-17097958	1.46	-	-	-	-	-	-	-	-
405	CG14984	CG14984	FBgn0035480	3L:3951189-3952420	1.46	-	-	-	-	-	-	-	-
406	CG1124	CG1124	FBgn0037290	3R:791168-794226	1.45	-	-	-	-	-	-	-	-
407	Lsp1beta	Lsp1beta	FBgn0002563	2L:898646-901320	1.45	-	-	-	-	-	-	-	-
408	CG7402	CG7402	FBgn0036768	3L:17880804-17884504	1.45	-	-	-	-	-	-	-	-
409	CG8177	CG8177	FBgn0036043	3L:9756651-9779365	1.45	-	-	-	-	-	-	-	-
410	fz3	fz3	FBgn0027343	X:664060-677344	1.44	-	-	-	-	-	-	-	-
411	CG30181	ppk3	FBgn0050181	2R:19426153-19428296	1.44	-	-	-	-	-	-	-	-
412	sls	sls	FBgn0086906	3L:2040178-2115617	1.44	-	-	-	-	1	Peak_5522	1.60436	0
413	cv-c	cv-c	FBgn0285955	3R:10217401-10307410	1.43	-	-	-	-	1	Peak_9453	1.03372	-1245
414	CG13928	CG13928	FBgn0035246	3L:1618391-1629298	1.43	-	-	-	-	-	-	-	-
415	dpp	dpp	FBgn0000490	2L:2428453-2459609	1.43	-	-	-	-	1	Peak_326	0.64174	-2235
416	CG32364	tut	FBgn0052364	3L:8202676-8203771	1.43	-	-	-	-	-	-	-	-
417	disco-r	disco-r	FBgn0285879	X:16012820-16042982	1.43	2	Peak_13446	-0.773915	0	2	Peak_13452	0.758638	-18600
							Peak_13447	-0.721819	0		Peak_13440	0.700234	0
418	CG34265	CG34265	FBgn0085294	3L:3268494-3268994	1.42	-	-	-	-	-	-	-	-
419	dpr17	dpr17	FBgn0051361	3R:7920599-7937144	1.42	1	Peak_9186	-0.8742	14607	-	-	-	-
420	CG11155	CG11155	FBgn0039927	4:1147232-1156547	1.42	-	-	-	-	-	-	-	-
421	CG2736	CG2736	FBgn0035090	2R:20860943-20862894	1.42	-	-	-	-	-	-	-	-
422	Arc1	Arc1	FBgn0033926	2R:10245427-10247799	1.42	-	-	-	-	-	-	-	-
423	gsb	gsb	FBgn0001148	2R:20949501-20952166	1.42	-	-	-	-	-	-	-	-
424	CG12268	CG12268	FBgn0039131	3R:19769349-19774141	1.42	-	-	-	-	1	Peak_10567	0.967566	0
425	CG31087	CG31087	FBgn0051087	3R:21136748-21139555	1.41	-	-	-	-	-	-	-	-
426	ckd	ckd	FBgn0035427	3L:3258154-3267845	1.41	-	-	-	-	-	-	-	-
427	CG30497	CG46385	FBgn0286778	2R:3625272-3670119	1.41	-	-	-	-	1	Peak_2849	0.655558	-13321
428	Cyp6g2	Cyp6g2	FBgn0033696	2R:8073167-8077882	1.41	-	-	-	-	-	-	-	-
429	CG31776	CG31776	FBgn0051776	2L:3470181-3472368	1.41	-	-	-	-	-	-	-	-
430	Ptr	Ptr	FBgn0262867	2R:2069479-2083512	1.4	-	-	-	-	-	-	-	-
431	CG6428	CG6428	FBgn0029689	X:3859458-3862597	1.4	-	-	-	-	-	-	-	-
432	Rph	Rph	FBgn0030230	X:10643109-10651699	1.4	-	-	-	-	-	-	-	-
433	CG8083	CNT2	FBgn0025709	2R:4966231-4969879	1.4	-	-	-	-	-	-	-	-
434	Gr93d	Gr93d	FBgn0045468	3R:17671175-17672381	1.4	-	-	-	-	-	-	-	-
435	Ccap	CCAP	FBgn0039007	3R:18526303-18530061	1.39	-	-	-	-	-	-	-	-
436	Dhc62B	Dhc62B	FBgn0013811	3L:1756158-1771650	1.39	-	-	-	-	-	-	-	-
437	Cyp4e1	Cyp4e1	FBgn0015034	2R:4334973-4339404	1.39	-	-	-	-	-	-	-	-
438	CG6490	plum	FBgn0039431	3R:22296824-22360939	1.38	-	-	-	-	-	-	-	-
439	CG13003	CG13003	FBgn0030798	X:16738839-16747269	1.38	-	-	-	-	-	-	-	-
440	Strn-Mlck	Strn-Mlck	FBgn0265045	2R:11830385-11873458	1.38	-	-	-	-	-	-	-	-
441	tio	tio	FBgn0028979	2L:22019315-22024313	1.38	-	-	-	-	-	-	-	-
442	CG2187	CG2187	FBgn0017448	3R:27581077-27584359	1.38	-	-	-	-	-	-	-	-
443	CG13299	CG13299	FBgn0035694	3L:6224904-6225461	1.37	-	-	-	-	-	-	-	-
444	CG11321	LUBEL	FBgn0031857	2L:6760526-6770949	1.37	-	-	-	-	-	-	-	-
445	C901	C901	FBgn0021742	X:10858239-10861165	1.37	-	-	-	-	-	-	-	-
446	Fmo-1	Fmo-1	FBgn0034943	2R:19850497-19852175	1.37	-	-	-	-	-	-	-	-
447	itp	ITP	FBgn0035023	2R:20419122-20446273	1.37	-	-	-	-	1	Peak_5083	0.682167	0
448	Esp	Esp	FBgn0013953	3R:20667764-20676134	1.37	-	-	-	-	-	-	-	-
449	GstD5	GstD5	FBgn0010041	3R:8201485-8202136	1.37	-	-	-	-	-	-	-	-
450	Ance-5	Ance-5	FBgn0035076	2R:20776150-20778545	1.37	-	-	-	-	-	-	-	-
451	Cht6	Cht6	FBgn0263132	X:9924144-9938633	1.37	-	-	-	-	-	-	-	-
452	CG8398	axed	FBgn0035708	3L:6602424-6611280	1.37	-	-	-	-	-	-	-	-
453	CG13036	CG44836	FBgn0266099	3L:16384221-16384781	1.36	-	-	-	-	-	-	-	-
454	RhoGAP100F	RhoGAP100F	FBgn0039883	3R:27638796-27670966	1.36	-	-	-	-	-	-	-	-
455	osp	osp	FBgn0003016	2L:14599775-14689325	1.36	-	-	-	-	3	Peak_1753	0.8755	0
											Peak_1741	0.728755	0
											Peak_1743	0.668849	0
456	ss	ss	FBgn0003513	3R:12200147-12229405	1.36	-	-	-	-	1	Peak_9706	0.886426	0
457	Dr	Dr	FBgn0000492	3R:25382108-25391007	1.36	-	-	-	-	1	Peak_11139	0.673483	22157
458	DAT	DAT	FBgn0034136	2R:12446061-12452763	1.36	-	-	-	-	-	-	-	-
459	Ddr	Ddr	FBgn0053531	2L:6253122-6322251	1.36	-	-	-	-	-	-	-	-
460	CG42335	CG42335	FBgn0259237	3R:17584495-17595023	1.36	-	-	-	-	-	-	-	-
461	lmd	lmd	FBgn0039039	3R:18846943-18852435	1.36	-	-	-	-	-	-	-	-
462	cry	cry	FBgn0025680	3R:15037914-15041166	1.35	-	-	-	-	-	-	-	-
463	puc	puc	FBgn0243512	3R:3931056-3948023	1.35	-	-	-	-	1	Peak_8668	0.640775	0
464	disco	disco	FBgn0000459	X:16104630-16110767	1.35	-	-	-	-	-	-	-	-
465	Gr59f	Gr59f	FBgn0041234	2R:19430032-19431408	1.35	-	-	-	-	-	-	-	-
466	CG14949	CG14949	FBgn0035358	3L:2642183-2643424	1.35	-	-	-	-	-	-	-	-
467	CG15117	CG15117	FBgn0034417	2R:15009734-15016746	1.35	-	-	-	-	-	-	-	-
468	Cpr64Ad	Cpr64Ad	FBgn0035513	3L:4215386-4216414	1.35	-	-	-	-	-	-	-	-
469	CG17991	CG17991	FBgn0039498	3R:23066988-23068052	1.35	-	-	-	-	-	-	-	-
470	CG34043	CG34043	FBgn0054043	2L:10278950-10280846	1.34	-	-	-	-	-	-	-	-
471	CG11293	St3	FBgn0265052	2R:19573201-19575503	1.34	-	-	-	-	-	-	-	-
472	CG42637	CG42637	FBgn0261360	3L:19712626-19786663	1.34	-	-	-	-	1	Peak_7765	0.868728	0
473	stg	stg	FBgn0003525	3R:25077539-25081502	1.34	-	-	-	-	-	-	-	-
474	CG8100	CG8100	FBgn0036410	3L:14076727-14078834	1.34	-	-	-	-	-	-	-	-
475	Phlpp	Phlpp	FBgn0032749	2L:19059646-19063049	1.34	-	-	-	-	-	-	-	-
476	CG15196	CG15196	FBgn0030296	X:11303979-11305700	1.34	-	-	-	-	-	-	-	-
477	neur	neur	FBgn0002932	3R:4846067-4868072	1.34	-	-	-	-	-	-	-	-
478	CG8908	CG8908	FBgn0034493	2R:16152436-16158290	1.34	-	-	-	-	1	Peak_4530	0.803352	0
479	dac	dac	FBgn0005677	2L:16466509-16485984	1.34	1	Peak_1892	-0.598128	0	-	-	-	-
480	ths	ths	FBgn0033652	2R:7677873-7699520	1.34	-	-	-	-	-	-	-	-
481	ttm2	ttm2	FBgn0035124	3L:275163-276661	1.33	-	-	-	-	-	-	-	-
482	tld	tld	FBgn0003719	3R:20575455-20579234	1.33	-	-	-	-	-	-	-	-
483	Faa	Faa	FBgn0016013	3L:4072031-4073949	1.33	-	-	-	-	-	-	-	-
484	CG11381	CG11381	FBgn0029568	X:1097811-1099468	1.33	-	-	-	-	-	-	-	-
485	CG15093	CG15093	FBgn0034390	2R:14663173-14664481	1.33	-	-	-	-	1	Peak_4331	0.55657	-259
486	CG14567	CG14567	FBgn0037126	3L:21730704-21731530	1.33	-	-	-	-	-	-	-	-
487	Orct	Orct	FBgn0019952	3R:20101981-20104515	1.33	-	-	-	-	-	-	-	-
488	CG13771	CG13771	FBgn0031844	2L:6662059-6663614	1.33	-	-	-	-	-	-	-	-
489	CG13891	CG13891	FBgn0035139	3L:433145-433906	1.32	-	-	-	-	-	-	-	-
490	CG3759	Mco1	FBgn0032116	2L:9416592-9426342	1.32	-	-	-	-	-	-	-	-
491	CG10936	CG10936	FBgn0034253	2R:13492455-13526639	1.32	-	-	-	-	-	-	-	-
492	CG12065	CG12065	FBgn0030052	X:8468336-8482561	1.32	-	-	-	-	-	-	-	-
493	CG31792	CG31792	FBgn0051792	2L:18997994-19002483	1.31	-	-	-	-	-	-	-	-
494	CG12964	CG12964	FBgn0034022	2R:11373456-11384712	1.31	-	-	-	-	1	Peak_3893	1.38225	0
495	pncr003:2L	SclB	FBgn0266492	2L:16838592-16841887	1.31	-	-	-	-	-	-	-	-
496	CG8620	CG8620	FBgn0040837	3L:7151198-7152010	1.31	-	-	-	-	-	-	-	-
497	CG32521	CG32521	FBgn0052521	X:21076336-21152198	1.31	-	-	-	-	2	Peak_14049	0.656544	0
											Peak_14050	0.630255	0
498	pxb	pxb	FBgn0053207	3R:11491907-11513658	1.31	-	-	-	-	1	Peak_9593	0.688641	0
499	CG13692	CG13692	FBgn0031254	2L:421799-422435	1.31	-	-	-	-	1	Peak_68	0.569258	-3637
500	GstD7	GstD7	FBgn0010043	3R:8204260-8204977	1.31	-	-	-	-	-	-	-	-
501	pros	pros	FBgn0004595	3R:7197708-7219326	1.31	-	-	-	-	-	-	-	-
502	PHDP	PHDP	FBgn0025334	2R:19770707-19771835	1.31	-	-	-	-	-	-	-	-
503	CG1698	CG1698	FBgn0033443	2R:5653866-5694370	1.3	-	-	-	-	-	-	-	-
504	CG7016	CG7016	FBgn0039238	3R:20688653-20690502	1.3	-	-	-	-	1	Peak_10676	0.830252	0
