## Supplemental table 12 for "Regenerative capacity in *Drosophila* imaginal discs is controlled by damage-responsive, maturity-silenced enhancers"

### Sheet: Maturity silenced pathways
Term	Count	%	PValue	Genes	List Total	Pop Hits	Pop Total	Fold Enrichment	Bonferroni	Benjamini	FDR
dme04391:Hippo signaling pathway - fly	8	1.44928	0.00285948	FBGN0263289, FBGN0001235, FBGN0001624, FBGN0262029, FBGN0000658, FBGN0262127, FBGN0001075, FBGN0263930	93	58	2737	4.05933	0.195578	0.195578	2.96839
dme01230:Biosynthesis of amino acids	8	1.44928	0.00458977	FBGN0036030, FBGN0027580, FBGN0037607, FBGN0030478, FBGN0005278, FBGN0037818, FBGN0036663, FBGN0001145	93	63	2737	3.73716	0.295048	0.160386	4.72563
dme00220:Arginine biosynthesis	4	0.724638	0.00823058	FBGN0001098, FBGN0030478, FBGN0037818, FBGN0001145	93	13	2737	9.05542	0.466402	0.188906	8.32944
dme04320:Dorso-ventral axis formation	5	0.905797	0.0101361	FBGN0000097, FBGN0003475, FBGN0283451, FBGN0004647, FBGN0003118	93	26	2737	5.65964	0.538964	0.175987	10.166
dme04310:Wnt signaling pathway	8	1.44928	0.028193	FBGN0267912, FBGN0261617, FBGN0001085, FBGN0031902, FBGN0263930, FBGN0011817, FBGN0002945, FBGN0003090	93	89	2737	2.6454	0.886215	0.352534	25.9876
dme04340:Hedgehog signaling pathway	3	0.543478	0.0592618	FBGN0250823, FBGN0003892, FBGN0261260	93	12	2737	7.35753	0.99037	0.538749	47.4211
dme00250:Alanine, aspartate and glutamate metabolism	4	0.724638	0.0715452	FBGN0001098, FBGN0030478, FBGN0036663, FBGN0001145	93	29	2737	4.05933	0.996453	0.553343	54.2126
